# Immune pathways and perinatal environmental exposures contribute to epigenetic gestational age prediction and acceleration

**DOI:** 10.1101/2025.06.13.659090

**Authors:** Amy A. Eapen, Ian M. Loveless, Mingming Pan, Xiaoyu Liang, Audrey Urquhart, Jennifer Straughen, Andrea E. Cassidy-Bushrow, Alexandra R. Sitarik, Neil Simmerman, Emma E. Thompson, Leah Kottyan, Carole Ober, Christine C. Johnson, Edward Zoratti, Albert M. Levin

**Affiliations:** Division of Allergy and Clinical Immunology, Department of Internal Medicine, Henry Ford Health + Michigan State University Health Sciences, Detroit, MI; Department of Medicine, College of Human Medicine, Michigan State University; Center for Bioinformatics, Henry Ford Health + Michigan State University Health Sciences, Detroit, MI; Department of Public Health Sciences, Henry Ford Health + Michigan State University Health Sciences, Detroit, MI; Department of Epidemiology and Biostatistics, Michigan State University, Lansing, MI; Department of Obstetrics, Gynecology and Reproductive Biology, College of Human Medicine, Michigan State University, East Lansing, MI; Department of Pediatrics and Human Development, College of Human Medicine, Michigan State University, East Lansing, MI; Department of Women’s Health Services, Henry Ford Health + Michigan State University Health Sciences, Detroit, MI; Department of Human Genetics, University of Chicago, Chicago, IL; Center of Autoimmune Genomics and Etiology, Division of Eosinophilic Disorders, Cincinnati Children’s Hospital Medical Center, Cincinnati, OH

**Keywords:** Gestational age, Epigenetic gestational age clock, Prenatal environment

## Abstract

DNA methylation (DNAm), capturing biological gestational age (GA) and epigenetic gestational age acceleration (EGAA), can be modified by environmental exposures. The Asthma&Allergy array is a new DNAm array developed with content focused on asthma and allergy loci. The association between content on the Asthma&Allergy array and chronological GA and EGAA has not been evaluated alone or in the context of perinatal exposures. We performed an epigenome wide association study(EWAS) based on chronological GA at single CpG sites and regions. We further constructed a multi-CpG site methylation model to predict chronological GA in cord blood from 391 newborn children from a Detroit-based birth cohort. Associations between perinatal environmental factors with GA, epigenetic gestational age (EGA), and EGAA were assessed. We identified 2,435 CpG sites associated with chronological GA. HLA class II (*HLA-DRB1,HLA-DQB1,HLA-DRB6*) were the most significantly associated with chronological GA. Our multi-CpG site model attained predictive accuracy (cross-validated Pearson’s correlation=0.75) comparable to other EGA methods. Using genes implicated in region-based analyses (n=395 regions), the pathways most significantly enriched with chronological GA-associated CpGs included T helper 1(Th1) and 2(Th2) activation, macrophage classical activation, and IL10 signaling, which were also enriched in at least one of the other published epigenetic clocks. In multi-exposure models, prenatal indoor pet exposure and unplanned C-section were associated with EGA deceleration, while infant’s first-born status was associated with EGAA. Our findings highlight enrichment for T cell modulated pathways and antigen presentation as biological processes enriched in chronological GA, as well as novel perinatal factors that may impact EGAA.
