## Supplementary Table 2 for "Immune pathways and perinatal environmental exposures contribute to epigenetic gestational age prediction and acceleration"

### Sheet: Supplementary Table 2 Hypermeth
Chromosome	Start	Annotation	Gene Start	Gene End	Gene length	Distance to transcription start site	ENSEMBL	Gene symbol	Gene name	Probe	Coefficient	Standard deviation	P-Value	FDR
chr11	128160310	Distal Intergenic	128328656	128392205	63550	231895	ENSG00000134954	ETS1	ETS proto-oncogene 1, transcription factor	cg17067488_TC11	-15.8834	2.43177	2.16e-10	1.27e-07		Footnote: FDR is Benjamini-Hochberg FDR. FDR<0.05 considered significant.
chr8	145727997	Promoter (1-2kb)	145729465	145730872	1408	-1468	ENSG00000167701	GPT	glutamic--pyruvic transaminase	cg13312565_BC11	-14.6819	3.67193	7.7e-05	0.00436194		Coefficient: Regression parameter estimate for CpG site - gestational age model
chr11	126226669	Promoter (<=1kb)	126225789	126284536	58748	880	ENSG00000110080	ST3GAL4	ST3 beta-galactoside alpha-2,3-sialyltransferase 4	cg17050216_BC11	-12.2252	2.68468	7.17e-06	0.000729846
chr5	131832754	Promoter (1-2kb)	131817301	131831259	13959	-1495	ENSG00000125347	IRF1	interferon regulatory factor 1	cg08526025_BC11	-7.77814	2.36729	0.00111489	0.0277625
chr10	22542558	Promoter (1-2kb)	22541001	22547477	6477	1557	NA	LOC100130992	uncharacterized LOC100130992	cg14781870_BC11	-7.00721	1.9795	0.000451466	0.0149704
chr12	123753212	Promoter (<=1kb)	123745517	123752801	7285	-411	ENSG00000111328	CDK2AP1	cyclin dependent kinase 2 associated protein 1	cg14844236_BC11	-6.76121	1.90556	0.000438006	0.0146618
chr12	123258653	Promoter (<=1kb)	123259056	123311927	52872	-403	ENSG00000130783	CCDC62	coiled-coil domain containing 62	cg00609630_BC11	-5.45095	1.56992	0.000577607	0.0177258
chr12	123753257	Promoter (<=1kb)	123745517	123752801	7285	-456	ENSG00000111328	CDK2AP1	cyclin dependent kinase 2 associated protein 1	cg18255252_BC11	-4.82146	1.43551	0.000864692	0.0234779
chr6	28092450	Promoter (<=1kb)	28092387	28097856	5470	63	ENSG00000196812	ZSCAN16	zinc finger and SCAN domain containing 16	cg09328280_TC11	-4.76533	1.31609	0.000334719	0.0121977
chr1	150039148	Promoter (<=1kb)	150039342	150065744	26403	-194	ENSG00000136631	VPS45	vacuolar protein sorting 45 homolog	cg01388856_TC11	-4.45822	1.33764	0.000946483	0.0250128
chr12	122710453	Promoter (1-2kb)	122692209	122712068	19860	1615	ENSG00000184047	DIABLO	diablo IAP-binding mitochondrial protein	cg18237540_TC11	-4.45438	1.39329	0.00150839	0.0342305
chr1	1280858	Intron (uc001aer.4/1855, intron 1 of 14)	1270658	1284492	13835	3634	ENSG00000107404	DVL1	dishevelled segment polarity protein 1	cg00025756_BC11	-4.45192	1.08895	5.34e-05	0.00334705
chr4	103265708	Promoter (<=1kb)	103182821	103266348	83528	640	ENSG00000138821	SLC39A8	solute carrier family 39 member 8	cg06897565_BC11	-4.00224	1.02546	0.000112992	0.00574421
chr12	56616066	Promoter (<=1kb)	56596288	56615753	19466	-313	ENSG00000181852	RNF41	ring finger protein 41	cg17668910_BC11	-3.61937	1.07992	0.000886828	0.0239106
chr5	132202295	Promoter (<=1kb)	132202319	132204536	2218	-24	ENSG00000164405	UQCRQ	ubiquinol-cytochrome c reductase complex III subunit VII	cg08530567_TC11	-3.06621	1.00894	0.00254257	0.0483494
chr7	22767045	Promoter (<=1kb)	22766819	22770157	3339	226	ENSG00000136244	IL6	interleukin 6	cg10761004_BC11	-2.97108	0.7104	3.61e-05	0.00253746
chr10	6246194	Promoter (1-2kb)	6244840	6277507	32668	1354	ENSG00000170525	PFKFB3	6-phosphofructo-2-kinase/fructose-2,6-biphosphatase 3	cg14610283_TC11	-2.91681	0.73076	7.92e-05	0.00444732
chr6	32223061	Distal Intergenic	32183648	32191844	8197	-31217	ENSG00000204301	NOTCH4	notch receptor 4	cg09376295_BC11	-2.53064	0.601552	3.25e-05	0.00235882
chr10	6246191	Promoter (1-2kb)	6244840	6277507	32668	1351	ENSG00000170525	PFKFB3	6-phosphofructo-2-kinase/fructose-2,6-biphosphatase 3	cg14610282_BC11	-2.45003	0.676574	0.000334192	0.0121977
chr6	26285561	Promoter (<=1kb)	26285354	26285727	374	166	ENSG00000158406	H4C8	H4 clustered histone 8	cg09305575_BC11	-0.715746	0.232394	0.00222602	0.0446941
chr6	26556130	Distal Intergenic	26538572	26547164	8593	17558	ENSG00000182952	HMGN4	high mobility group nucleosomal binding domain 4	cg09308817_TC11	4.2175	1.1089	0.000167032	0.00761924
chr2	198570388	Promoter (<=1kb)	198570028	198573114	3087	360	ENSG00000247626	MARS2	methionyl-tRNA synthetase 2, mitochondrial	cg03980669_BC11	4.79083	1.58279	0.00264488	0.0494643
chr1	161171873	Promoter (<=1kb)	161171937	161180839	8903	-64	ENSG00000158864	NDUFS2	NADH:ubiquinone oxidoreductase core subunit S2	cg01519144_TC11	6.04526	1.65321	0.000292629	0.0112425
chr6	27775590	Promoter (<=1kb)	27775257	27775709	453	119	ENSG00000185130	H2BC13	H2B clustered histone 13	cg09324838_TC16	12.4422	4.03358	0.00219156	0.0442179
chr6	26273303	Promoter (<=1kb)	26273204	26273640	437	99	ENSG00000278588	H2BC10	H2B clustered histone 10	cg09305380_BC18	13.4014	4.22727	0.00165054	0.0364698
chr6	27775590	Promoter (<=1kb)	27775257	27775709	453	119	ENSG00000185130	H2BC13	H2B clustered histone 13	cg09324838_TC13	13.4411	4.01479	0.000898104	0.0241355
chr6	26273303	Promoter (<=1kb)	26273204	26273640	437	99	ENSG00000278588	H2BC10	H2B clustered histone 10	cg09305380_BC15	13.4447	4.22452	0.00158377	0.0354263
chr6	27775590	Promoter (<=1kb)	27775257	27775709	453	119	ENSG00000185130	H2BC13	H2B clustered histone 13	cg09324838_TC15	13.599	4.03864	0.000839238	0.022997
chr6	27775590	Promoter (<=1kb)	27775257	27775709	453	119	ENSG00000185130	H2BC13	H2B clustered histone 13	cg09324838_TC14	13.821	4.24465	0.00123406	0.029876
chr6	27775590	Promoter (<=1kb)	27775257	27775709	453	119	ENSG00000185130	H2BC13	H2B clustered histone 13	cg09324838_TC18	14.019	3.85942	0.00032054	0.0119205
chr6	26273303	Promoter (<=1kb)	26273204	26273640	437	99	ENSG00000278588	H2BC10	H2B clustered histone 10	cg09305380_BC12	14.0676	4.25001	0.00102488	0.0262424
chr6	27775590	Promoter (<=1kb)	27775257	27775709	453	119	ENSG00000185130	H2BC13	H2B clustered histone 13	cg09324838_TC17	14.3914	4.05715	0.000439592	0.0146737
chr6	27775590	Promoter (<=1kb)	27775257	27775709	453	119	ENSG00000185130	H2BC13	H2B clustered histone 13	cg09324838_TC12	14.5307	4.00977	0.000330996	0.0121498
chr6	26273303	Promoter (<=1kb)	26273204	26273640	437	99	ENSG00000278588	H2BC10	H2B clustered histone 10	cg09305380_BC13	14.6049	4.67203	0.00191226	0.0402873
chr6	26273303	Promoter (<=1kb)	26273204	26273640	437	99	ENSG00000278588	H2BC10	H2B clustered histone 10	cg09305380_BC17	14.6692	4.30633	0.000730664	0.0208677
chr6	26273303	Promoter (<=1kb)	26273204	26273640	437	99	ENSG00000278588	H2BC10	H2B clustered histone 10	cg09305380_BC14	14.7186	4.30421	0.000697263	0.0201167
chr6	27775590	Promoter (<=1kb)	27775257	27775709	453	119	ENSG00000185130	H2BC13	H2B clustered histone 13	cg09324838_TC11	14.7487	4.19889	0.000498911	0.0161189
chr6	26273303	Promoter (<=1kb)	26273204	26273640	437	99	ENSG00000278588	H2BC10	H2B clustered histone 10	cg09305380_BC11	15.3446	4.32514	0.000438597	0.0146618
chr1	151520057	Promoter (1-2kb)	151518272	151518367	96	1785	ENSG00000207606	MIR554	microRNA 554	cg01411837_BC11	15.394	4.87633	0.00172581	0.0375052
chr5	156968221	Intron (uc003lww.3/8728, intron 3 of 22)	156908442	157002749	94308	34528	ENSG00000135074	ADAM19	ADAM metallopeptidase domain 19	cg08763227_TC11	19.0969	3.99917	2.59e-06	0.000328928
