## Supplementary Table 4 for "Immune pathways and perinatal environmental exposures contribute to epigenetic gestational age prediction and acceleration"

### Sheet: Supplementary Table 4 GA clock 
CpG site model	Coefficient
cg14610282_BC11	-0.082972					CpG site model: represents CpG site in elastic net model and interception with mean chronological gestational age
cg21636941_TC11	-0.017007					Coefficient: Regression parameter estimate for CpG site - gestational age model
cg23069478_TC11	0.0182744
cg23867355_TC11	-0.10568
cg26686999_BC11	0.0443581
cg23866800_BC11	-0.0847841
cg19058974_BC11	0.0102491
cg09334390_TC11	-0.0356086
cg20630402_BC11	-0.171483
cg22510619_BC11	-0.0138459
cg14230174_TC11	0.176395
cg01442162_BC11	0.130103
cg10814445_BC11	0.114695
cg18245492_BC11	0.322114
cg00226223_TC21	0.0830237
cg00548679_BC21	0.0789904
cg00576809_TC21	0.341838
cg00751889_TC21	0.0931412
cg00788411_BC21	-0.0785531
cg00829767_BC21	0.193208
cg00877024_TC21	-0.205329
cg01405812_TC21	0.146995
cg01449482_BC21	0.204812
cg01608224_BC21	-0.576416
cg02154497_TC21	-0.12833
cg02154498_BC21	-0.117232
cg02154521_TC21	-0.0114027
cg02560758_TC21	-0.276477
cg02593210_BC21	-0.239611
cg03169472_BC21	-0.357798
cg03181705_TC21	-0.0510702
cg03697881_TC21	0.10667
cg03934906_TC21	-0.0069504
cg03962740_TC21	-0.0246812
cg03962741_BC21	-0.0832789
cg04143086_BC21	0.0442076
cg04273233_BC21	0.0115431
cg04535236_TC21	0.149965
cg05286849_TC21	0.0471537
cg05606208_BC21	0.118224
cg06298659_TC21	0.150176
cg06598259_TC21	-0.26202
cg06746479_TC21	0.0555952
cg06899049_BC21	0.268629
cg06899050_TC21	0.00124465
cg07318850_TC21	-0.0424484
cg07900591_TC21	0.0375725
cg08284032_BC21	-0.426167
cg08377621_BC21	-0.0623983
cg08377622_BC21	-0.173824
cg08523287_BC21	0.154927
cg08526370_BC21	0.141107
cg08568781_TC21	-0.044371
cg08598728_TC21	0.0158151
cg08762374_TC21	0.0907504
cg08895076_TC21	-0.194098
cg09193771_TC21	0.029419
cg09193779_TC21	0.348155
cg09193781_BC21	0.0269991
cg09301841_TC21	0.198898
cg09308114_BC21	0.00286816
cg09313956_BC21	-0.202207
cg09325986_TC21	0.0792356
cg09326386_BC21	0.193325
cg09333972_BC21	-0.00445717
cg09343977_TC21	-0.0333643
cg09355594_BC21	-0.00803526
cg09361559_TC21	0.248531
cg09376307_TC21	0.205335
cg09378979_BC21	0.0339407
cg09381807_TC21	-0.305311
cg09401506_BC21	0.274221
cg10008387_BC21	-0.236584
cg10589589_BC21	0.0426014
cg10993808_TC21	0.157475
cg12702215_BC21	0.37717
cg12767585_BC21	-0.00298167
cg12924239_BC21	0.184408
cg13072874_TC21	0.174189
cg13282825_TC21	-0.212925
cg13809451_TC21	-0.538513
cg13933424_TC21	-0.00671759
cg14149168_BC21	0.131197
cg14419454_BC21	-0.249949
cg14419463_TC21	-0.396636
cg14514123_TC21	0.0792406
cg14608621_TC21	0.156197
cg14707372_TC21	-0.104424
cg14981501_BC21	-0.259568
cg15249887_BC21	0.0577465
cg15343601_TC21	0.152024
cg15489693_TC21	0.207953
cg16374516_BC21	-0.37607
cg16888028_TC21	0.148378
cg16953358_BC21	0.397232
cg16965451_BC21	0.14378
cg17050219_BC21	-0.0313748
cg17237857_BC21	0.280166
cg17664391_BC21	-0.191329
cg17680237_BC21	0.454729
cg17681454_BC21	0.119678
cg18094639_TC21	-0.08396
cg18211652_BC21	-0.0199486
cg18245488_TC21	0.188637
cg18259618_TC21	-0.0099608
cg18376249_TC21	-0.240996
cg18398055_BC21	-0.0385702
cg18462323_TC21	0.0279364
cg19363965_BC21	0.068564
cg19363972_BC21	0.120953
cg20272663_BC21	0.081318
cg20737077_BC21	0.00433419
cg20737079_TC21	0.246061
cg20823633_TC21	-0.00518621
cg21315848_TC21	-0.0936093
cg21317461_BC21	0.140189
cg21689295_TC21	0.429585
cg21946566_BC21	-0.191667
cg21946567_BC21	-0.200966
cg22047220_TC21	0.111653
cg22095280_TC21	0.0225183
cg22523997_BC21	-0.0682244
cg22524582_BC21	0.0486438
cg22556341_TC21	0.0804828
cg22601204_TC21	-0.0735552
cg22679211_BC21	0.148298
cg22997151_TC21	-0.0203725
cg23614356_BC21	0.0531346
cg23911052_TC21	0.0121587
cg23932522_TC21	0.0845081
cg24043434_TC21	0.257721
cg24673923_BC21	-0.318235
cg25383874_TC21	0.138488
cg25466831_BC21	0.300098
cg25479973_TC21	0.174084
cg25581088_TC21	-0.106994
cg25581089_TC21	-0.894242
cg26326197_TC21	-0.185172
cg26326207_BC21	-0.0969977
cg28011060_BC21	0.128591
cg25420035_BC21	-0.0102818
cg17655982_BC21	-0.150869
cg23575779_BC21	0.190755
cg04234787_BC21	0.200601
cg08435653_TC21	-0.231814
cg08584957_TC21	0.478908
cg06462895_TC21	0.275889
cg16648432_BC21	0.165989
cg09818338_BC21	-0.363695
cg14230105_TC21	-0.126062
cg14230231_TC21	0.206291
cg10740991_BC21	0.173724
cg03340064_TC21	-0.231079
