## Supplementary Table 5 for "Immune pathways and perinatal environmental exposures contribute to epigenetic gestational age prediction and acceleration"

### Sheet: Sheet1
Canonical Pathways	Eapen at al -log10(p-value)	p-value	Haftron et al -log(p-value)	p-value	Knight et al -log(p-value)	p-value	Bohlin et al -log(p-value)	p-value		Footnote: Pathway analyses from CpG sites mapped to genes from each GA clock was performed with IPA. The -log10(p-value) and p-value for enriched pathways are displayed. The total enriched pathways for each GA clock is listed in subsequent tabs. In the comparison, pathways are listed in order of significance from top to bottom based on the sum of the study specific pathway enrichment -log(pvalues)
Molecular Mechanisms of Cancer	1.95105	0.0111931	1.32865	0.0469193	5.42666	3.74401e-06	0.5236	0.299502
NR1H2 and NR1H3-mediated signaling	0	1	2.56226	0.00273994	1.60427	0.0248733	4.18854	6.47832e-05
RHO GTPase cycle	0	1	5.91407	1.2188e-06	0.769982	0.169831	1.37275	0.042389
PPARα/RXRα Activation	0.311395	0.488208	0.531417	0.294159	3.40712	0.000391637	3.69914	0.00019992
Macrophage Classical Activation Signaling Pathway	4.09387	8.05626e-05	0.562289	0.273975	1.89142	0.0128405	1.34063	0.0456424
Tumor Microenvironment Pathway	4.44871	3.55869e-05	0	1	1.95499	0.011092	1.38724	0.0409982
Th1 and Th2 Activation Pathway	3.6358	0.000231315	1.14192	0.0721246	1.98806	0.0102788	0.767997	0.170609
Th2 Pathway	2.84015	0.00144495	1.37404	0.0422632	2.32165	0.00476813	0.921294	0.119869
Protein Kinase A Signaling	0.819293	0.151603	1.17738	0.0664686	2.51945	0.0030238	2.82663	0.00149064
Colorectal Cancer Metastasis Signaling	1.30757	0.0492525	1.7763	0.016738	2.70288	0.00198209	1.5507	0.0281383
Regulation of the Epithelial Mesenchymal Transition by Growth Factors Pathway	0.885128	0.130278	0	1	3.45425	0.000351356	2.84719	0.00142169
Myelination Signaling Pathway	0.287031	0.51638	2.6533	0.00222177	2.2965	0.00505241	1.88999	0.0128827
Chronic Myeloid Leukemia Signaling	0.293306	0.508972	1.16458	0.0684577	2.62433	0.00237502	2.89955	0.00126023
MSP-RON Signaling in Macrophages Pathway	1.56775	0.0270554	3.2829	0.000521318	1.69803	0.0200432	0.398975	0.399048
Role of Osteoblasts in Rheumatoid Arthritis Signaling Pathway	3.32828	0.000469589	1.3677	0.0428848	0.496059	0.319111	1.72034	0.0190396
RAR Activation	1.51163	0.0307868	1.04965	0.0891969	1.74236	0.0180985	2.60822	0.0024648
Signaling by NOTCH1	0.832429	0.147086	1.16794	0.0679302	3.26515	0.000543058	1.36493	0.0431588
Pulmonary Fibrosis Idiopathic Signaling Pathway	1.55767	0.0276905	0	1	3.74423	0.000180207	1.30327	0.049743
Airway Pathology in Chronic Obstructive Pulmonary Disease	3.70344	0.00019795	0	1	0	1	2.85059	0.00141061
Th1 Pathway	2.35783	0.00438701	1.50517	0.0312488	1.65183	0.0222928	1.00789	0.0981988
Cardiac Hypertrophy Signaling (Enhanced)	1.84038	0.0144416	0	1	1.82547	0.0149461	2.69128	0.00203571
Macrophage Alternative Activation Signaling Pathway	3.82968	0.000148019	0.549667	0.282055	0.630292	0.234265	1.31823	0.0480584
Axonal Guidance Signaling	0.411219	0.387955	2.65787	0.00219852	1.41625	0.0383486	1.64518	0.0226371
Glucocorticoid Receptor Signaling	1.56839	0.0270152	1.32894	0.0468883	2.07739	0.00836779	0.955229	0.110859
WNT/SHH Axonal Guidance Signaling Pathway	0.378674	0.418144	2.83481	0.0014628	0.287019	0.516393	2.40833	0.00390545
Regulation of the Epithelial-Mesenchymal Transition Pathway	0.264434	0.543958	0	1	1.84584	0.0142612	3.7471	0.000179021
WNT/β-catenin Signaling	0.389615	0.407742	1.15945	0.0692715	2.82679	0.00149008	1.43013	0.0371426
G alpha (s) signalling events	0.995547	0.101031	0.726379	0.187768	3.16904	0.000677584	0.901498	0.125459
Endocannabinoid Cancer Inhibition Pathway	0.507557	0.310773	2.05967	0.00871627	2.25799	0.00552084	0.891849	0.128278
Estrogen Receptor Signaling	0.393079	0.404503	0.726516	0.187709	3.07769	0.000836194	1.51544	0.0305186
Epithelial Adherens Junction Signaling	0.63919	0.229514	2.74829	0.00178528	1.39319	0.0404395	0.841533	0.144035
LXR/RXR Activation	0.612048	0.244316	1.46211	0.0345056	0.890604	0.128646	2.64197	0.00228051
Activin Inhibin Signaling Pathway	3.37949	0.00041736	0.957829	0.110197	0.569187	0.269658	0.646427	0.225722
Neuroinflammation Signaling Pathway	2.29074	0.0051199	0.267813	0.539743	1.66831	0.0214629	1.28743	0.0515906
Eicosanoid Signaling	0.372575	0.424058	1.70966	0.0195138	1.93411	0.0116384	1.49629	0.0318939
HEY1 Signaling Pathway	1.92432	0.0119036	0.658461	0.219553	1.37295	0.0423692	1.50875	0.0309917
TR/RXR Activation	0.477896	0.332739	0.794354	0.160563	2.43502	0.00367264	1.74012	0.018192
Factors Promoting Cardiogenesis in Vertebrates	0	1	1.30095	0.0500088	0.787233	0.163218	3.3356	0.000461746
Role of NFAT in Cardiac Hypertrophy	0.850994	0.140931	0.448502	0.356039	2.3034	0.00497276	1.7872	0.0163231
Tuberculosis Latent Signaling Pathway	0.574318	0.266491	0.40948	0.389511	1.1591	0.0693273	3.23381	0.000583706
Multiple Sclerosis Signaling Pathway	3.16833	0.000678686	0.473348	0.336242	0.549663	0.282057	1.18077	0.0659523
Docosahexaenoic Acid (DHA) Signaling	1.4251	0.0375754	0.800715	0.158229	1.48445	0.0327756	1.65717	0.0220209
Hepatic Fibrosis Signaling Pathway	0.358404	0.438123	1.56929	0.0269591	2.40243	0.00395884	0.999706	0.100068
NAFLD Signaling Pathway	2.93816	0.00115302	0	1	0.536249	0.290905	1.8189	0.0151741
Actin Cytoskeleton Signaling	0.508246	0.31028	0.833819	0.146616	2.2037	0.00625599	1.70859	0.0195617
CDX Gastrointestinal Cancer Signaling Pathway	2.05773	0.00875522	0.534404	0.292143	0.61422	0.243097	2.00626	0.00985682
Bone Mineralization Signaling Pathway	0	1	0.730948	0.185803	0	1	4.46158	3.4548e-05
Pancreatic Adenocarcinoma Signaling	0	1	0.304218	0.496344	4.50216	3.14659e-05	0.385425	0.411694
Cardiac Hypertrophy Signaling	0.802622	0.157535	0	1	2.78503	0.00164049	1.60265	0.0249659
Pathogen Induced Cytokine Storm Signaling Pathway	2.98414	0.00103719	0	1	0.558291	0.276509	1.63403	0.0232259
Hepatic Fibrosis / Hepatic Stellate Cell Activation	0.977815	0.105241	0	1	3.47824	0.000332472	0.710281	0.194858
Ephrin Receptor Signaling	0.294772	0.507256	3.06032	0.000870325	1.78767	0.0163053	0	1
UFMylation Signaling Pathway	1.53608	0.0291016	0.528934	0.295846	2.44294	0.00360628	0.624119	0.237619
IL-17 Signaling	2.57753	0.0026453	0	1	1.2039	0.0625316	1.33498	0.0462406
EPH-Ephrin signaling	0	1	1.83974	0.0144632	1.13442	0.0733807	2.14065	0.00723357
Adrenergic Receptor Signaling Pathway (Enhanced)	1.06052	0.0869916	1.02416	0.0945887	0.211413	0.614591	2.80819	0.00155527
Aryl Hydrocarbon Receptor Signaling	0.754878	0.175842	1.74042	0.0181794	1.23738	0.0578916	1.36947	0.0427102
GPCR-Mediated Integration of Enteroendocrine Signaling Exemplified by an L Cell	0	1	0.467592	0.340728	2.23379	0.00583725	2.38438	0.00412687
Ovarian Cancer Signaling	0	1	1.24667	0.0566674	2.98926	0.00102504	0.837175	0.145487
Synaptogenesis Signaling Pathway	0	1	3.44643	0.000357742	1.18289	0.065631	0.412818	0.386529
Autism Signaling Pathway	1.47539	0.0334666	0.297141	0.504497	1.21121	0.0614879	1.99325	0.0101566
Epithelial Membrane Protein Signaling Pathway	0.302955	0.497789	1.16537	0.0683322	2.02204	0.00950521	1.43643	0.0366078
Regulation of the Epithelial Mesenchymal Transition in Development Pathway	0	1	1.09467	0.0804146	0.470435	0.338505	3.30854	0.000491424
PD-1, PD-L1 cancer immunotherapy pathway	1.20167	0.062853	1.60757	0.0246847	0.984295	0.103683	1.07552	0.0840389
T Helper Cell Differentiation	4.46564	3.42267e-05	0	1	0.401844	0.396421	0	1
Cyclophilin Signaling Pathway	1.15501	0.0699826	0.807925	0.155623	2.88877	0.00129191	0	1
Hepatic Cholestasis	1.28145	0.0523059	0.458241	0.348144	0.533617	0.292673	2.56688	0.00271097
ESR-mediated signaling	0	1	0.321866	0.476578	1.71714	0.0191804	2.7955	0.00160141
Vasopressin regulates renal water homeostasis via Aquaporins	0.550252	0.281675	0.678025	0.209882	1.74334	0.0180576	1.84548	0.0142733
Bladder Cancer Signaling	0.208354	0.618936	0	1	3.56194	0.000274198	1.04386	0.0903934
Opioid Signaling Pathway	0	1	2.34265	0.00454307	1.94025	0.0114749	0.477206	0.333268
Wound Healing Signaling Pathway	0.742951	0.180738	0	1	2.88877	0.00129191	1.05122	0.0888759
Elastic fibre formation	0.489896	0.323671	1.61785	0.0241076	0.72024	0.190441	1.82646	0.0149122
Basal Cell Carcinoma Signaling	0	1	2.1582	0.00694704	0	1	2.46766	0.00340677
Pulmonary Healing Signaling Pathway	0.286838	0.516609	0.522586	0.300202	2.54345	0.00286123	1.26987	0.0537197
Hereditary Breast Cancer Signaling	0	1	0	1	4.26127	5.47937e-05	0.35325	0.443353
Role of Macrophages, Fibroblasts and Endothelial Cells in Rheumatoid Arthritis	1.07907	0.0833551	0.553408	0.279636	1.10287	0.0789097	1.8437	0.0143319
Tuberculosis Active Signaling Pathway	2.16961	0.00676689	1.34052	0.0456538	0	1	1.06729	0.0856461
Irritable Bowel Syndrome Signaling Pathway	3.72029	0.000190417	0	1	0.394283	0.403382	0.461457	0.345576
Melanocyte Development and Pigmentation Signaling	0.234529	0.582735	0.991222	0.102042	2.87724	0.00132668	0.464801	0.342925
PPAR Signaling	0	1	0.349694	0.446998	3.75819	0.000174506	0.43464	0.367587
Transcriptional Regulatory Network in Embryonic Stem Cells	0	1	0	1	1.35316	0.0443445	3.17277	0.000671787
iNOS Signaling	0.344511	0.452365	0.628093	0.235455	2.77469	0.00167998	0.726955	0.187519
ROBO SLIT Signaling Pathway	0	1	3.15555	0.000698955	0.901524	0.125452	0.377625	0.419155
Endocannabinoid Developing Neuron Pathway	0.920999	0.11995	1.47909	0.0331825	1.62514	0.0237061	0.377625	0.419155
MSP-RON Signaling Pathway	0.625082	0.237092	2.32207	0.00476354	1.44781	0.0356607	0	1
PTEN Signaling	0.875377	0.133236	1.30095	0.0500088	2.21721	0.00606443	0	1
Leptin Signaling in Obesity	0.276457	0.529107	0.463016	0.344338	1.27821	0.052698	2.36844	0.0042811
MSP-RON Signaling in Cancer Cells Pathway	0.437349	0.365301	2.10087	0.00792739	1.5019	0.031485	0.341917	0.455075
Pancreatic Secretion Signaling Pathway	0.850994	0.140931	1.96293	0.010891	0.488954	0.324374	1.07546	0.0840506
Transcriptional Regulation by MECP2	0	1	2.3026	0.00498195	1.43514	0.0367168	0.630086	0.234377
G alpha (12/13) signalling events	0.612048	0.244316	1.14882	0.0709864	1.24877	0.056393	1.34515	0.0451704
Serotonin Receptor Signaling	0.568369	0.270166	1.35105	0.0445608	1.12072	0.0757324	1.30607	0.0494235
Airway Inflammation in Asthma	2.58349	0.00260922	0	1	0.834146	0.146505	0.884461	0.130479
Macropinocytosis Signaling	0.86383	0.136827	1.18763	0.0649194	2.23379	0.00583725	0	1
FXR/RXR Activation	1.22749	0.0592254	0	1	0.215409	0.608963	2.83736	0.00145426
Thrombin Signaling	0.787208	0.163227	0	1	1.64754	0.0225144	1.82534	0.0149506
DAG and IP3 signaling	0	1	1.67532	0.0211194	1.78252	0.0164998	0.797299	0.159478
Histone Modification Signaling Pathway	0.246791	0.566512	0	1	1.24893	0.0563729	2.75554	0.00175573
RAF-independent MAPK1/3 activation	2.33911	0.00458028	0.926842	0.118347	0.980819	0.104516	0	1
IL-10 Signaling	1.75008	0.0177796	0.68284	0.207568	1.41391	0.0385557	0.316756	0.482218
CREB Signaling in Neurons	0.468121	0.340313	0	1	3.10859	0.000778765	0.579423	0.263377
CGAS-STING Signaling Pathway	2.94009	0.00114791	0.27482	0.531105	0	1	0.936597	0.115719
Clathrin-mediated Endocytosis Signaling	0.685932	0.206095	2.22972	0.00589221	0.577833	0.264342	0.655482	0.221064
Glioblastoma Multiforme Signaling	0	1	0.620426	0.239648	1.30866	0.049129	2.21807	0.00605248
Gap Junction Signaling	0.274892	0.531017	0.952182	0.111639	1.64354	0.0227228	1.26799	0.0539525
Chromatin organization	0	1	0.390997	0.406446	2.11036	0.00775608	1.63504	0.0231718
Hematoma Resolution Signaling Pathway	2.33253	0.00465015	0.772675	0.168782	0	1	1.01246	0.0971709
SUMOylation of transcription cofactors	0	1	1.61785	0.0241076	1.72448	0.018859	0.769285	0.170104
Sonic Hedgehog Signaling	0	1	3.19353	0.000640432	0	1	0.90983	0.123075
Cachexia Signaling Pathway	1.92431	0.0119039	0	1	0.996743	0.100753	1.14883	0.0709856
Circadian Rhythm Signaling	0.958381	0.110057	0.736095	0.183614	1.38649	0.0410685	0.972059	0.106645
TGF-β Signaling	0.276457	0.529107	0.384533	0.412541	2.91006	0.00123011	0.471962	0.337316
PIP3 activates AKT signaling	0	1	0.726379	0.187768	0.814835	0.153167	2.47112	0.00337973
Signaling by TGFBR3	0	1	0.620448	0.239636	1.6203	0.0239719	1.72133	0.0189963
Insulin Secretion Signaling Pathway	0.425143	0.375714	1.17353	0.0670605	0.824212	0.149895	1.51086	0.0308418
VDR/RXR Activation	0	1	1.16794	0.0679302	2.2025	0.00627333	0.55035	0.281612
BEX2 Signaling Pathway	0	1	0.441181	0.362092	2.14251	0.00720256	1.32591	0.0472162
Glioma Signaling	0.492445	0.321777	0	1	3.41585	0.000383836	0	1
DNA Damage/Telomere Stress Induced Senescence	0.265102	0.543123	1.42458	0.0376205	1.52896	0.0295831	0.675116	0.211293
ID1 Signaling Pathway	0.596183	0.253406	0.519685	0.302215	2.5342	0.0029228	0.23941	0.576222
ERK/MAPK Signaling	1.53218	0.0293645	2.13785	0.00728036	0	1	0.216412	0.607558
Antigen Presentation Pathway	0.722454	0.189473	1.63652	0.0230932	0.729226	0.186541	0.778385	0.166577
Reelin Signaling in Neurons	0.507557	0.310773	2.15433	0.0070093	0.848914	0.141607	0.35325	0.443353
Osteoarthritis Pathway	0.243953	0.570226	1.37878	0.0418046	0.500867	0.315597	1.73221	0.0185262
Erythropoietin Signaling Pathway	1.64987	0.0223937	0.200679	0.629971	1.24885	0.0563828	0.749255	0.178133
Cell Cycle: G1/S Checkpoint Regulation	0.397406	0.400492	0.501821	0.314904	2.35094	0.00445713	0.595801	0.253629
Human Embryonic Stem Cell Pluripotency	0	1	0	1	2.55275	0.0028006	1.27511	0.0530754
IL-6 Signaling	1.30945	0.04904	0	1	2.45889	0.00347626	0	1
Insulin Receptor Signaling	0.612048	0.244316	2.25653	0.00553955	0.896038	0.127046	0	1
TNF signaling	0	1	2.42491	0.00375914	0.620733	0.239479	0.668306	0.214632
RHOGDI Signaling	0.485898	0.326665	0.922509	0.119534	1.66653	0.0215509	0.623101	0.238177
HER-2 Signaling in Breast Cancer	0.610129	0.245398	1.44196	0.036144	1.6227	0.0238395	0	1
Sumoylation Pathway	0.556606	0.277584	0	1	1.07291	0.0845462	2.04255	0.00906665
Regulation of lipid metabolism by PPARalpha	0	1	0.86042	0.137905	0.953382	0.111331	1.85057	0.0141068
Glycation Signaling Pathway	1.4774	0.0333118	0	1	1.028	0.0937572	1.1531	0.0702907
Glutaminergic Receptor Signaling Pathway (Enhanced)	0.43466	0.36757	0.984042	0.103743	0.333761	0.463702	1.9005	0.0125747
Warburg Effect Signaling Pathway	1.46322	0.0344175	0.292424	0.510006	0.890604	0.128646	0.979459	0.104843
Mouse Embryonic Stem Cell Pluripotency	0.200455	0.630297	0.364927	0.431592	1.87356	0.0133795	1.15129	0.0705842
RHOA Signaling	0	1	1.52297	0.0299937	1.67005	0.0213771	0.39076	0.406668
Thyroid Cancer Signaling	0.344511	0.452365	0.458511	0.347927	2.2025	0.00627333	0.55035	0.281612
G-Protein Coupled Receptor Signaling	0.693571	0.202502	0.708824	0.195513	2.12937	0.00742392	0	1
Synaptic Long Term Potentiation	0	1	0.831918	0.147259	1.6609	0.0218323	1.01374	0.0968848
HMGB1 Signaling	1.71322	0.0193546	0	1	0.270068	0.536947	1.51562	0.0305055
Mitophagy	0	1	1.6955	0.0201603	1.80289	0.0157437	0	1
Role of JAK family kinases in IL-6-type Cytokine Signaling	0.802726	0.157498	0	1	2.1572	0.00696305	0.536546	0.290706
D-myo-inositol-5-phosphate Metabolism	0.302955	0.497789	0.994991	0.10116	0.203697	0.625609	1.95485	0.0110956
Regulation of TP53 Expression and Degradation	0	1	0.726018	0.187924	0.777903	0.166762	1.94826	0.0112651
Regulation of Cellular Mechanics by Calpain Protease	0.378509	0.418303	1.89083	0.0128579	1.16753	0.0679932	0	1
Mitotic Prometaphase	1.56775	0.0270554	0.511102	0.308246	1.12082	0.0757151	0.235367	0.581612
Preeclampsia Signaling Pathway	1.22749	0.0592254	0	1	1.37295	0.0423692	0.828563	0.148401
Role of JAK1 and JAK3 in γc Cytokine Signaling	2.06353	0.00863906	0	1	1.36351	0.0433	0	1
Rap1 signalling	0.945919	0.113261	2.47134	0.003378	0	1	0	1
Cellular Effects of Sildenafil (Viagra)	0.922451	0.11955	0	1	2.2387	0.0057717	0.255051	0.555839
Cyclins and Cell Cycle Regulation	0.378509	0.418303	0.424869	0.375951	2.0857	0.00820915	0.514832	0.30561
Deubiquitination	0	1	0.371265	0.425339	2.04247	0.00906839	0.990148	0.102294
SNARE Signaling Pathway	0.208354	0.618936	1.39721	0.0400674	0.848914	0.141607	0.936597	0.115719
STAT3 Pathway	0.736872	0.183285	0.272721	0.533678	2.34357	0.00453347	0	1
Role of Osteoblasts, Osteoclasts and Chondrocytes in Rheumatoid Arthritis	0.787208	0.163227	1.43018	0.0371379	0	1	1.13517	0.0732531
p75 NTR receptor-mediated signalling	0.389615	0.407742	0.670496	0.213552	0.756745	0.175087	1.52951	0.0295454
Orexin Signaling Pathway	1.4251	0.0375754	0.833819	0.146616	0	1	1.07958	0.0832577
Extra-nuclear estrogen signaling	0.225362	0.595166	1.1977	0.0634314	0.519207	0.302547	1.3957	0.0402068
PI3K/AKT Signaling	1.64987	0.0223937	0.525509	0.298189	1.14587	0.0714715	0	1
P2Y Purinergic Receptor Signaling Pathway	0.424781	0.376027	0.283437	0.520671	0.869374	0.135091	1.71432	0.0193054
SPINK1 General Cancer Pathway	1.89594	0.0127075	0	1	1.38659	0.0410595	0	1
Gαs Signaling	0.507557	0.310773	1.4877	0.0325311	0.907062	0.123862	0.380199	0.416678
Zn Homeostasis Signaling Pathway	2.69603	0.00201357	0	1	0.576556	0.265121	0	1
Interleukin-4 and Interleukin-13 signaling	1.92432	0.0119036	0.340995	0.456043	1.00364	0.0991664	0	1
Class A/1 (Rhodopsin-like receptors)	1.74612	0.0179425	0	1	1.12128	0.075634	0.386918	0.410281
Sleep REM Signaling Pathway	1.76759	0.0170769	0.355673	0.440886	0	1	1.12972	0.0741782
Coronavirus Pathogenesis Pathway	0.792564	0.161226	0	1	2.45336	0.00352079	0	1
CDK5 Signaling	0	1	0.942039	0.114278	1.84027	0.0144455	0.441067	0.362187
Neutrophil degranulation	0	1	0.314841	0.484349	1.09958	0.079509	1.79799	0.0159226
Signaling by TGF-beta Receptor Complex	0.897093	0.126738	0	1	0.641246	0.228431	1.65856	0.0219501
Prostate Cancer Signaling	0.225362	0.595166	0.327172	0.470791	2.62507	0.002371	0	1
Signaling by FGFR1	0	1	1.48344	0.0328516	0	1	1.68929	0.0204507
Sertoli Cell-Germ Cell Junction Signaling Pathway (Enhanced)	0	1	1.38998	0.0407401	1.56878	0.0269913	0.198269	0.633478
Transcriptional Regulation by VENTX	0.489896	0.323671	0	1	0.757632	0.17473	1.9055	0.0124307
Non-Small Cell Lung Cancer Signaling	0.225362	0.595166	0	1	2.92675	0.00118372	0	1
Plasma lipoprotein assembly, remodeling, and clearance	0	1	2.07687	0.00837773	0.514428	0.305895	0.559903	0.275484
Dopamine Receptor Signaling	0	1	1.22886	0.0590395	1.33027	0.0467441	0.579921	0.263075
Class B/2 (Secretin family receptors)	0.288476	0.514664	0.39142	0.40605	1.96804	0.0107638	0.479306	0.33166
DNA Double Strand Break Response	0	1	0.55868	0.276261	2.54317	0.00286309	0	1
BMAL1:CLOCK,NPAS2 activates circadian gene expression	0	1	0	1	2.13212	0.00737696	0.966254	0.10808
Signaling by NTRK2 (TRKB)	0	1	0.892941	0.127955	2.1976	0.00634454	0	1
Endocannabinoid Neuronal Synapse Pathway	0	1	0.704133	0.197637	0.791736	0.161534	1.58722	0.0258688
p38 MAPK Signaling	1.76759	0.0170769	0	1	0.924004	0.119123	0.388079	0.409186
Amyloid fiber formation	0	1	0	1	3.06767	0.000855714	0	1
IL-13 Signaling Pathway	2.00895	0.00979593	0.309119	0.490773	0.350197	0.446481	0.39076	0.406668
Small Cell Lung Cancer Signaling	0.25436	0.556725	0.381158	0.415759	1.93158	0.0117062	0.468359	0.340127
Endothelin-1 Signaling	0	1	0.543495	0.286092	1.177	0.0665267	1.30724	0.0492897
Superpathway of Inositol Phosphate Compounds	0.454402	0.351235	0.837604	0.145344	0	1	1.71445	0.0192996
Role of Chondrocytes in Rheumatoid Arthritis Signaling Pathway	1.92432	0.0119036	0.262542	0.546334	0.819575	0.151504	0	1
Acetylcholine Receptor Signaling Pathway	0.389615	0.407742	0	1	0.611073	0.244865	1.99879	0.010028
cAMP-mediated signaling	0.669909	0.213841	1.3622	0.0434307	0.96122	0.10934	0	1
Interleukin-3, Interleukin-5 and GM-CSF signaling	0.932409	0.11684	1.42458	0.0376205	0.627431	0.235814	0	1
Transcriptional regulation of white adipocyte differentiation	0	1	0.432904	0.369059	1.21144	0.061456	1.30719	0.0492954
Role of Pattern Recognition Receptors in Recognition of Bacteria and Viruses	2.08593	0.00820486	0	1	0	1	0.859312	0.138257
G alpha (i) signalling events	2.48623	0.00326416	0	1	0.455285	0.350521	0	1
Transcriptional activity of SMAD2/SMAD3:SMAD4 heterotrimer	0	1	0.612976	0.243795	1.60427	0.0248733	0.711342	0.194383
Proteasomal PSMD10 Signaling Pathway	0.556606	0.277584	0.309119	0.490773	1.67005	0.0213771	0.39076	0.406668
Senescence Pathway	0	1	0.643843	0.227069	1.82238	0.0150528	0.43902	0.363898
ER-Mitochondrial Communication Signaling Pathway	0.344511	0.452365	0	1	1.22984	0.0589055	1.32591	0.0472162
Breast Cancer Regulation by Stathmin1	0.843251	0.143466	0	1	2.05285	0.00885431	0	1
Costimulation by the CD28 family	1.39889	0.0399123	0.794354	0.160563	0.330292	0.467421	0.370059	0.426522
DNA Methylation and Transcriptional Repression Signaling	0	1	0.381158	0.415759	0.425232	0.375637	2.07829	0.00835052
Advanced glycosylation endproduct receptor signaling	0	1	0	1	0	1	2.87326	0.00133887
ILK Signaling	0.279143	0.525844	0	1	2.58098	0.00262431	0	1
RET signaling	0	1	2.83581	0.00145944	0	1	0	1
ISGylation Signaling Pathway	0.6532	0.222229	0.346759	0.45003	1.80804	0.0155584	0	1
Adipogenesis pathway	0	1	0.27482	0.531105	0.848914	0.141607	1.68095	0.0208474
Sphingosine-1-phosphate Signaling	0	1	0	1	0.953382	0.111331	1.85057	0.0141068
Graft-versus-Host Disease Signaling	2.78233	0.00165072	0	1	0	1	0	1
Altered T Cell and B Cell Signaling in Rheumatoid Arthritis	2.77572	0.001676	0	1	0	1	0	1
GPCR-Mediated Nutrient Sensing in Enteroendocrine Cells	0.234529	0.582735	0.319258	0.479448	0.360805	0.435707	1.85057	0.0141068
PAK Signaling	0.722454	0.189473	0.321866	0.476578	1.71714	0.0191804	0	1
PDGF Signaling	0.265102	0.543123	0.420938	0.379369	2.07196	0.00847306	0	1
Clathrin-mediated endocytosis	0	1	1.47056	0.0338407	0.896038	0.127046	0.375078	0.421621
DHCR24 Signaling Pathway	0	1	0.264536	0.543831	0.824357	0.149845	1.64078	0.0228676
Complex III assembly	1.78107	0.0165551	0	1	0.946636	0.113074	0	1
Cytoprotection by HMOX1	0	1	0.564984	0.27228	1.50088	0.0315586	0.661628	0.217957
Transcriptional and post-translational regulation of MITF-M expression and activity	0	1	0	1	2.72451	0.00188576	0	1
Role of JAK2 in Hormone-like Cytokine Signaling	0.288476	0.514664	0	1	2.42392	0.00376769	0	1
RAF/MAP kinase cascade	0	1	0.762479	0.172791	1.42661	0.0374444	0.517406	0.303804
DNA Double-Strand Break Repair by Homologous Recombination	0	1	0	1	2.70074	0.00199185	0	1
Remodeling of Epithelial Adherens Junctions	0	1	2.1582	0.00694704	0.539107	0.288997	0	1
Metabolism of water-soluble vitamins and cofactors	0.417778	0.382139	0.441181	0.362092	0.487252	0.325648	1.32591	0.0472162
TREM1 Signaling	1.39707	0.0400806	0	1	1.25844	0.0551514	0	1
GM-CSF Signaling	0.301219	0.499782	0	1	2.33343	0.0046406	0	1
Transcriptional regulation by RUNX1	0	1	0.247277	0.565879	0.782768	0.164904	1.57246	0.0267634
HIF1α Signaling	1.4774	0.0333118	0	1	1.09654	0.0800679	0	1
MyD88-independent TLR4 cascade	0	1	0.726018	0.187924	1.84534	0.0142779	0	1
WNT/Ca+ pathway	0	1	0	1	0	1	2.55759	0.00276953
VEGF Signaling	0.225362	0.595166	0.384533	0.412541	1.94359	0.0113869	0	1
α-Adrenergic Signaling	0	1	0.340995	0.456043	1.78711	0.0163265	0.425272	0.375602
MyD88:MAL(TIRAP) cascade initiated on plasma membrane	0	1	0	1	1.76268	0.0172712	0.787719	0.163035
Senescence-Associated Secretory Phenotype (SASP)	0.6532	0.222229	0.476969	0.33345	0	1	1.40626	0.0392406
Th17 Activation Pathway	2.53282	0.00293209	0	1	0	1	0	1
Communication between Innate and Adaptive Immune Cells	2.53282	0.00293209	0	1	0	1	0	1
Semaphorin Neuronal Repulsive Signaling Pathway	0.897808	0.12653	1.32945	0.0468325	0.295018	0.50697	0	1
Gαi Signaling	0	1	0.717362	0.191707	1.47161	0.0337588	0.333224	0.464276
p53 Signaling	0.200455	0.630297	0.381158	0.415759	1.93158	0.0117062	0	1
CXCR4 Signaling	0.669909	0.213841	0.220048	0.602494	1.32745	0.0470486	0.292334	0.510113
SPINK1 Pancreatic Cancer Pathway	0	1	1.30774	0.0492339	0.571575	0.268179	0.618257	0.240848
BER (Base Excision Repair) Pathway	0	1	0	1	1.72448	0.018859	0.769285	0.170104
GADD45 Signaling	0.344511	0.452365	0	1	1.47386	0.0335849	0.648655	0.224567
Integrin Signaling	0.338375	0.458802	1.54783	0.0283252	0.574932	0.266114	0	1
Hepatitis B Chronic Liver Pathogenesis Signaling Pathway	1.50447	0.0312989	0	1	0.225111	0.595509	0.72411	0.188751
MITF-M-dependent gene expression	0	1	0	1	1.96804	0.0107638	0.479306	0.33166
NOD1/2 Signaling Pathway	1.71322	0.0193546	0	1	0	1	0.706883	0.196389
Cilium Assembly	0	1	1.58783	0.0258324	0.592635	0.255485	0.236705	0.579823
Calcium Signaling	0	1	0	1	2.39328	0.00404317	0	1
Signaling by PDGF	0.378509	0.418303	1.39687	0.0400984	0.614168	0.243126	0	1
Renin-Angiotensin Signaling	0	1	0.311611	0.487965	1.67929	0.0209272	0.39347	0.404138
IL-4 Signaling	1.45095	0.0354037	0	1	0.2828	0.521435	0.646121	0.225881
Phosphatidylethanolamine Biosynthesis III	0	1	0	1	0	1	2.37415	0.00422525
RHO GTPases Activate WASPs and WAVEs	0	1	1.63652	0.0230932	0.729226	0.186541	0	1
MAPK6/MAPK4 signaling	0	1	1.85227	0.0140517	0	1	0.490681	0.323087
Netrin-1 signaling	0	1	1.61785	0.0241076	0.72024	0.190441	0	1
ERB2-ERBB3 Signaling	0.378509	0.418303	0.528934	0.295846	1.42268	0.0377849	0	1
Activation of gene expression by SREBF (SREBP)	0.463762	0.343746	0	1	0	1	1.86497	0.0136467
PI3K Cascade	0.489896	0.323671	0	1	0	1	1.82646	0.0149122
T Cell Exhaustion Signaling Pathway	1.75008	0.0177796	0	1	0.540484	0.288082	0	1
Interleukin-6 family signaling	1.32565	0.0472444	0	1	0.96335	0.108805	0	1
Signaling by MET	0.25436	0.556725	2.03091	0.00931307	0	1	0	1
Dopamine-DARPP32 Feedback in cAMP Signaling	0	1	0.204953	0.623803	0.678473	0.209666	1.39928	0.0398766
D-myo-inositol (1,4,5)-Trisphosphate Biosynthesis	0	1	0	1	0	1	2.26903	0.00538229
CLEAR Signaling Pathway	0.348941	0.447774	0	1	1.91584	0.0121384	0	1
TNFs bind their physiological receptors	1.32565	0.0472444	0	1	0	1	0.937008	0.115609
Iron homeostasis signaling pathway	0.612048	0.244316	1.34406	0.0452833	0.299132	0.50219	0	1
Sheddase Signaling Pathway	1.45095	0.0354037	0.513943	0.306237	0	1	0.236705	0.579823
Agranulocyte Adhesion and Diapedesis	1.64348	0.022726	0	1	0.536249	0.290905	0	1
Signaling by ERBB4	0	1	0.55868	0.276261	0	1	1.58686	0.0258902
IL-17A Signaling in Airway Cells	1.58751	0.025852	0	1	0.554922	0.278662	0	1
Neuregulin Signaling	0.208354	0.618936	1.56903	0.0269756	0.363531	0.432981	0	1
Role of WNT/GSK-3β Signaling in the Pathogenesis of Influenza	0.314753	0.484448	0.458511	0.347927	0	1	1.36493	0.0431588
Sensory processing of sound by outer hair cells of the cochlea	0	1	0.584685	0.260205	1.54341	0.0286146	0	1
Autoimmune Thyroid Disease Signaling	2.12059	0.00757544	0	1	0	1	0	1
Huntington's Disease Signaling	0.454402	0.351235	0.331826	0.465772	1.30619	0.0494095	0	1
Mitotic Telophase/Cytokinesis	2.08638	0.0081963	0	1	0	1	0	1
Melanoma Signaling	0.463762	0.343746	0	1	1.6203	0.0239719	0	1
Fatty Acid Biosynthesis Initiation II	0	1	0	1	0	1	2.07403	0.0084328
Signaling by PTK6	0	1	1.43884	0.0364046	0.634267	0.232131	0	1
Folate Signaling Pathway	0	1	1.41059	0.0388518	0.620733	0.239479	0	1
Integrin signaling	0	1	2.02226	0.00950046	0	1	0	1
NER (Nucleotide Excision Repair, Enhanced Pathway)	0	1	0	1	2.01871	0.0095783	0	1
Dilated Cardiomyopathy Signaling Pathway	0	1	0.24912	0.563482	1.4423	0.0361159	0.324843	0.473323
Granulocyte Adhesion and Diapedesis	1.81212	0.0154128	0	1	0.203697	0.625609	0	1
MyD88 dependent cascade initiated on endosome	0	1	0	1	2.01539	0.00965187	0	1
Allograft Rejection Signaling	2.00895	0.00979593	0	1	0	1	0	1
Phospholipases	0	1	0.507052	0.311134	0	1	1.47318	0.0336375
Role of Hypercytokinemia/hyperchemokinemia in the Pathogenesis of Influenza	1.9709	0.0106929	0	1	0	1	0	1
Role of Cytokines in Mediating Communication between Immune Cells	1.9709	0.0106929	0	1	0	1	0	1
Interleukin-10 signaling	1.9709	0.0106929	0	1	0	1	0	1
Alanine Biosynthesis II	0	1	1.96302	0.0108887	0	1	0	1
Alanine Degradation III	0	1	1.96302	0.0108887	0	1	0	1
Alanine metabolism	0	1	1.96302	0.0108887	0	1	0	1
Prolactin Signaling	0	1	0	1	1.95574	0.0110728	0	1
CNTF Signaling	0.417778	0.382139	0	1	1.52896	0.0295831	0	1
Endometrial Cancer Signaling	0.463762	0.343746	0	1	1.47386	0.0335849	0	1
Palmitate Biosynthesis I (Animals)	0	1	0	1	0	1	1.89885	0.0126227
Biotin-carboxyl Carrier Protein Assembly	0	1	0	1	0	1	1.89885	0.0126227
Signaling by FGFR2	0	1	0.481774	0.329781	0	1	1.41699	0.0382835
Melatonin Signaling	0	1	0.476969	0.33345	0	1	1.40626	0.0392406
Agrin Interactions at Neuromuscular Junction	0	1	0.507052	0.311134	1.37495	0.0421741	0	1
Interferon Signaling	0	1	0	1	1.86747	0.0135685	0	1
Sensory processing of sound by inner hair cells of the cochlea	0	1	0.501821	0.314904	1.36351	0.0433	0	1
Resolution of Abasic Sites (AP sites)	0	1	0	1	1.84534	0.0142779	0	1
Cytosolic sensors of pathogen-associated DNA	0.397406	0.400492	0	1	1.42268	0.0377849	0	1
Type I Diabetes Mellitus Signaling	1.81454	0.015327	0	1	0	1	0	1
Germ Cell-Sertoli Cell Junction Signaling	0	1	0.215376	0.609009	1.30866	0.049129	0.287068	0.516336
Serine Biosynthesis	0	1	1.78811	0.0162889	0	1	0	1
Activation of anterior HOX genes in hindbrain during early embryogenesis	0	1	0	1	0.478722	0.332107	1.30719	0.0492954
Differential Regulation of Cytokine Production in Macrophages and T Helper Cells by IL-17A and IL-17F	1.78107	0.0165551	0	1	0	1	0	1
Inositol phosphate metabolism	0	1	0	1	0	1	1.75479	0.0175879
Oncostatin M Signaling	0	1	0	1	1.74334	0.0180576	0	1
Thrombopoietin Signaling	0.314753	0.484448	0	1	1.42268	0.0377849	0	1
Phenylalanine Degradation I (Aerobic)	0	1	0	1	1.72105	0.0190085	0	1
Systemic Lupus Erythematosus in B Cell Signaling Pathway	1.36776	0.0428782	0	1	0.33568	0.461658	0	1
RNA Polymerase III Transcription	0	1	1.67532	0.0211194	0	1	0	1
Catecholamine Biosynthesis	0	1	1.66435	0.0216597	0	1	0	1
Intrinsic Prothrombin Activation Pathway	0	1	1.63652	0.0230932	0	1	0	1
NFE2L2 regulating ER-stress associated genes	0	1	0	1	1.62517	0.0237044	0	1
Formation of xylulose-5-phosphate	0	1	0	1	1.62517	0.0237044	0	1
Meiotic recombination	0	1	0	1	1.6203	0.0239719	0	1
nNOS Signaling in Neurons	0	1	0	1	1.6203	0.0239719	0	1
Systemic Lupus Erythematosus in T Cell Signaling Pathway	1.61811	0.0240931	0	1	0	1	0	1
IL-33 Signaling Pathway	1.39889	0.0399123	0	1	0.215409	0.608963	0	1
Signaling by Insulin receptor	0	1	1.59964	0.0251399	0	1	0	1
Serotonin and Melatonin Biosynthesis	0	1	1.56861	0.0270014	0	1	0	1
Superpathway of Serine and Glycine Biosynthesis I	0	1	1.56861	0.0270014	0	1	0	1
Mitochondrial Division Signaling Pathway	0	1	0.223233	0.59809	1.34021	0.0456865	0	1
NFE2L2 regulating inflammation associated genes	0	1	0	1	1.54702	0.0283779	0	1
GDP-L-fucose Biosynthesis II (from L-fucose)	1.5288	0.0295939	0	1	0	1	0	1
Regulation of CDH19 Expression and Function	0	1	0	1	1.4811	0.0330293	0	1
Signaling by EGFR	0	1	1.46827	0.0340199	0	1	0	1
Cardiac conduction	0	1	1.46211	0.0345056	0	1	0	1
IL-15 Signaling	1.44108	0.0362177	0	1	0	1	0	1
NFE2L2 regulating MDR associated enzymes	0	1	0	1	1.42414	0.0376585	0	1
DNA Damage Reversal	0	1	0	1	1.42414	0.0376585	0	1
Regulation of NFE2L2 gene expression	0	1	0	1	1.42414	0.0376585	0	1
NFE2L2 regulates pentose phosphate pathway genes	0	1	0	1	1.42414	0.0376585	0	1
TEC Kinase Signaling	1.39982	0.0398274	0	1	0	1	0	1
G-protein beta:gamma signalling	1.39649	0.0401337	0	1	0	1	0	1
RHO GTPases Activate Rhotekin and Rhophilins	0	1	0	1	1.37401	0.0422658	0	1
Processing and activation of SUMO	0	1	0	1	0	1	1.34183	0.0455165
Signaling by ROBO receptors	0	1	1.33518	0.0462193	0	1	0	1
Ketone body metabolism	0	1	0	1	1.32928	0.0468512	0	1
Glycogen Degradation II	0	1	0	1	1.32928	0.0468512	0	1
Serine biosynthesis	0	1	1.31803	0.0480802	0	1	0	1
