## Supplementary Table 6 for "Immune pathways and perinatal environmental exposures contribute to epigenetic gestational age prediction and acceleration"

### Sheet: Sheet1
Ingenuity Canonical Pathways	-log(p-value)	Molecules
T Helper Cell Differentiation	4.47	CXCR5,HLA-DMB,HLA-DRB1,IL21R,IL5,IL6,IL6R,STAT6
Tumor Microenvironment Pathway	4.45	FASLG,IL1B,IL6,IL6R,MMP17,PDCD1LG2,PIK3R5,TNC,TSLP
Macrophage Classical Activation Signaling Pathway	4.09	CCL20,FASLG,HLA-DMB,HLA-DRB1,IL1B,IL5,IL6,JARID2,STAT6
Macrophage Alternative Activation Signaling Pathway	3.83	DUSP1,H3C3,HLA-DMB,HLA-DRB1,IL1B,IL6,PIK3R5,RPTOR,STAT6
Irritable Bowel Syndrome Signaling Pathway	3.72	CCL20,FASLG,IL1B,IL21R,IL5,IL6,IL6R,MMP17,PIK3R5,TLR10
Airway Pathology in Chronic Obstructive Pulmonary Disease	3.7	CCL20,FASLG,IL1B,IL5,IL6,TSLP
Th1 and Th2 Activation Pathway	3.64	HLA-DMB,HLA-DRB1,IL5,IL6,IL6R,NOTCH4,PIK3R5,STAT6,TSLP
Activin Inhibin Signaling Pathway	3.38	EGLN3,FBXO32,GATA2,IL1B,IL6,PIK3R5,PMEPA1,TLR10
Role of Osteoblasts in Rheumatoid Arthritis Signaling Pathway	3.33	CSNK1E,FASLG,IL1B,IL5,IL6,IL6R,MMP17,PIK3R5,STAT6
Multiple Sclerosis Signaling Pathway	3.17	DUSP1,FASLG,HLA-DMB,HLA-DRB1,IL1B,IL5,IL6,JARID2,TLR10
Pathogen Induced Cytokine Storm Signaling Pathway	2.98	CCL20,FASLG,HLA-DMB,HLA-DRB1,IL1B,IL21R,IL5,IL6,IL6R,TLR10
NAFLD Signaling Pathway	2.94	FASLG,IL1B,IL5,IL6,IL6R,PIK3R5,RPTOR,TLR10
CGAS-STING Signaling Pathway	2.94	CCL20,FASLG,IL1B,IL5,IL6,STAT6
Th2 Pathway	2.84	HLA-DMB,HLA-DRB1,IL5,NOTCH4,PIK3R5,STAT6,TSLP
Altered T Cell and B Cell Signaling in Rheumatoid Arthritis	2.78	FASLG,HLA-DMB,HLA-DRB1,IL1B,IL6,TLR10
Graft-versus-Host Disease Signaling	2.78	FASLG,HLA-DMB,HLA-DRB1,IL1B,IL6
Zn Homeostasis Signaling Pathway	2.7	GPR150,GPR183,HCAR3,HLA-DMB,HLA-DRB1,IL1B,IL6,MMP17,PDE8A,PIK3R5,SLC39A10,STAT6
IL-17 Signaling	2.58	CCL20,FASLG,IL1B,IL5,IL6,PIK3R5
Airway Inflammation in Asthma	2.58	CCL20,IL5,TSLP
Communication between Innate and Adaptive Immune Cells	2.53	HLA-DRB1,IL1B,IL5,IL6,TLR10
Th17 Activation Pathway	2.53	CCL20,IL1B,IL21R,IL6,IL6R
G alpha (i) signalling events	2.49	CCL20,CXCR5,GNG4,GPR183,HCAR3,TAS2R41
Th1 Pathway	2.36	HLA-DMB,HLA-DRB1,IL6,IL6R,NOTCH4,PIK3R5
RAF-independent MAPK1/3 activation	2.34	DUSP1,IL6,IL6R
Hematoma Resolution Signaling Pathway	2.33	DUSP1,FASLG,IL1B,IL5,IL6,MMP17,STAT6
Neuroinflammation Signaling Pathway	2.29	FASLG,HLA-DMB,HLA-DRB1,IL1B,IL6,IL6R,PIK3R5,TLR10
Tuberculosis Active Signaling Pathway	2.17	FASLG,H3C3,HLA-DMB,HLA-DRB1,IL1B,IL6,PIK3R5
Autoimmune Thyroid Disease Signaling	2.12	FASLG,HLA-DMB,HLA-DRB1,IL5
Role of Pattern Recognition Receptors in Recognition of Bacteria and Viruses	2.09	FASLG,IL1B,IL5,IL6,PIK3R5
Mitotic Telophase/Cytokinesis	2.09	KIF20A,WAPL
CDX Gastrointestinal Cancer Signaling Pathway	2.06	FASLG,IL1B,IL5,IL6,IL6R,PIK3R5
Role of JAK1 and JAK3 in γc Cytokine Signaling	2.06	IL21R,PIK3R5,STAT6,TSLP
Allograft Rejection Signaling	2.01	FASLG,HLA-DMB,HLA-DRB1,IL5
IL-13 Signaling Pathway	2.01	DUSP1,PIK3R5,STAT6,TSLP
Interleukin-10 signaling	1.97	CCL20,IL1B,IL6
Role of Cytokines in Mediating Communication between Immune Cells	1.97	IL1B,IL5,IL6
Role of Hypercytokinemia/hyperchemokinemia in the Pathogenesis of Influenza	1.97	IL1B,IL5,IL6
Molecular Mechanisms of Cancer	1.95	ARHGEF12,CDKN2C,FASLG,GNG4,GPR150,GPR183,HCAR3,IL1B,IL21R,IL6R,ITGB8,MMP17,PIK3R5
Cachexia Signaling Pathway	1.92	FASLG,FBXO32,IL1B,IL5,IL6,IL6R,PIK3R5,STAT6
HEY1 Signaling Pathway	1.92	GATA2,IL6,MMP17,NOTCH4,PIK3R5
Interleukin-4 and Interleukin-13 signaling	1.92	FASLG,IL1B,IL6,IL6R,STAT6
Role of Chondrocytes in Rheumatoid Arthritis Signaling Pathway	1.92	IL1B,IL6,IL6R,MMP17,RPTOR
SPINK1 General Cancer Pathway	1.9	IL6,IL6R,PIK3R5
Cardiac Hypertrophy Signaling (Enhanced)	1.84	FASLG,GNG4,IL1B,IL21R,IL5,IL6,IL6R,ITGB8,PDE8A,PIK3R5
Granulocyte Adhesion and Diapedesis	1.81	CCL20,CXCR5,IL1B,MMP17
Type I Diabetes Mellitus Signaling	1.81	FASLG,HLA-DMB,HLA-DRB1,HSPD1,IL1B
Complex III assembly	1.78	UQCC2,UQCRQ
Differential Regulation of Cytokine Production in Macrophages and T Helper Cells by IL-17A and IL-17F	1.78	IL1B,IL6
Sleep REM Signaling Pathway	1.77	FASLG,IL1B,IL5,IL6
p38 MAPK Signaling	1.77	DUSP1,FASLG,H3C3,IL1B
Class A/1 (Rhodopsin-like receptors)	1.75	CCL20,CXCR5,GPR183,HCAR3,XK
IL-10 Signaling	1.75	DUSP1,HLA-DMB,HLA-DRB1,IL1B,IL6,IL6R
T Cell Exhaustion Signaling Pathway	1.75	HLA-DMB,HLA-DRB1,IL6,IL6R,PDCD1LG2,PIK3R5
HMGB1 Signaling	1.71	FASLG,IL1B,IL5,IL6,PIK3R5
NOD1/2 Signaling Pathway	1.71	FASLG,IL1B,IL5,IL6,TLR10
Erythropoietin Signaling Pathway	1.65	FASLG,IL1B,IL5,IL6,PIK3R5
PI3K/AKT Signaling	1.65	IL21R,IL6R,ITGB8,THEM4,YWHAZ
Agranulocyte Adhesion and Diapedesis	1.64	CCL20,CXCR5,IL1B,MMP17
Systemic Lupus Erythematosus in T Cell Signaling Pathway	1.62	FASLG,HLA-DMB,HLA-DRB1,IL6,PIK3R5,RPTOR
IL-17A Signaling in Airway Cells	1.59	CCL20,IL6,PIK3R5
MSP-RON Signaling in Macrophages Pathway	1.57	HLA-DMB,HLA-DRB1,PIK3R5,SBNO2
Mitotic Prometaphase	1.57	CSNK1E,INCENP,NEK6,WAPL
Glucocorticoid Receptor Signaling	1.57	DUSP1,H3C3,HLA-DMB,HLA-DRB1,IL1B,IL21R,IL5,IL6,IL6R,PIK3R5
Pulmonary Fibrosis Idiopathic Signaling Pathway	1.56	IL1B,IL6,JARID2,MMP17,NOTCH4,PIK3R5,STAT6
UFMylation Signaling Pathway	1.54	H3C3,IL1B,IL6
GDP-L-fucose Biosynthesis II (from L-fucose)	1.53	FCSK
ERK/MAPK Signaling	1.53	DUSP1,H3C3,ITGB8,PIK3R5,YWHAZ
RAR Activation	1.51	DUSP1,FASLG,IL1B,IL5,IL6,PDE8A,PIK3R5,SORBS3
Hepatitis B Chronic Liver Pathogenesis Signaling Pathway	1.5	FASLG,IL1B,IL6,MXD3,PIK3R5
Autism Signaling Pathway	1.48	FASLG,IL1B,IL5,IL6,PIK3R5,RPTOR
Glycation Signaling Pathway	1.48	FASLG,IL1B,IL5,IL6,PIK3R5
HIF1α Signaling	1.48	EGLN3,IL6,IL6R,MMP17,PIK3R5
Warburg Effect Signaling Pathway	1.46	IL1B,PFKFB3,PIK3R5,RPTOR
IL-4 Signaling	1.45	HLA-DMB,HLA-DRB1,PIK3R5,RPTOR,STAT6
Sheddase Signaling Pathway	1.45	IL1B,IL6,ITGB8,MMP17,PIK3R5
IL-15 Signaling	1.44	PIK3R5,RPTOR,STAT6
Docosahexaenoic Acid (DHA) Signaling	1.43	CCL20,FASLG,IL1B,PIK3R5,RPTOR
Orexin Signaling Pathway	1.43	GNG4,IL1B,IL6,PIK3R5,RPTOR
G-protein beta:gamma signalling	1.4	GNG4,PIK3R5
TREM1 Signaling	1.4	IL1B,IL6,TLR10
Costimulation by the CD28 family	1.4	HLA-DRB1,PDCD1LG2,PIK3R5,THEM4
IL-33 Signaling Pathway	1.4	IL1B,IL5,IL6,PIK3R5
TEC Kinase Signaling	1.4	FASLG,GNG4,ITGB8,PIK3R5,STAT6
Systemic Lupus Erythematosus in B Cell Signaling Pathway	1.37	FASLG,IL1B,IL5,IL6,IL6R,PIK3R5
Interleukin-6 family signaling	1.33	IL6,IL6R
TNFs bind their physiological receptors	1.33	FASLG,TNFRSF6B
Colorectal Cancer Metastasis Signaling	1.31	GNG4,IL6,IL6R,MMP17,PIK3R5,TLR10
IL-6 Signaling	1.31	IL1B,IL6,IL6R,PIK3R5
Hepatic Cholestasis	1.28	FASLG,IL1B,IL5,IL6,IL6R
Dendritic Cell Maturation	1.26	HLA-DMB,HLA-DRB1,IL1B,IL6,PIK3R5
Hematopoiesis from Pluripotent Stem Cells	1.26	IL5,IL6
Parkinson's Signaling Pathway	1.24	FASLG,IL1B,IL5,IL6,TLR10
FXR/RXR Activation	1.23	FASLG,IL1B,IL5,IL6
Preeclampsia Signaling Pathway	1.23	IL1B,IL6,PIK3R5,RPTOR
FasL/ CD95L signaling	1.23	FASLG
Mevalonate Pathway I	1.23	PMVK
Superpathway of Geranylgeranyldiphosphate Biosynthesis I (via Mevalonate)	1.23	PMVK
Transport of vitamins, nucleosides, and related molecules	1.23	SLCO4A1
Role of NFAT in Regulation of the Immune Response	1.22	CSNK1E,GNG4,HLA-DMB,HLA-DRB1,PIK3R5
PD-1, PD-L1 cancer immunotherapy pathway	1.2	HLA-DMB,HLA-DRB1,PDCD1LG2,PIK3R5
Role of IL-17A in Arthritis	1.2	CCL20,PIK3R5
Role of IL-17F in Allergic Inflammatory Airway Diseases	1.2	IL1B,IL6
UVB-Induced MAPK Signaling	1.2	H3C3,PIK3R5
Cyclophilin Signaling Pathway	1.16	IL1B,IL5,IL6,IL6R,PIK3R5
Role of MAPK Signaling in Inhibiting the Pathogenesis of Influenza	1.15	IL1B,IL6
Oxytocin in Brain Signaling Pathway	1.15	GNG4,IL1B,IL6,PIK3R5
JAK/STAT Signaling	1.14	IL6,PIK3R5,STAT6
HOTAIR Regulatory Pathway	1.13	H3C3,JARID2,MMP17,PIK3R5
Crosstalk between Dendritic Cells and Natural Killer Cells	1.11	FASLG,HLA-DRB1,IL6
Role of Macrophages, Fibroblasts and Endothelial Cells in Rheumatoid Arthritis	1.08	CSNK1E,IL1B,IL6,IL6R,PIK3R5,TLR10
Adrenergic Receptor Signaling Pathway (Enhanced)	1.06	FASLG,IL1B,IL5,IL6
Systemic Lupus Erythematosus Signaling	1.06	IL1B,IL6,IL6R,PIK3R5
Class C/3 (Metabotropic glutamate/pheromone receptors)	1.06	TAS2R41
GP1b-IX-V activation signalling	1.06	YWHAZ
Interleukin-1 processing	1.06	IL1B
Role of IL-17A in Psoriasis	1.06	CCL20
Superpathway of Cholesterol Biosynthesis	1.06	PMVK
T Cell Receptor Signaling	1.03	HLA-DMB,HLA-DRB1,IL5,PIK3R5,RPTOR
Ribonucleotide Reductase Signaling Pathway	1.02	H3C3,IL6,PIK3R5,RPTOR
Relaxin Signaling	1.02	GNG4,PDE8A,PIK3R5
Signaling by NOTCH4	1.02	NOTCH4,PIK3R5,YWHAZ
G alpha (s) signalling events	0.996	GNG4,GPR150,PDE8A
Hepatic Fibrosis / Hepatic Stellate Cell Activation	0.978	FASLG,IL1B,IL6,IL6R
TCF dependent signaling in response to WNT	0.978	CSNK1E,TLE2,TLE4,YWHAZ
Mitochondrial protein degradation	0.97	HSPD1,UQCRQ
Chaperone Mediated Autophagy Signaling Pathway	0.958	IL1B,MMP17,PIK3R5,TPD52
Circadian Rhythm Signaling	0.958	CSNK1E,GNG4,H3C3,RPTOR
Cholesterol biosynthesis	0.946	PMVK
Rap1 signalling	0.946	YWHAZ
Tumoricidal Function of Hepatic Natural Killer Cells	0.946	FASLG
B Cell Development	0.932	HLA-DMB,HLA-DRB1
Interleukin-2 family signaling	0.932	IL21R,IL5
Interleukin-3, Interleukin-5 and GM-CSF signaling	0.932	IL5,YWHAZ
Cellular Effects of Sildenafil (Viagra)	0.922	FASLG,GNG4,GPR150,GPR183,HCAR3,IL6,PIK3R5
Phagosome Formation	0.922	ELMO3,GPR150,GPR183,HCAR3,ITGB8,PIK3R5,TLR10
Endocannabinoid Developing Neuron Pathway	0.921	GNG4,PIK3R5,RPTOR
NUR77 Signaling in T Lymphocytes	0.921	FASLG,HLA-DMB,HLA-DRB1
Semaphorin Neuronal Repulsive Signaling Pathway	0.898	ARHGEF12,ITGB8,PIK3R5
IL-23 Signaling Pathway	0.897	IL1B,PIK3R5
Integrin cell surface interactions	0.897	ITGB8,TNC
Kinetochore Metaphase Signaling Pathway	0.897	INCENP,MXD3
Signaling by TGF-beta Receptor Complex	0.897	ITGB8,PMEPA1
AMPK Signaling	0.885	GNG4,PFKFB3,PIK3R5,RPTOR
Regulation of the Epithelial Mesenchymal Transition by Growth Factors Pathway	0.885	FASLG,IL6,IL6R,PIK3R5
MHC class II antigen presentation	0.875	HLA-DMB,HLA-DRB1,KIF20A
PTEN Signaling	0.875	FASLG,ITGB8,PIK3R5
S100 Family Signaling Pathway	0.868	CCL20,GPR150,GPR183,HCAR3,IL1B,IL6,MMP17,PIK3R5
Antiproliferative Role of Somatostatin Receptor 2	0.864	GNG4,PIK3R5
Macropinocytosis Signaling	0.864	ITGB8,PIK3R5
TP53 Regulates Metabolic Genes	0.864	RPTOR,YWHAZ
Apelin Cardiac Fibroblast Signaling Pathway	0.855	IL6
Energy dependent regulation of mTOR by LKB1-AMPK	0.855	RPTOR
MTOR signalling	0.855	RPTOR
MyD88 cascade initiated on plasma membrane	0.855	TLR10
Paracetamol ADME	0.855	ABCC4
Pyroptosis	0.855	IL1B
tRNA Splicing	0.855	PDE8A
Aldosterone Signaling in Epithelial Cells	0.854	DUSP1,HSPD1,PIK3R5
Phagosome Maturation	0.854	HLA-DRB1,STX16,VPS37B
Pancreatic Secretion Signaling Pathway	0.851	ARHGEF12,PIK3R5,RPTOR,STX16
Role of NFAT in Cardiac Hypertrophy	0.851	GNG4,IL6,IL6R,PIK3R5
Breast Cancer Regulation by Stathmin1	0.843	ARHGEF12,GNG4,GPR150,GPR183,HCAR3,PIK3R5
HGF Signaling	0.833	IL6,ITGB8,PIK3R5
Atherosclerosis Signaling	0.832	IL1B,IL6
Immunogenic Cell Death Signaling Pathway	0.832	IL1B,IL6
Intrinsic Pathway for Apoptosis	0.832	BMF,YWHAZ
NF-κB Activation by Viruses	0.832	CXCR5,PIK3R5
Post-translational protein phosphorylation	0.832	IL6,TNC
Signaling by NOTCH1	0.832	TLE2,TLE4
FAK Signaling	0.821	GPR150,GPR183,HCAR3,IL21R,IL6R,ITGB8,PIK3R5
Protein Kinase A Signaling	0.819	DUSP1,GNG4,H3C3,PDE8A,PTPRG,YWHAZ
Cardiac Hypertrophy Signaling	0.803	GNG4,IL6,IL6R,PIK3R5
Pyroptosis Signaling Pathway	0.803	IL1B,TLR10
Role of JAK family kinases in IL-6-type Cytokine Signaling	0.803	IL6,IL6R
Lung Ionic Balance Signaling Pathway	0.8	ABCC4,GPR150,GPR183,HCAR3,IL1B
Coronavirus Pathogenesis Pathway	0.793	FASLG,IL1B,IL6
Role of Osteoblasts, Osteoclasts and Chondrocytes in Rheumatoid Arthritis	0.787	CSNK1E,IL1B,IL6,PIK3R5
Thrombin Signaling	0.787	ARHGEF12,GATA2,GNG4,PIK3R5
Caspase activation via Death Receptors in the presence of ligand	0.782	FASLG
Hematopoiesis from Multipotent Stem Cells	0.782	IL5
Role of p14/p19ARF in Tumor Suppression	0.782	PIK3R5
Degradation of beta-catenin by the destruction complex	0.775	TLE2,TLE4
Extracellular matrix organization	0.775	DDR1,TNC
FLT3 Signaling in Hematopoietic Progenitor Cells	0.775	PIK3R5,STAT6
Regulation of Insulin-like Growth Factor (IGF) transport and uptake by IGFBPs	0.775	IL6,TNC
Aryl Hydrocarbon Receptor Signaling	0.755	FASLG,IL1B,IL6
HIPPO signaling	0.748	CSNK1E,YWHAZ
IL-7 Signaling Pathway	0.748	CXCR5,PIK3R5
NAP1L1 Transcription Regulation Signaling Pathway	0.748	H3C3,PIK3R5
PEDF Signaling	0.748	FASLG,PIK3R5
Renal Cell Carcinoma Signaling	0.748	EGLN3,PIK3R5
Xenobiotic Metabolism AHR Signaling Pathway	0.748	IL1B,IL6
Wound Healing Signaling Pathway	0.743	FASLG,IL1B,IL5,IL6
STAT3 Pathway	0.737	IL1B,IL21R,IL6R
Activation of Matrix Metalloproteinases	0.722	MMP17
FOXO-mediated transcription of cell death genes	0.722	FASLG
Miscellaneous transport and binding events	0.722	NIPAL4
Notch Signaling	0.722	NOTCH4
Antigen Presentation Pathway	0.722	HLA-DMB,HLA-DRB1
PAK Signaling	0.722	ITGB8,PIK3R5
PI Metabolism	0.722	PIK3R5,TNFAIP8
Paxillin Signaling	0.722	ITGB8,PIK3R5
ICOS-ICOSL Signaling in T Helper Cells	0.719	HLA-DMB,HLA-DRB1,PIK3R5
Xenobiotic Metabolism Signaling	0.715	IL1B,IL6,PIK3R5,SULT2B1
Acute Phase Response Signaling	0.702	IL1B,IL6,IL6R
Factors involved in megakaryocyte development and platelet production	0.698	GATA2,SH2B3
G-Protein Coupled Receptor Signaling	0.694	DUSP1,GNG4,GPR150,GPR183,HCAR3,PDE8A,PIK3R5
Signaling by Rho Family GTPases	0.688	ARHGEF12,GNG4,ITGB8,PIK3R5
Clathrin-mediated Endocytosis Signaling	0.686	DAB2,ITGB8,PIK3R5
IL-17A Signaling in Fibroblasts	0.675	IL1B,IL6
Toll-like Receptor Signaling	0.675	IL1B,TLR10
Transcriptional regulation of granulopoiesis	0.675	GATA2,IL6R
CDC42 Signaling	0.67	HLA-DMB,HLA-DRB1,ITGB8
CXCR4 Signaling	0.67	ELMO3,GNG4,PIK3R5
IL-27 Signaling Pathway	0.67	IL5,PIK3R5,TLR10
cAMP-mediated signaling	0.67	DUSP1,HCAR3,PDE8A
Amino acids regulate mTORC1	0.67	RPTOR
Differential Regulation of Cytokine Production in Intestinal Epithelial Cells by IL-17A and IL-17F	0.67	IL1B
FOXO-mediated transcription	0.67	YWHAZ
IL-17A Signaling in Gastric Cells	0.67	CCL20
Inflammasome pathway	0.67	IL1B
Late endosomal microautophagy	0.67	VPS37B
Sensory perception of taste	0.67	TAS2R41
CD28 Signaling in T Helper Cells	0.654	HLA-DMB,HLA-DRB1,PIK3R5
IL-3 Signaling	0.653	PIK3R5,STAT6
ISGylation Signaling Pathway	0.653	IL6,TLR10
Senescence-Associated Secretory Phenotype (SASP)	0.653	CDKN2C,IL6
Epithelial Adherens Junction Signaling	0.639	KIF20A,NOTCH4,YWHAZ
DNA Damage Bypass	0.625	POLI
Endosomal Sorting Complex Required For Transport (ESCRT)	0.625	VPS37B
FOXO-mediated transcription of oxidative stress, metabolic and neuronal genes	0.625	FBXO32
MSP-RON Signaling Pathway	0.625	PIK3R5
Mitochondrial Fatty Acid Beta-Oxidation	0.625	THEM4
Signaling by Erythropoietin	0.625	PIK3R5
G alpha (12/13) signalling events	0.612	ARHGEF12,GNG4
Insulin Receptor Signaling	0.612	PIK3R5,RPTOR
Iron homeostasis signaling pathway	0.612	IL6,IL6R
LXR/RXR Activation	0.612	IL1B,IL6
OX40 Signaling Pathway	0.612	HLA-DMB,HLA-DRB1
SAPK/JNK Signaling	0.612	GNG4,PIK3R5
HER-2 Signaling in Breast Cancer	0.61	ITGB8,PIK3R5,RPTOR
ID1 Signaling Pathway	0.596	IL6,IL6R,PIK3R5
CCR5 Signaling in Macrophages	0.593	FASLG,GNG4
Role of PKR in Interferon Induction and Antiviral Response	0.593	FASLG,IL1B
Apelin Pancreas Signaling Pathway	0.586	PIK3R5
Azathioprine ADME	0.586	ABCC4
DNA damage-induced 14-3-3σ Signaling	0.586	HUS1
Fatty acyl-CoA biosynthesis	0.586	TECR
RIPK1-mediated regulated necrosis	0.586	FASLG
SUMOylation of DNA replication proteins	0.586	INCENP
Toll-like Receptor Cascades	0.586	TLR10
tRNA Charging	0.586	MARS2
NF-κB Signaling	0.583	IL1B,PIK3R5,TLR10
Calcium-induced T Lymphocyte Apoptosis	0.574	HLA-DMB,HLA-DRB1
GPER1 signaling	0.574	GNG4,PIK3R5
IGF-1 Signaling	0.574	PIK3R5,YWHAZ
Tuberculosis Latent Signaling Pathway	0.574	FASLG,STAT6
3-phosphoinositide Biosynthesis	0.569	DUSP1,PIK3R5,PTPRG
PKCθ Signaling in T Lymphocytes	0.569	HLA-DMB,HLA-DRB1,PIK3R5
Serotonin Receptor Signaling	0.568	GNG4,H3C3,IL1B,IL6,PIK3R5
14-3-3-mediated Signaling	0.557	PIK3R5,YWHAZ
Proteasomal PSMD10 Signaling Pathway	0.557	IL6,PIK3R5
Sumoylation Pathway	0.557	FASLG,ZNF217
RHO GTPases activate PKNs	0.55	YWHAZ
Signal amplification	0.55	GNG4
Syndecan interactions	0.55	TNC
Vasopressin regulates renal water homeostasis via Aquaporins	0.55	GNG4
Cardiac β-adrenergic Signaling	0.54	GNG4,PDE8A
Cerebral Malformation Signaling Pathway	0.54	IL1B,PIK3R5
Fc Epsilon RI Signaling	0.54	IL5,PIK3R5
IL-15 Production	0.523	DDR1,IL6
TRIM21 Intracellular Antibody Signaling Pathway	0.523	IL1B,IL6
LPS/IL-1 Mediated Inhibition of RXR Function	0.52	ABCC4,IL1B,SULT2B1
Activation of kainate receptors upon glutamate binding	0.519	GNG4
Amyloid Processing	0.519	CSNK1E
Dermatan Sulfate Biosynthesis (Late Stages)	0.519	SULT2B1
Inhibition of Matrix Metalloproteases	0.519	MMP17
Macroautophagy	0.519	RPTOR
Thrombin signalling through proteinase activated receptors (PARs)	0.519	GNG4
Endocannabinoid Cancer Inhibition Pathway	0.508	PIK3R5,RPTOR
Gαs Signaling	0.508	GNG4,HCAR3
Reelin Signaling in Neurons	0.508	ARHGEF12,PIK3R5
Actin Cytoskeleton Signaling	0.508	ARHGEF12,ITGB8,PIK3R5
CCR3 Signaling in Eosinophils	0.492	GNG4,PIK3R5
Glioma Signaling	0.492	CDKN2C,PIK3R5
ID3 Signaling Pathway	0.492	IL5,IL6
Regulation of eIF4 and p70S6K Signaling	0.492	ITGB8,PIK3R5
Elastic fibre formation	0.49	ITGB8
FLT3 Signaling	0.49	SH2B3
Mitochondrial protein import	0.49	HSPD1
PI3K Cascade	0.49	THEM4
Polyamine Regulation in Colon Cancer	0.49	RPTOR
Respiratory electron transport	0.49	UQCRQ
Role of OCT4 in Mammalian Embryonic Stem Cell Pluripotency	0.49	JARID2
Smooth Muscle Contraction	0.49	SORBS3
Stearate Biosynthesis I (Animals)	0.49	TECR
Transcriptional Regulation by VENTX	0.49	IL6
Cell Cycle Checkpoints	0.486	HUS1,INCENP,YWHAZ
IL-12 Signaling and Production in Macrophages	0.486	H3C3,PIK3R5,STAT6
RHOGDI Signaling	0.486	ARHGEF12,GNG4,ITGB8
TR/RXR Activation	0.478	H3C3,PIK3R5
Virus Entry via Endocytic Pathways	0.478	ITGB8,PIK3R5
CREB Signaling in Neurons	0.468	GNG4,GPR150,GPR183,HCAR3,PIK3R5
CTLA4 Signaling in Cytotoxic T Lymphocytes	0.465	HLA-DMB,HLA-DRB1,PIK3R5
Activation of gene expression by SREBF (SREBP)	0.464	PMVK
Apelin Muscle Signaling Pathway	0.464	GNG4
Cytotoxic T Lymphocyte-mediated Apoptosis of Target Cells	0.464	FASLG
ERBB4 Signaling	0.464	PIK3R5
Endometrial Cancer Signaling	0.464	PIK3R5
Gamma carboxylation, hypusinylation, hydroxylation, and arylsulfatase activation	0.464	KDM8
Interleukin-7 signaling	0.464	TSLP
MYC Mediated Apoptosis Signaling	0.464	FASLG
Melanoma Signaling	0.464	PIK3R5
Role of CHK Proteins in Cell Cycle Checkpoint Control	0.464	HUS1
Role of PI3K/AKT Signaling in the Pathogenesis of Influenza	0.464	PIK3R5
p70S6K Signaling	0.464	PIK3R5,YWHAZ
Huntington's Disease Signaling	0.454	GNG4,PIK3R5,STX16
Superpathway of Inositol Phosphate Compounds	0.454	DUSP1,PIK3R5,PTPRG
RAC Signaling	0.45	ITGB8,PIK3R5
CSDE1 Signaling Pathway	0.44	TNC
Chondroitin Sulfate Biosynthesis (Late Stages)	0.44	SULT2B1
GPVI-mediated activation cascade	0.44	PIK3R5
Gap junction trafficking and regulation	0.44	DAB2
Oncogene Induced Senescence	0.44	CDKN2C
Oxidative Phosphorylation	0.44	UQCRQ
PXR/RXR Activation	0.44	IL6
Transcriptional regulation by the AP-2 (TFAP2) family of transcription factors	0.44	HSPD1
MSP-RON Signaling in Cancer Cells Pathway	0.437	PIK3R5,YWHAZ
Glutaminergic Receptor Signaling Pathway (Enhanced)	0.435	PIK3R5,RPTOR,STX16
Oxytocin Signaling Pathway	0.435	GNG4,IL6,PIK3R5
Intra-Golgi and retrograde Golgi-to-ER traffic	0.425	KIF20A,STX16
MicroRNA Biogenesis Signaling Pathway	0.425	HOPX,PIK3R5
P2Y Purinergic Receptor Signaling Pathway	0.425	GNG4,PIK3R5
fMLP Signaling in Neutrophils	0.425	GNG4,PIK3R5
Insulin Secretion Signaling Pathway	0.425	PIK3R5,STAT6,STX16
CNTF Signaling	0.418	PIK3R5
Chondroitin Sulfate Biosynthesis	0.418	SULT2B1
Dermatan Sulfate Biosynthesis	0.418	SULT2B1
GABA receptor activation	0.418	GNG4
Metabolism of water-soluble vitamins and cofactors	0.418	NUDT8
Axonal Guidance Signaling	0.411	ARHGEF12,GNG4,ITGB8,MMP17,PIK3R5
Androgen Signaling	0.401	GNG4,H3C3
Abacavir ADME	0.397	PIK3R5
Cell Cycle: G1/S Checkpoint Regulation	0.397	CDKN2C
Cytosolic sensors of pathogen-associated DNA	0.397	STAT6
Heparan Sulfate Biosynthesis (Late Stages)	0.397	SULT2B1
Estrogen Receptor Signaling	0.393	FBXO32,GNG4,MMP17,PIK3R5
Acetylcholine Receptor Signaling Pathway	0.39	IL6,PIK3R5
Apelin Endothelial Signaling Pathway	0.39	GNG4,PIK3R5
Inhibition of ARE-Mediated mRNA Degradation Pathway	0.39	FASLG,YWHAZ
WNT/β-catenin Signaling	0.39	CSNK1E,TLE4
p75 NTR receptor-mediated signalling	0.39	ARHGEF12,PIK3R5
Sirtuin Signaling Pathway	0.389	H3C3,PFKFB3,RPTOR
Activation of IRF by Cytosolic Pattern Recognition Receptors	0.379	IL6
Cell Cycle: G2/M DNA Damage Checkpoint Regulation	0.379	YWHAZ
Cellular response to hypoxia	0.379	EGLN3
Cyclins and Cell Cycle Regulation	0.379	CDKN2C
ERB2-ERBB3 Signaling	0.379	PIK3R5
Glucose metabolism	0.379	PFKFB3
Granzyme A Signaling	0.379	IL1B
Heparan Sulfate Biosynthesis	0.379	SULT2B1
IL-9 Signaling	0.379	PIK3R5
Regulation of Cellular Mechanics by Calpain Protease	0.379	ITGB8
Signaling by PDGF	0.379	STAT6
WNT/SHH Axonal Guidance Signaling Pathway	0.379	PIK3R5,YWHAZ
Eicosanoid Signaling	0.373	ABCC4,GNG4,PIK3R5
NAD Signaling Pathway	0.368	HSPD1,PIK3R5
Netrin Signaling	0.368	PIK3R5,STX16
FAT10 Cancer Signaling Pathway	0.361	IL6
FcγRIIB Signaling in B Lymphocytes	0.361	PIK3R5
G alpha (z) signalling events	0.361	GNG4
Kinesins	0.361	KIF20A
Lymphotoxin β Receptor Signaling	0.361	PIK3R5
Phase II - Conjugation of compounds	0.361	SULT2B1
Potassium Channels	0.361	GNG4
Translocation of SLC2A4 (GLUT4) to the plasma membrane	0.361	YWHAZ
Transport of bile salts and organic acids, metal ions and amine compounds	0.361	SLC39A10
Hepatic Fibrosis Signaling Pathway	0.358	CSNK1E,IL1B,ITGB8,PIK3R5
Role of Osteoclasts in Rheumatoid Arthritis Signaling Pathway	0.357	IL1B,MMP17,PIK3R5
CLEAR Signaling Pathway	0.349	RPTOR,TLR10,YWHAZ
Cilia Biogenesis Signaling Pathway	0.348	GNG4,YWHAZ
Mitotic Metaphase and Anaphase	0.348	INCENP,WAPL
Cellular response to heat stress	0.345	RPTOR
EGF Signaling	0.345	PIK3R5
ER-Mitochondrial Communication Signaling Pathway	0.345	IL1B
GADD45 Signaling	0.345	IL1B
GDNF Family Ligand-Receptor Interactions	0.345	PIK3R5
Glutamate Receptor Signaling	0.345	GNG4
Induction of Apoptosis by HIV1	0.345	FASLG
Neurotrophin/TRK Signaling	0.345	PIK3R5
Signaling by SCF-KIT	0.345	SH2B3
Thyroid Cancer Signaling	0.345	PIK3R5
iNOS Signaling	0.345	HMGA1
trans-Golgi Network Vesicle Budding	0.345	TPD52
Cohesin Chromatin Regulation Pathway	0.338	INCENP,WAPL
Integrin Signaling	0.338	ITGB8,PIK3R5
mTOR Signaling	0.338	PIK3R5,RPTOR
D-myo-inositol (1,4,5,6)-Tetrakisphosphate Biosynthesis	0.329	DUSP1,PTPRG
D-myo-inositol (3,4,5,6)-tetrakisphosphate Biosynthesis	0.329	DUSP1,PTPRG
Amyotrophic Lateral Sclerosis Signaling	0.329	PIK3R5
Angiopoietin Signaling	0.329	PIK3R5
IL-2 Signaling	0.329	PIK3R5
Ribavirin ADME	0.329	PIK3R5
Semaphorin Signaling in Neurons	0.329	ARHGEF12
Actin Nucleation by ARP-WASP Complex	0.315	ITGB8
Asparagine N-linked glycosylation	0.315	FCSK
ERK5 Signaling	0.315	YWHAZ
Regulation of TP53 Activity through Phosphorylation	0.315	HUS1
Role of WNT/GSK-3β Signaling in the Pathogenesis of Influenza	0.315	CSNK1E
Thrombopoietin Signaling	0.315	PIK3R5
3-phosphoinositide Degradation	0.311	DUSP1,PTPRG
NRF2-mediated Oxidative Stress Response	0.311	ABCC4,PIK3R5
Nuclear Cytoskeleton Signaling Pathway	0.311	ITGB8,KIF20A
PPARα/RXRα Activation	0.311	IL1B,IL6
Phospholipase C Signaling	0.306	ARHGEF12,GNG4,ITGB8
D-myo-inositol-5-phosphate Metabolism	0.303	DUSP1,PTPRG
Epithelial Membrane Protein Signaling Pathway	0.303	ITGB8,PIK3R5
Circadian Clock	0.301	CSNK1E
Ephrin B Signaling	0.301	GNG4
G Protein Signaling Mediated by Tubby	0.301	GNG4
GM-CSF Signaling	0.301	PIK3R5
NFKBIE Signaling Pathway	0.301	FASLG
PKR-mediated signaling	0.301	VTRNA2-1
PRC2 methylates histones and DNA	0.301	JARID2
Ephrin Receptor Signaling	0.295	GNG4,ITGB8
Leukocyte Extravasation Signaling	0.295	MMP17,PIK3R5
BBSome Signaling Pathway	0.293	GPR150,GPR183,HCAR3
Chronic Myeloid Leukemia Signaling	0.293	NOTCH4,PIK3R5,RPTOR
Caveolar-mediated Endocytosis Signaling	0.288	ITGB8
Class B/2 (Secretin family receptors)	0.288	GNG4
ERBB Signaling	0.288	PIK3R5
FGF Signaling	0.288	PIK3R5
Neuropathic Pain Signaling in Dorsal Horn Neurons	0.288	PIK3R5
Role of JAK2 in Hormone-like Cytokine Signaling	0.288	SH2B3
Gαq Signaling	0.287	GNG4,PIK3R5
Pulmonary Healing Signaling Pathway	0.287	MMP17,NOTCH4
Myelination Signaling Pathway	0.287	ITGB8,PIK3R5,RPTOR
ILK Signaling	0.279	ITGB8,PIK3R5
ABC-family proteins mediated transport	0.276	ABCC4
CD40 Signaling	0.276	PIK3R5
Glioma Invasiveness Signaling	0.276	PIK3R5
LPS-stimulated MAPK Signaling	0.276	PIK3R5
Leptin Signaling in Obesity	0.276	PIK3R5
S Phase	0.276	WAPL
TGF-β Signaling	0.276	PMEPA1
VEGF Family Ligand-Receptor Interactions	0.276	PIK3R5
mRNA 3 Prime End Processing Signaling Pathway	0.276	H3C3
Gap Junction Signaling	0.275	CSNK1E,IL1B,PIK3R5
ABRA Signaling Pathway	0.265	IL6
DNA Damage/Telomere Stress Induced Senescence	0.265	HMGA1
Growth Hormone Signaling	0.265	PIK3R5
PDGF Signaling	0.265	PIK3R5
Semaphorin interactions	0.265	ARHGEF12
IL-8 Signaling	0.264	GNG4,PIK3R5
Regulation of the Epithelial-Mesenchymal Transition Pathway	0.264	NOTCH4,PIK3R5
Adrenomedullin signaling pathway	0.257	IL1B,PIK3R5
Autophagy	0.257	PIK3R5,RPTOR
Mitochondrial Dysfunction	0.257	PIK3R5,UQCRQ
Role of Tissue Factor in Cancer	0.257	IL1B,PIK3R5
Ceramide Signaling	0.254	PIK3R5
Estrogen-Dependent Breast Cancer Signaling	0.254	PIK3R5
GABAergic Receptor Signaling Pathway (Enhanced)	0.254	GNG4
Protein folding	0.254	GNG4
Regulation of Actin-based Motility by Rho	0.254	ITGB8
Regulation of mRNA stability by proteins that bind AU-rich elements	0.254	YWHAZ
Signaling by MET	0.254	TNS4
Small Cell Lung Cancer Signaling	0.254	PIK3R5
Histone Modification Signaling Pathway	0.247	H3C3,KDM8,YWHAZ
Osteoarthritis Pathway	0.244	IL1B,ITGB8
Telomerase Signaling	0.244	PIK3R5
Apelin Cardiomyocyte Signaling Pathway	0.235	PIK3R5
GPCR-Mediated Nutrient Sensing in Enteroendocrine Cells	0.235	GNG4
Melanocyte Development and Pigmentation Signaling	0.235	PIK3R5
Opioid Signalling	0.235	GNG4
Platelet homeostasis	0.235	GNG4
Role of NANOG in Mammalian Embryonic Stem Cell Pluripotency	0.235	PIK3R5
UVA-Induced MAPK Signaling	0.235	PIK3R5
WNK Renal Signaling Pathway	0.235	PIK3R5
Sperm Motility	0.225	DDR1,GNG4
Cargo recognition for clathrin-mediated endocytosis	0.225	DAB2
Centrosomal KIAA0586 Signaling Pathway	0.225	PIK3R5
Extra-nuclear estrogen signaling	0.225	GNG4
Nitric Oxide Signaling in the Cardiovascular System	0.225	PIK3R5
Non-Small Cell Lung Cancer Signaling	0.225	PIK3R5
Prostate Cancer Signaling	0.225	PIK3R5
RANK Signaling in Osteoclasts	0.225	PIK3R5
VEGF Signaling	0.225	PIK3R5
Acute Myeloid Leukemia Signaling	0.217	PIK3R5
Death Receptor Signaling	0.217	FASLG
GABA Receptor Signaling	0.217	GNG4
IL-1 Signaling	0.217	GNG4
Integration of energy metabolism	0.217	GNG4
Apoptosis Signaling	0.208	FASLG
Bladder Cancer Signaling	0.208	MMP17
Neuregulin Signaling	0.208	ITGB8
SNARE Signaling Pathway	0.208	STX16
G Beta Gamma Signaling	0.2	GNG4
Mouse Embryonic Stem Cell Pluripotency	0.2	PIK3R5
NGF Signaling	0.2	PIK3R5
Necroptosis Signaling Pathway	0.2	FASLG
Pre-NOTCH Expression and Processing	0.2	NOTCH4
Protein Sorting Signaling Pathway	0.2	SNX32
Signaling by VEGF	0.2	THEM4
p53 Signaling	0.2	PIK3R5
B Cell Receptor Signaling	0	PIK3R5
Beta-catenin independent WNT signaling	0	GNG4,PIK3R5
C-type lectin receptors (CLRs)	0	IL1B
Cholecystokinin/Gastrin-mediated Signaling	0	IL1B
Chromatin organization	0	H3C12,H3C3
Cilium Assembly	0	CSNK1E
Class I MHC mediated antigen processing and presentation	0	FBXO32
Clathrin-mediated endocytosis	0	DAB2
Corticotropin Releasing Hormone Signaling	0	FASLG
DHCR24 Signaling Pathway	0	PIK3R5
Dopamine-DARPP32 Feedback in cAMP Signaling	0	CSNK1E
EIF2 Signaling	0	PIK3R5
ESR-mediated signaling	0	ZNF217
Endocannabinoid Neuronal Synapse Pathway	0	GNG4
Endothelin-1 Signaling	0	PIK3R5
Ephrin A Signaling	0	PIK3R5
G alpha (q) signalling events	0	GNG4
GNRH Signaling	0	GNG4
GP6 Signaling Pathway	0	PIK3R5
Generic Transcription Pathway	0	NOTCH4,ZNF655
Germ Cell-Sertoli Cell Junction Signaling	0	PIK3R5
Glioblastoma Multiforme Signaling	0	PIK3R5
Gustation Pathway	0	TAS2R41
Gα12/13 Signaling	0	PIK3R5
Gαi Signaling	0	GNG4
HDR through Homologous Recombination (HRR) or Single Strand Annealing (SSA)	0	HUS1
Hedgehog 'on' state	0	PIK3R5
Hereditary Breast Cancer Signaling	0	PIK3R5
Human Embryonic Stem Cell Pluripotency	0	PIK3R5
Interferon gamma signaling	0	HLA-DRB1
Interleukin-1 family signaling	0	IL1B
KEAP1-NFE2L2 pathway	0	PIK3R5
MITF-M-dependent gene expression	0	PMEL
Major pathway of rRNA processing in the nucleolus and cytosol	0	CSNK1E
Microautophagy Signaling Pathway	0	VPS37B
Mitotic G1 phase and G1/S transition	0	CDKN2C
Mitotic G2-G2/M phases	0	CSNK1E
Mitotic Prophase	0	NEK6
Natural Killer Cell Signaling	0	FASLG,PIK3R5
Neddylation	0	FBXO32
Neutrophil Extracellular Trap Signaling Pathway	0	IL1B,PIK3R5
Opioid Signaling Pathway	0	GNG4
Ovarian Cancer Signaling	0	PIK3R5
Oxidative Stress Induced Senescence	0	CDKN2C
PIP3 activates AKT signaling	0	THEM4
PPAR Signaling	0	IL1B
PTEN Regulation	0	RPTOR
Pancreatic Adenocarcinoma Signaling	0	PIK3R5
Production of Nitric Oxide and Reactive Oxygen Species in Macrophages	0	PIK3R5
Prolactin Signaling	0	PIK3R5
Protein Ubiquitination Pathway	0	HSPD1
RAF/MAP kinase cascade	0	DUSP1,IL5
RHO GTPase cycle	0	ARHGEF12,SOWAHC
RHO GTPases Activate Formins	0	INCENP
RHOA Signaling	0	ARHGEF12
Renin-Angiotensin Signaling	0	PIK3R5
Response to elevated platelet cytosolic Ca2+	0	ABCC4
Senescence Pathway	0	IL6,PIK3R5
Sertoli Cell-Germ Cell Junction Signaling Pathway (Enhanced)	0	PIK3R5
Sertoli Cell-Sertoli Cell Junction Signaling	0	PIK3R5
Sleep NREM Signaling Pathway	0	YWHAZ
Sphingolipid metabolism	0	B3GALT4
Sphingosine-1-phosphate Signaling	0	PIK3R5
Synaptogenesis Signaling Pathway	0	PIK3R5,STX16
TCR signaling	0	HLA-DRB1
Tight Junction Signaling	0	STX16
Transcriptional Regulatory Network in Embryonic Stem Cells	0	PIK3R5
Transcriptional regulation by RUNX1	0	GATA2
Type II Diabetes Mellitus Signaling	0	PIK3R5
Xenobiotic Metabolism CAR Signaling Pathway	0	SULT2B1
Xenobiotic Metabolism General Signaling Pathway	0	PIK3R5
Xenobiotic Metabolism PXR Signaling Pathway	0	SULT2B1
eNOS Signaling	0	PIK3R5
α-Adrenergic Signaling	0	GNG4
