## Supplementary Table 7 for "Immune pathways and perinatal environmental exposures contribute to epigenetic gestational age prediction and acceleration"

### Sheet: Sheet1
Ingenuity Canonical Pathways	-log(p-value)	Molecules
Bone Mineralization Signaling Pathway	4.46	FGF20,FGF22,FZD5,PLCH1,PLCH2,TCF3
NR1H2 and NR1H3-mediated signaling	4.19	CETP,FASN,NCOR2,SREBF1
Regulation of the Epithelial-Mesenchymal Transition Pathway	3.75	FGF20,FGF22,FZD5,PSEN2,TCF3,TGFB3
PPARα/RXRα Activation	3.7	ADCY7,FASN,NCOR2,PLCH1,PLCH2,TGFB3
Factors Promoting Cardiogenesis in Vertebrates	3.34	FZD5,PLCH1,PLCH2,TCF3,TGFB3
Regulation of the Epithelial Mesenchymal Transition in Development Pathway	3.31	FZD5,GLIS1,PSEN2,TCF3
Tuberculosis Latent Signaling Pathway	3.23	ADCY7,TGFB3,TNFSF9,TRAF5
Transcriptional Regulatory Network in Embryonic Stem Cells	3.17	FZD5,MEIS1,TCF3,TGFB3,ZFHX3
Chronic Myeloid Leukemia Signaling	2.9	FZD5,GLIS1,PLCH1,PLCH2,TCF3,TGFB3
Advanced glycosylation endproduct receptor signaling	2.87	HMGB1,LGALS3
Regulation of the Epithelial Mesenchymal Transition by Growth Factors Pathway	2.85	FGF20,FGF22,TCF3,TGFB3,TNFSF9
Airway Pathology in Chronic Obstructive Pulmonary Disease	2.85	FGF20,FGF22,TGFB3,TNFSF9
FXR/RXR Activation	2.84	FASN,HMGB1,SREBF1,TGFB3,TNFSF9
Protein Kinase A Signaling	2.83	ADCY7,PLCH1,PLCH2,PTPRE,TCF3,TGFB3,TNS2
Adrenergic Receptor Signaling Pathway (Enhanced)	2.81	ADCY7,PLCH1,PLCH2,TGFB3,TNFSF9
ESR-mediated signaling	2.8	CXXC5,ESR1,PRMT1,ZNF217
Histone Modification Signaling Pathway	2.76	DNMT3A,ESR1,HLCS,NEAT1,PRDM8,PRMT1
Cardiac Hypertrophy Signaling (Enhanced)	2.69	ADCY7,FGF20,FGF22,FZD5,PLCH1,PLCH2,TGFB3,TNFSF9
LXR/RXR Activation	2.64	CETP,FASN,NCOR2,SREBF1
RAR Activation	2.61	ADCY7,HOXB3,MEIS1,NCOR2,PRMT1,TGFB3,TNFSF9
Hepatic Cholestasis	2.57	ADCY7,CETP,ESR1,TGFB3,TNFSF9
WNT/Ca+ pathway	2.56	FZD5,PLCH1,PLCH2
Basal Cell Carcinoma Signaling	2.47	FZD5,GLIS1,TCF3
PIP3 activates AKT signaling	2.47	ESR1,FGF20,FGF22,PRR5L
WNT/SHH Axonal Guidance Signaling Pathway	2.41	ADCY7,FZD5,GLIS1,TCF3
GPCR-Mediated Integration of Enteroendocrine Signaling Exemplified by an L Cell	2.38	ADCY7,PLCH1,PLCH2
Leptin Signaling in Obesity	2.37	ADCY7,PLCH1,PLCH2
Phosphatidylethanolamine Biosynthesis III	2.37	PTDSS2
D-myo-inositol (1,4,5)-Trisphosphate Biosynthesis	2.27	PLCH1,PLCH2
Glioblastoma Multiforme Signaling	2.22	FZD5,PLCH1,PLCH2,TCF3
EPH-Ephrin signaling	2.14	ARHGEF28,PSEN2,VAV2
DNA Methylation and Transcriptional Repression Signaling	2.08	DNMT3A,HOXB3,TCF3
Fatty Acid Biosynthesis Initiation II	2.07	FASN
Sumoylation Pathway	2.04	DNMT3A,SENP2,ZNF217
CDX Gastrointestinal Cancer Signaling Pathway	2.01	FZD5,TCF3,TGFB3,TNFSF9
Acetylcholine Receptor Signaling Pathway	2	ADCY7,PLCH1,PLCH2,PSEN2
Autism Signaling Pathway	1.99	FZD5,RAI1,TCF3,TGFB3,TNFSF9
Regulation of TP53 Expression and Degradation	1.95	PRR5L,USP2
D-myo-inositol-5-phosphate Metabolism	1.95	PLCH1,PLCH2,PPM1H,PTPRE
Transcriptional Regulation by VENTX	1.91	UBE2C,VENTX
Biotin-carboxyl Carrier Protein Assembly	1.9	HLCS
Palmitate Biosynthesis I (Animals)	1.9	FASN
Glutaminergic Receptor Signaling Pathway (Enhanced)	1.9	ADCY7,DGKZ,PLCH1,PLCH2,TGFB3
Myelination Signaling Pathway	1.89	FASN,FZD5,GLIS1,PSEN2,SREBF1
Activation of gene expression by SREBF (SREBP)	1.86	FASN,SREBF1
Vasopressin regulates renal water homeostasis via Aquaporins	1.85	ADCY7,AVP
GPCR-Mediated Nutrient Sensing in Enteroendocrine Cells	1.85	ADCY7,PLCH1,PLCH2
Regulation of lipid metabolism by PPARalpha	1.85	NCOR2,SREBF1,TIAM2
Sphingosine-1-phosphate Signaling	1.85	ADCY7,PLCH1,PLCH2
Role of Macrophages, Fibroblasts and Endothelial Cells in Rheumatoid Arthritis	1.84	FZD5,PLCH1,PLCH2,TCF3,TRAF5
Thrombin Signaling	1.83	ADCY7,ARHGEF28,PLCH1,PLCH2
Elastic fibre formation	1.83	LTBP3,TGFB3
PI3K Cascade	1.83	FGF20,FGF22
NAFLD Signaling Pathway	1.82	FASN,SREBF1,TGFB3,TNFSF9
Neutrophil degranulation	1.8	ARHGAP45,HMGB1,KCNAB2,LGALS3,RAB27A,SLC44A2
Role of NFAT in Cardiac Hypertrophy	1.79	ADCY7,PLCH1,PLCH2,TGFB3
Inositol phosphate metabolism	1.75	PLCH1,PLCH2
TR/RXR Activation	1.74	FASN,NCOR2,SREBF1
Osteoarthritis Pathway	1.73	FZD5,GLIS1,HMGB1,TCF3
Role of Osteoblasts in Rheumatoid Arthritis Signaling Pathway	1.72	FZD5,TCF3,TGFB3,TNFSF9
Signaling by TGFBR3	1.72	PSEN2,TCF3
Actin Cytoskeleton Signaling	1.71	FGF20,FGF22,TIAM2,VAV2
P2Y Purinergic Receptor Signaling Pathway	1.71	ADCY7,PLCH1,PLCH2
Superpathway of Inositol Phosphate Compounds	1.71	PLCH1,PLCH2,PPM1H,PTPRE
Signaling by FGFR1	1.69	FGF20,FGF22
Adipogenesis pathway	1.68	FZD5,SENP2,SREBF1
Docosahexaenoic Acid (DHA) Signaling	1.66	ADCY7,PLCH1,PLCH2,PSEN2
Signaling by TGF-beta Receptor Complex	1.66	LTBP3,TGFB3
Axonal Guidance Signaling	1.65	ADAMTS6,FZD5,GLIS1,PLCH1,PLCH2,PLXNC1
Chromatin organization	1.64	DNMT3A,H3C6,NCOR2,PRMT1
DHCR24 Signaling Pathway	1.64	CETP,ESR1,SREBF1
Pathogen Induced Cytokine Storm Signaling Pathway	1.63	COL17A1,HLA-DMB,RAB27A,TGFB3,TNFSF9
Cardiac Hypertrophy Signaling	1.6	ADCY7,PLCH1,PLCH2,TGFB3
Signaling by ERBB4	1.59	ESR1,PSEN2
Endocannabinoid Neuronal Synapse Pathway	1.59	ADCY7,PLCH1,PLCH2
Transcriptional regulation by RUNX1	1.57	ESR1,LGALS3,TCF3
Colorectal Cancer Metastasis Signaling	1.55	ADCY7,FZD5,TCF3,TGFB3
p75 NTR receptor-mediated signalling	1.53	PSEN2,TIAM2,VAV2
Estrogen Receptor Signaling	1.52	ADCY7,ESR1,NCOR2,PLCH1,PLCH2
HMGB1 Signaling	1.52	HMGB1,TGFB3,TNFSF9
HEY1 Signaling Pathway	1.51	NCOR2,PSEN2,TGFB3
Insulin Secretion Signaling Pathway	1.51	ADCY7,PLCH1,PLCH2,TCF3
Eicosanoid Signaling	1.5	ADCY7,PLCH1,PLCH2,TCF3
Phospholipases	1.47	PLCH1,PLCH2
Epithelial Membrane Protein Signaling Pathway	1.44	NEAT1,TGFB3,VAV2
WNT/β-catenin Signaling	1.43	FZD5,TCF3,TGFB3
Signaling by FGFR2	1.42	FGF20,FGF22
Melatonin Signaling	1.41	PLCH1,PLCH2
Senescence-Associated Secretory Phenotype (SASP)	1.41	UBE2C,VENTX
Extra-nuclear estrogen signaling	1.4	ESR1,PRMT1
Dopamine-DARPP32 Feedback in cAMP Signaling	1.4	ADCY7,PLCH1,PLCH2
Tumor Microenvironment Pathway	1.39	FGF20,FGF22,TGFB3
Aryl Hydrocarbon Receptor Signaling	1.37	ESR1,NCOR2,TGFB3
RHO GTPase cycle	1.37	ARHGAP45,ARHGEF28,CDC42EP1,TIAM2,VAV2
Role of WNT/GSK-3β Signaling in the Pathogenesis of Influenza	1.36	FZD5,TCF3
Signaling by NOTCH1	1.36	NCOR2,PSEN2
G alpha (12/13) signalling events	1.35	TIAM2,VAV2
Macrophage Classical Activation Signaling Pathway	1.34	HLA-DMB,TGFB3,TNFSF9
Processing and activation of SUMO	1.34	SENP2
BEX2 Signaling Pathway	1.33	PLXNC1,TCF3
ER-Mitochondrial Communication Signaling Pathway	1.33	PSEN2,PTDSS2
Metabolism of water-soluble vitamins and cofactors	1.33	FASN,HLCS
IL-17 Signaling	1.33	TGFB3,TNFSF9,TRAF5
Macrophage Alternative Activation Signaling Pathway	1.32	HLA-DMB,SREBF1,TGFB3
Serotonin Receptor Signaling	1.31	ADCY7,PLCH1,PLCH2,RAB27A,TGFB3
Activation of anterior HOX genes in hindbrain during early embryogenesis	1.31	HOXB3,MEIS1
Transcriptional regulation of white adipocyte differentiation	1.31	NCOR2,SREBF1
Endothelin-1 Signaling	1.31	ADCY7,PLCH1,PLCH2
Pulmonary Fibrosis Idiopathic Signaling Pathway	1.3	COL17A1,FZD5,TCF3,TGFB3
Neuroinflammation Signaling Pathway	1.29	HLA-DMB,HMGB1,PSEN2,TGFB3
FGF Signaling	1.29	FGF20,FGF22
Human Embryonic Stem Cell Pluripotency	1.28	FZD5,TCF3,TGFB3
Gap Junction Signaling	1.27	ADCY7,PLCH1,PLCH2,TCF3
Pulmonary Healing Signaling Pathway	1.27	FZD5,TCF3,TGFB3
Trafficking and processing of endosomal TLR	1.27	UNC93B1
ABRA Signaling Pathway	1.27	CALD1,SVIL
NAP1L1 Transcription Regulation Signaling Pathway	1.26	DGKZ,PRDM8
Adrenomedullin signaling pathway	1.26	ADCY7,PLCH1,PLCH2
Unfolded protein response	1.24	DNAJA3,SREBF1
Regulation of cholesterol biosynthesis by SREBP (SREBF)	1.21	SREBF1
UVA-Induced MAPK Signaling	1.19	PLCH1,PLCH2
Multiple Sclerosis Signaling Pathway	1.18	HLA-DMB,TGFB3,TNFSF9
SUMOylation of DNA methylation proteins	1.18	DNMT3A
Neuropathic Pain Signaling in Dorsal Horn Neurons	1.17	PLCH1,PLCH2
Apelin Cardiomyocyte Signaling Pathway	1.17	PLCH1,PLCH2
Cachexia Signaling Pathway	1.15	ADCY7,HMGB1,TGFB3,TNFSF9
Mouse Embryonic Stem Cell Pluripotency	1.15	FZD5,TCF3
Glycation Signaling Pathway	1.15	HMGB1,TGFB3,TNFSF9
Role of Osteoblasts, Osteoclasts and Chondrocytes in Rheumatoid Arthritis	1.14	FZD5,TCF3,TRAF5
Sleep REM Signaling Pathway	1.13	TGFB3,TNFSF9
RORA activates gene expression	1.13	SREBF1
Integration of energy metabolism	1.12	ADCY7,FASN
Signaling by VEGF	1.12	PRR5L,VAV2
Pancreatic Secretion Signaling Pathway	1.08	ADCY7,PLCH1,PLCH2
PD-1, PD-L1 cancer immunotherapy pathway	1.08	HLA-DMB,TGFB3
Orexin Signaling Pathway	1.08	ADCY7,PLCH1,PLCH2
Tuberculosis Active Signaling Pathway	1.07	HLA-DMB,MRC2,TNFSF9
Methionine Degradation I (to Homocysteine)	1.07	PRMT1
AMPK Signaling	1.07	FASN,PPM1H,RAB27A
Antioxidant Action of Vitamin C	1.06	PLCH1,PLCH2
Regulation of TLR by endogenous ligand	1.05	HMGB1
Wound Healing Signaling Pathway	1.05	COL17A1,TGFB3,TNFSF9
Bladder Cancer Signaling	1.04	FGF20,FGF22
Apelin Cardiac Fibroblast Signaling Pathway	1.03	TGFB3
Azathioprine ADME	1.03	VAV2
Nucleotide salvage	1.03	UCKL1
Neutrophil Extracellular Trap Signaling Pathway	1.02	COL17A1,HMGB1,PLCH1,PLCH2
Th1 Pathway	1.01	HLA-DMB,PSEN2
Hematoma Resolution Signaling Pathway	1.01	HMGB1,TGFB3,TNFSF9
L1CAM interactions	1.01	CNTNAP1,VAV2
Synaptic Long Term Potentiation	1.01	PLCH1,PLCH2
Cysteine Biosynthesis III (mammalia)	1.01	PRMT1
Hepatic Fibrosis Signaling Pathway	1	FZD5,GLIS1,TCF3,TGFB3
Insulin processing	0.998	RAB27A
GP6 Signaling Pathway	0.991	COL17A1,VAV2
Glycerophospholipid biosynthesis	0.991	PTDSS2,SLC44A2
Deubiquitination	0.99	ESR1,MBD5,USP2
DNA methylation	0.982	DNMT3A
Estrogen-mediated S-phase Entry	0.982	ESR1
Warburg Effect Signaling Pathway	0.979	FASN,SREBF1
Circadian Rhythm Signaling	0.972	ADCY7,PLCH1,PLCH2
14-3-3-mediated Signaling	0.968	PLCH1,PLCH2
Centrosomal KIAA0586 Signaling Pathway	0.968	FGF20,FGF22
BMAL1:CLOCK,NPAS2 activates circadian gene expression	0.966	AVP
Cholesterol biosynthesis	0.966	SREBF1
Effects of PIP2 hydrolysis	0.966	DGKZ
Pyroptosis	0.966	HMGB1
Glucocorticoid Receptor Signaling	0.955	ESR1,HLA-DMB,HMGB1,NCOR2,TGFB3
S100 Family Signaling Pathway	0.943	ESR1,FZD5,PLCH1,PLCH2,TCF3,TGFB3
CGAS-STING Signaling Pathway	0.937	TGFB3,TNFSF9
SNARE Signaling Pathway	0.937	ADCY7,RAB27A
Myogenesis	0.937	TCF3
SUMOylation of intracellular receptors	0.937	ESR1
TNFs bind their physiological receptors	0.937	TNFSF9
Ephrin A Signaling	0.926	PSEN2,VAV2
GABAergic Receptor Signaling Pathway (Enhanced)	0.926	ADCY7,CNTNAP1
FOXO-mediated transcription of oxidative stress, metabolic and neuronal genes	0.923	SREBF1
Protein ubiquitination	0.923	UBE2C
Regulation of CDH11 Expression and Function	0.923	PRDM8
Th2 Pathway	0.921	HLA-DMB,PSEN2
Sonic Hedgehog Signaling	0.91	GLIS1
G alpha (s) signalling events	0.901	ADCY7,AVP
Endocannabinoid Cancer Inhibition Pathway	0.892	ADCY7,TCF3
Airway Inflammation in Asthma	0.884	TGFB3
4-1BB Signaling in T Lymphocytes	0.872	TNFSF9
Signaling by NOTCH2	0.872	PSEN2
GPVI-mediated activation cascade	0.861	VAV2
PRC2 methylates histones and DNA	0.861	DNMT3A
Role of Pattern Recognition Receptors in Recognition of Bacteria and Viruses	0.859	TGFB3,TNFSF9
Ethanol Degradation II	0.849	DHRS2
Transcriptional regulation by the AP-2 (TFAP2) family of transcription factors	0.849	ESR1
Epithelial Adherens Junction Signaling	0.842	TCF3,VAV2
Fatty acyl-CoA biosynthesis	0.838	FASN
Superpathway of Methionine Degradation	0.838	PRMT1
Ovarian Cancer Signaling	0.837	FZD5,TCF3
Preeclampsia Signaling Pathway	0.829	FZD5,TGFB3
eNOS Signaling	0.829	ADCY7,ESR1
Cell Cycle Regulation by BTG Family Proteins	0.828	PRMT1
Notch Signaling	0.828	PSEN2
Noradrenaline and Adrenaline Degradation	0.817	DHRS2
HOTAIR Regulatory Pathway	0.812	ESR1,TCF3
Signaling by FGFR3	0.807	FGF20
DAG and IP3 signaling	0.797	ADCY7
Signaling by FGFR4	0.797	FGF20
April Mediated Signaling	0.788	TRAF5
MyD88:MAL(TIRAP) cascade initiated on plasma membrane	0.788	HMGB1
Aldosterone Signaling in Epithelial Cells	0.787	PLCH1,PLCH2
Antigen Presentation Pathway	0.778	HLA-DMB
B Cell Activating Factor Signaling	0.778	TRAF5
DAP12 interactions	0.778	VAV2
Smooth Muscle Contraction	0.778	CALD1
Transport of vitamins, nucleosides, and related molecules	0.778	AVP
BER (Base Excision Repair) Pathway	0.769	HMGB1
Collagen chain trimerization	0.769	COL17A1
SUMOylation of transcription cofactors	0.769	NCOR2
TAK1-dependent IKK and NF-kappa-B activation	0.769	HMGB1
Th1 and Th2 Activation Pathway	0.768	HLA-DMB,PSEN2
Carboxyterminal post-translational modifications of tubulin	0.76	TTLL7
Role of OCT4 in Mammalian Embryonic Stem Cell Pluripotency	0.752	IGF2BP1
Erythropoietin Signaling Pathway	0.749	TGFB3,TNFSF9
Lung Ionic Balance Signaling Pathway	0.745	ESR1,FZD5,PLCH1,PLCH2
Heme signaling	0.743	RAI1
G alpha (z) signalling events	0.735	ADCY7
MicroRNA Biogenesis Signaling Pathway	0.728	ESR1,TGFB3
PFKFB4 Signaling Pathway	0.727	TGFB3
TP53 Regulates Transcription of Cell Cycle Genes	0.727	PRMT1
iNOS Signaling	0.727	HMGA1
Hepatitis B Chronic Liver Pathogenesis Signaling Pathway	0.724	HMGB1,TGFB3
D-myo-inositol (1,4,5,6)-Tetrakisphosphate Biosynthesis	0.721	PPM1H,PTPRE
D-myo-inositol (3,4,5,6)-tetrakisphosphate Biosynthesis	0.721	PPM1H,PTPRE
Signaling by NOTCH3	0.719	PSEN2
FAT10 Cancer Signaling Pathway	0.711	TGFB3
Transcriptional activity of SMAD2/SMAD3:SMAD4 heterotrimer	0.711	NCOR2
Transcriptional regulation by RUNX2	0.711	LGALS3
Hepatic Fibrosis / Hepatic Stellate Cell Activation	0.71	COL17A1,TGFB3
NOD1/2 Signaling Pathway	0.707	TGFB3,TNFSF9
Amyloid Processing	0.704	PSEN2
Apoptotic execution phase	0.704	HMGB1
Synaptic Long Term Depression	0.69	PLCH1,PLCH2
TCF dependent signaling in response to WNT	0.69	CCDC88C,FZD5
3-phosphoinositide Degradation	0.684	PPM1H,PTPRE
Lymphotoxin β Receptor Signaling	0.682	TRAF5
CD27 Signaling in Lymphocytes	0.675	TRAF5
DNA Damage/Telomere Stress Induced Senescence	0.675	HMGA1
TNF signaling	0.668	USP2
Circadian Clock	0.662	RAI1
Cytoprotection by HMOX1	0.662	NCOR2
RUNX1 regulates megakaryocyte differentiation and platelet function	0.662	PRMT1
Triacylglycerol Biosynthesis	0.662	PLPPR2
Class I MHC mediated antigen processing and presentation	0.661	HMGB1,MRC2,UBE2C
Clathrin-mediated Endocytosis Signaling	0.655	FGF20,FGF22
GABA receptor activation	0.649	ADCY7
GADD45 Signaling	0.649	TGFB3
PCP (Planar Cell Polarity) Pathway	0.649	FZD5
IL-4 Signaling	0.646	COL17A1,HLA-DMB,PRR5L,TGFB3
Activin Inhibin Signaling Pathway	0.646	TCF3,TGFB3
Assembly of collagen fibrils and other multimeric structures	0.642	COL17A1
mTOR Signaling	0.64	DGKZ,PRR5L
3-phosphoinositide Biosynthesis	0.638	PPM1H,PTPRE
Stearate Biosynthesis I (Animals)	0.63	FASN
Transcriptional Regulation by MECP2	0.63	NCOR2
Collagen degradation	0.624	COL17A1
Semaphorin interactions	0.624	PLXNC1
UFMylation Signaling Pathway	0.624	ESR1
RHOGDI Signaling	0.623	DGKZ,ESR1
RAB geranylgeranylation	0.618	RAB27A
SPINK1 Pancreatic Cancer Pathway	0.618	CPA2
CD40 Signaling	0.607	TRAF5
Collagen biosynthesis and modifying enzymes	0.607	COL17A1
ERBB4 Signaling	0.607	PSEN2
Cell Cycle: G1/S Checkpoint Regulation	0.596	TGFB3
Dopamine Receptor Signaling	0.58	ADCY7
Regulation of RUNX2 expression and activity	0.58	ESR1
CREB Signaling in Neurons	0.579	ADCY7,FZD5,PLCH1,PLCH2
Ephrin B Signaling	0.575	VAV2
Olfactory Signaling Pathway	0.57	OR1D5
Generic Transcription Pathway	0.565	ESR1,ESRRG,NCOR2
Plasma lipoprotein assembly, remodeling, and clearance	0.56	CETP
Hypoxia Signaling in the Cardiovascular System	0.55	UBE2C
Thyroid Cancer Signaling	0.55	TCF3
VDR/RXR Activation	0.55	NCOR2
DDX58/IFIH1-mediated induction of interferon-alpha/beta	0.537	HMGB1
Role of JAK family kinases in IL-6-type Cytokine Signaling	0.537	TGFB3
Sperm Motility	0.529	PLCH1,PLCH2
Estrogen-Dependent Breast Cancer Signaling	0.528	ESR1
Molecular Mechanisms of Cancer	0.524	ADCY7,FZD5,PSEN2,TCF3,TGFB3
Transport of bile salts and organic acids, metal ions and amine compounds	0.523	SLC44A2
RAF/MAP kinase cascade	0.517	FGF20,FGF22
Cyclins and Cell Cycle Regulation	0.515	TGFB3
Cohesin Chromatin Regulation Pathway	0.515	ESR1,NCAPH
Regulation of mitotic cell cycle	0.507	UBE2C
Opioid Signalling	0.499	ADCY7
RAB GEFs exchange GTP for GDP on RABs	0.499	RAB27A
Degradation of beta-catenin by the destruction complex	0.495	TCF3
Acute Myeloid Leukemia Signaling	0.491	TCF3
Cell junction organization	0.491	COL17A1
MAPK6/MAPK4 signaling	0.491	IGF2BP1
Fcγ Receptor-mediated Phagocytosis in Macrophages and Monocytes	0.487	VAV2
RANK Signaling in Osteoclasts	0.487	TRAF5
Apelin Adipocyte Signaling Pathway	0.483	ADCY7
Protein Ubiquitination Pathway	0.481	UBE2C,USP2
Class B/2 (Secretin family receptors)	0.479	FZD5
Immunogenic Cell Death Signaling Pathway	0.479	HMGB1
MITF-M-dependent gene expression	0.479	RAB27A
Serotonin Degradation	0.479	DHRS2
Opioid Signaling Pathway	0.477	ADCY7,TCF3
Transcriptional regulation by RUNX3	0.476	ZFHX3
Mitochondrial translation	0.472	MRPS5
TGF-β Signaling	0.472	TGFB3
IL-1 Signaling	0.468	ADCY7
Small Cell Lung Cancer Signaling	0.468	TRAF5
Melanocyte Development and Pigmentation Signaling	0.465	ADCY7
Salvage Pathways of Pyrimidine Ribonucleotides	0.461	UCKL1
Irritable Bowel Syndrome Signaling Pathway	0.461	TGFB3,TNFSF9
Pyroptosis Signaling Pathway	0.454	HMGB1
GPER1 signaling	0.451	ADCY7
Potassium Channels	0.451	KCNAB2
DNA Replication Pre-Initiation	0.448	UBE2C
Mitotic Prophase	0.448	MCPH1
Regulation of endogenous retroelements	0.448	DNMT3A
LPS/IL-1 Mediated Inhibition of RXR Function	0.445	CETP,SREBF1
Cargo recognition for clathrin-mediated endocytosis	0.444	AVP
CDK5 Signaling	0.441	ADCY7
Senescence Pathway	0.439	TGFB3,YPEL3
Extracellular matrix organization	0.438	TGFB3
PPAR Signaling	0.435	NCOR2
Sphingolipid metabolism	0.428	B3GALT4
α-Adrenergic Signaling	0.425	ADCY7
O-linked glycosylation	0.419	ADAMTS6
Hedgehog 'off' state	0.416	ADCY7
Parkinson's Signaling Pathway	0.413	TGFB3,TNFSF9
Synaptogenesis Signaling Pathway	0.413	ADCY7,CNTNAP1
Role of Osteoclasts in Rheumatoid Arthritis Signaling Pathway	0.411	COL17A1,TRAF5
Sleep NREM Signaling Pathway	0.41	ADCY7
Fc Epsilon RI Signaling	0.399	VAV2
MSP-RON Signaling in Macrophages Pathway	0.399	HLA-DMB
Renin-Angiotensin Signaling	0.393	ADCY7
Synthesis of DNA	0.393	UBE2C
IL-13 Signaling Pathway	0.391	TGFB3
Proteasomal PSMD10 Signaling Pathway	0.391	TCF3
RHOA Signaling	0.391	CDC42EP1
Role of NANOG in Mammalian Embryonic Stem Cell Pluripotency	0.391	FZD5
p38 MAPK Signaling	0.388	TGFB3
Class A/1 (Rhodopsin-like receptors)	0.387	AVP,PLPPR2
Pancreatic Adenocarcinoma Signaling	0.385	TGFB3
Gαs Signaling	0.38	ADCY7
Endocannabinoid Developing Neuron Pathway	0.378	ADCY7
MHC class II antigen presentation	0.378	HLA-DMB
ROBO SLIT Signaling Pathway	0.378	CNTNAP1
Clathrin-mediated endocytosis	0.375	AVP
Costimulation by the CD28 family	0.37	PRR5L
Response to elevated platelet cytosolic Ca2+	0.368	TGFB3
GABA Receptor Signaling	0.365	ADCY7
Gα12/13 Signaling	0.363	VAV2
IL-27 Signaling Pathway	0.363	TNFSF9
Hereditary Breast Cancer Signaling	0.353	ESR1
Reelin Signaling in Neurons	0.353	ARHGEF28
Role of PKR in Interferon Induction and Antiviral Response	0.353	HMGB1
White Adipose Tissue Browning Pathway	0.351	ADCY7
Signaling by NOTCH4	0.344	PSEN2
MSP-RON Signaling in Cancer Cells Pathway	0.342	TCF3
PI3K Signaling in B Lymphocytes	0.339	PLCH1,PLCH2,VAV2
Apelin Endothelial Signaling Pathway	0.338	ADCY7
Gαi Signaling	0.333	ADCY7
Dilated Cardiomyopathy Signaling Pathway	0.325	ADCY7
NAD Signaling Pathway	0.325	SREBF1
Dendritic Cell Maturation	0.324	HLA-DMB,PLCH1,PLCH2
CTLA4 Signaling in Cytotoxic T Lymphocytes	0.321	HLA-DMB,TGFB3,VAV2
Corticotropin Releasing Hormone Signaling	0.317	ADCY7
IL-10 Signaling	0.317	HLA-DMB
Relaxin Signaling	0.315	ADCY7
Microautophagy Signaling Pathway	0.309	COL17A1
T Cell Receptor Signaling	0.309	HLA-DMB,TCF3,VAV2
Inhibition of ARE-Mediated mRNA Degradation Pathway	0.303	TNFSF9
Fcgamma receptor (FCGR) dependent phagocytosis	0.3	VAV2
Chaperone Mediated Autophagy Signaling Pathway	0.295	HMGB1,NCOR2,PRR5L
CXCR4 Signaling	0.292	ADCY7
Cardiac β-adrenergic Signaling	0.289	ADCY7
Germ Cell-Sertoli Cell Junction Signaling	0.287	TGFB3
G alpha (q) signalling events	0.282	AVP
Ribonucleotide Reductase Signaling Pathway	0.282	ESR1
Protein Sorting Signaling Pathway	0.27	ADCY7
Tight Junction Signaling	0.27	TGFB3
Ion channel transport	0.267	ATP9B
Acute Phase Response Signaling	0.255	TCF3
Cellular Effects of Sildenafil (Viagra)	0.255	ADCY7,FZD5,TGFB3
GNRH Signaling	0.252	ADCY7
Leukocyte Extravasation Signaling	0.251	VAV2
Phagosome Formation	0.239	FZD5,MRC2,VAV2
ID1 Signaling Pathway	0.239	TGFB3
Natural Killer Cell Signaling	0.238	VAV2
Cilium Assembly	0.237	CC2D2A
Sheddase Signaling Pathway	0.237	TGFB3
Beta-catenin independent WNT signaling	0.235	FZD5
Mitotic Prometaphase	0.235	NCAPH
Fc epsilon receptor (FCERI) signaling	0.234	VAV2
Role of Tissue Factor in Cancer	0.231	TGFB3
Regulation of IL-2 Expression in Activated and Anergic T Lymphocytes	0.229	TGFB3,VAV2
Gustation Pathway	0.228	ADCY7
Immunoregulatory interactions between a Lymphoid and a non-Lymphoid cell	0.223	COL17A1
ERK/MAPK Signaling	0.216	ESR1
Xenobiotic Metabolism PXR Signaling Pathway	0.215	NCOR2
Mitotic Metaphase and Anaphase	0.198	UBE2C
Sertoli Cell-Germ Cell Junction Signaling Pathway (Enhanced)	0.198	TGFB3
Allograft Rejection Signaling	0	HLA-DMB
Altered T Cell and B Cell Signaling in Rheumatoid Arthritis	0	HLA-DMB
Antiproliferative Role of TOB in T Cell Signaling	0	TGFB3
Autoimmune Thyroid Disease Signaling	0	HLA-DMB
B Cell Development	0	HLA-DMB
B Cell Receptor Signaling	0	TCF3,VAV2
BBSome Signaling Pathway	0	FZD5,GLIS1
Breast Cancer Regulation by Stathmin1	0	FZD5,mir-101 (includes others)
CD28 Signaling in T Helper Cells	0	HLA-DMB
CDC42 Signaling	0	HLA-DMB,VAV2
Calcium-induced T Lymphocyte Apoptosis	0	HLA-DMB
Cell Cycle Checkpoints	0	UBE2C
Cyclophilin Signaling Pathway	0	TCF3
EIF2 Signaling	0	SREBF1
Expression and translocation of olfactory receptors	0	OR1D5
FAK Signaling	0	FZD5,TCF3,TGFB3
G Protein Signaling Mediated by Tubby	0	VAV2
G alpha (i) signalling events	0	ADCY7
G-Protein Coupled Receptor Signaling	0	ADCY7,FZD5
Graft-versus-Host Disease Signaling	0	HLA-DMB
Huntington's Disease Signaling	0	NCOR2
ICOS-ICOSL Signaling in T Helper Cells	0	HLA-DMB
ID3 Signaling Pathway	0	ESR1,SREBF1,TCF3,TGFB3
IL-12 Signaling and Production in Macrophages	0	TGFB3
Mitochondrial Dysfunction	0	PSEN2
NF-κB Signaling	0	TRAF5
NFKBIE Signaling Pathway	0	TNFSF9
NRF2-mediated Oxidative Stress Response	0	DNAJA3
NUR77 Signaling in T Lymphocytes	0	HLA-DMB
OX40 Signaling Pathway	0	HLA-DMB,TRAF5
PKCθ Signaling in T Lymphocytes	0	HLA-DMB,VAV2
Phospholipase C Signaling	0	ADCY7
Processing of Capped Intron-Containing Pre-mRNA	0	SRRM2
Role of NFAT in Regulation of the Immune Response	0	HLA-DMB
Sertoli Cell-Sertoli Cell Junction Signaling	0	TGFB3
Signaling by Rho Family GTPases	0	CDC42EP1
Sirtuin Signaling Pathway	0	SREBF1
Systemic Lupus Erythematosus in B Cell Signaling Pathway	0	TGFB3,TNFSF9,TRAF5
Systemic Lupus Erythematosus in T Cell Signaling Pathway	0	ESR1,HLA-DMB
T Cell Exhaustion Signaling Pathway	0	HLA-DMB
T Helper Cell Differentiation	0	HLA-DMB
TEC Kinase Signaling	0	VAV2
Type I Diabetes Mellitus Signaling	0	HLA-DMB
Xenobiotic Metabolism Signaling	0	NCOR2
Zn Homeostasis Signaling Pathway	0	ADCY7,FZD5,HLA-DMB,TGFB3
cAMP-mediated signaling	0	ADCY7
p70S6K Signaling	0	PLCH1,PLCH2
