## Supplementary Table 8 for "Immune pathways and perinatal environmental exposures contribute to epigenetic gestational age prediction and acceleration"

### Sheet: Sheet1
Ingenuity Canonical Pathways	-log(p-value)	Molecules
Molecular Mechanisms of Cancer	5.43	ADCY7,ARHGEF19,BAK1,CCND1,EDNRB,EP300,GLP2R,GPR137,HDAC11,HRH2,JAK2,MRE11,PA2G4,RASD1,TAB1,TGFBR1
Pancreatic Adenocarcinoma Signaling	4.5	CCND1,HDAC11,JAK2,PA2G4,PDGFC,TGFBR1
Hereditary Breast Cancer Signaling	4.26	CCND1,DDB2,EP300,MRE11,PDGFC,RASD1
PPAR Signaling	3.76	EP300,NCOR2,PDGFC,RASD1,TAB1
Pulmonary Fibrosis Idiopathic Signaling Pathway	3.74	ACTG1,CCND1,EP300,JAK2,PDGFC,PRKN,RASD1,TGFBR1
Bladder Cancer Signaling	3.56	CCND1,HDAC11,PA2G4,PDGFC,RASD1
Hepatic Fibrosis / Hepatic Stellate Cell Activation	3.48	CD14,CD40,EDNRB,MYL4,PDGFC,TGFBR1
Regulation of the Epithelial Mesenchymal Transition by Growth Factors Pathway	3.45	JAK2,PDGFC,RASD1,SNAI2,TAB1,TGFBR1
Glioma Signaling	3.42	CCND1,HDAC11,PA2G4,PDGFC,RASD1
PPARα/RXRα Activation	3.41	ADCY7,EP300,JAK2,NCOR2,RASD1,TGFBR1
Signaling by NOTCH1	3.27	DLK1,EP300,HDAC11,NCOR2
G alpha (s) signalling events	3.17	ADCY7,AVP,CALCA,GLP2R,HRH2
CREB Signaling in Neurons	3.11	ADCY7,EDNRB,EP300,GLP2R,GPR137,GRIN2B,HRH2,NTRK2,RASD1,TGFBR1
Estrogen Receptor Signaling	3.08	ADCY7,CCND1,EP300,JAK2,MYL4,NCOR2,PDGFC,RASD1
Amyloid fiber formation	3.07	CALCA,PRKN,TSPAN14,TSPAN33
Ovarian Cancer Signaling	2.99	CCND1,HDAC11,PA2G4,PDGFC,RASD1
Non-Small Cell Lung Cancer Signaling	2.93	CCND1,HDAC11,PA2G4,RASD1
TGF-β Signaling	2.91	EP300,RASD1,TAB1,TGFBR1
Cyclophilin Signaling Pathway	2.89	CCND1,EP300,GRIN2B,JAK2,MRE11,TOMM40
Wound Healing Signaling Pathway	2.89	CALCA,JAK2,PDGFC,RASD1,SNAI2,TGFBR1
Melanocyte Development and Pigmentation Signaling	2.88	ADCY7,EP300,RASD1,SOX10
WNT/β-catenin Signaling	2.83	CCND1,EP300,SOX10,TAB1,TGFBR1
Cardiac Hypertrophy Signaling	2.79	ADCY7,EP300,MYL4,RASD1,TAB1,TGFBR1
iNOS Signaling	2.77	CD14,JAK2,TAB1
Transcriptional and post-translational regulation of MITF-M expression and activity	2.72	EDNRB,SNAI2,SOX10
DNA Double-Strand Break Repair by Homologous Recombination	2.7	LIG1,MRE11
Colorectal Cancer Metastasis Signaling	2.7	ADCY7,CCND1,JAK2,PDGFC,RASD1,TGFBR1
Prostate Cancer Signaling	2.63	CCND1,HDAC11,PA2G4,RASD1
Chronic Myeloid Leukemia Signaling	2.62	CCND1,HDAC11,JAK2,PA2G4,RASD1,TGFBR1
ILK Signaling	2.58	ACTG1,CCND1,MYL4,PDGFC,SNAI2
Human Embryonic Stem Cell Pluripotency	2.55	JAK2,NTRK2,PDGFC,RASD1,TGFBR1
DNA Double Strand Break Response	2.54	EYA4,KPNA2,MRE11
Pulmonary Healing Signaling Pathway	2.54	CCND1,DLK1,EP300,PDGFC,RASD1
ID1 Signaling Pathway	2.53	CCND1,EP300,PDGFC,RASD1,TGFBR1
Protein Kinase A Signaling	2.52	ADCY7,H1-0,MYL4,NTN1,PYGM,TGFBR1,TNS2
IL-6 Signaling	2.46	CD14,JAK2,RASD1,TAB1
Coronavirus Pathogenesis Pathway	2.45	CCND1,EP300,HDAC11,PA2G4,TGFBR1
TR/RXR Activation	2.44	CCND1,EP300,NCOR2,PDGFC
UFMylation Signaling Pathway	2.44	CCND1,EP300,MRE11
Role of JAK2 in Hormone-like Cytokine Signaling	2.42	CCND1,JAK2,PDGFC
Hepatic Fibrosis Signaling Pathway	2.4	CCND1,CD40,JAK2,MYL4,PDGFC,RASD1,TGFBR1
Calcium Signaling	2.39	EP300,GRIN2B,HDAC11,HTR3A,MYL4
Cell Cycle: G1/S Checkpoint Regulation	2.35	CCND1,HDAC11,PA2G4
STAT3 Pathway	2.34	JAK2,NTRK2,RASD1,TGFBR1
GM-CSF Signaling	2.33	CCND1,JAK2,RASD1
Th2 Pathway	2.32	CD40,HLA-DMB,JAK2,TGFBR1
Myelination Signaling Pathway	2.3	EP300,HDAC11,NTRK2,PDGFC,RASD1,SOX10
Role of NFAT in Cardiac Hypertrophy	2.3	ADCY7,EP300,HDAC11,RASD1,TGFBR1
Endocannabinoid Cancer Inhibition Pathway	2.26	ADCY7,CCND1,PDGFC,SNAI2
Cellular Effects of Sildenafil (Viagra)	2.24	ACTG1,ADCY7,EDNRB,GLP2R,GPR137,HRH2,MYL4,PDGFC,TGFBR1
GPCR-Mediated Integration of Enteroendocrine Signaling Exemplified by an L Cell	2.23	ADCY7,CALCA,GLP2R
Macropinocytosis Signaling	2.23	CD14,PDGFC,RASD1
PTEN Signaling	2.22	CCND1,NTRK2,RASD1,TGFBR1
Signaling by NTRK2 (TRKB)	2.2	GRIN2B,NTRK2
Thyroid Cancer Signaling	2.2	CCND1,NTRK2,RASD1
VDR/RXR Activation	2.2	CD14,EP300,NCOR2
Actin Cytoskeleton Signaling	2.2	ACTG1,CD14,MYL4,PDGFC,RASD1
Role of JAK family kinases in IL-6-type Cytokine Signaling	2.16	CCND1,JAK2,PDGFC
BEX2 Signaling Pathway	2.14	BAK1,CCND1,PDGFC
G-Protein Coupled Receptor Signaling	2.13	ADCY7,CCND1,EDNRB,GLP2R,GPR137,HRH2,MYL4,RASD1,RGS14
BMAL1:CLOCK,NPAS2 activates circadian gene expression	2.13	AVP,KLF15
Chromatin organization	2.11	CCND1,EP300,H3C6,JAK2,NCOR2
Cyclins and Cell Cycle Regulation	2.09	CCND1,HDAC11,PA2G4
Glucocorticoid Receptor Signaling	2.08	EP300,HLA-DMB,JAK2,KRT82,NCOR2,RASD1,TAB1,TGFBR1
PDGF Signaling	2.07	JAK2,PDGFC,RASD1
Breast Cancer Regulation by Stathmin1	2.05	ARHGEF19,CCND1,EDNRB,GLP2R,GPR137,HRH2,PDGFC,RASD1
Deubiquitination	2.04	DDB2,EP300,PRKN,TAB1,TGFBR1
MyD88 dependent cascade initiated on endosome	2.02	CD14,TAB1
NER (Nucleotide Excision Repair, Enhanced Pathway)	2.02	DDB2,EP300,LIG1
Epithelial Membrane Protein Signaling Pathway	2.02	NTRK2,RASD1,TAB1,TGFBR1
Th1 and Th2 Activation Pathway	1.99	CD40,HLA-DMB,JAK2,TGFBR1
Class B/2 (Secretin family receptors)	1.97	CALCA,CRHBP,GLP2R
MITF-M-dependent gene expression	1.97	CCND1,LIG1,SOX10
Prolactin Signaling	1.96	EP300,JAK2,RASD1
Tumor Microenvironment Pathway	1.95	CCND1,JAK2,PDGFC,RASD1
Opioid Signaling Pathway	1.94	ADCY7,EP300,GRIN2B,RASD1,RGS14
VEGF Signaling	1.94	ACTG1,PDGFC,RASD1
Small Cell Lung Cancer Signaling	1.93	CCND1,HDAC11,PA2G4
p53 Signaling	1.93	CCND1,EP300,SNAI2
Eicosanoid Signaling	1.93	ADCY7,CCND1,MAPKAP1,PDGFC,RASD1
CLEAR Signaling Pathway	1.92	EP300,NTRK2,PRKN,RASD1,TGFBR1
Macrophage Classical Activation Signaling Pathway	1.89	CD14,CD40,HLA-DMB,JAK2
Interferon Signaling	1.87	BAK1,JAK2
Mouse Embryonic Stem Cell Pluripotency	1.87	JAK2,RASD1,TAB1
MyD88-independent TLR4 cascade	1.85	CD14,TAB1
Resolution of Abasic Sites (AP sites)	1.85	LIG1,TDG
Regulation of the Epithelial-Mesenchymal Transition Pathway	1.85	JAK2,RASD1,SNAI2,TGFBR1
CDK5 Signaling	1.84	ADCY7,NTRK2,RASD1
Cardiac Hypertrophy Signaling (Enhanced)	1.83	ADCY7,EDNRB,EP300,HDAC11,JAK2,RASD1,TGFBR1
Senescence Pathway	1.82	CCND1,EP300,MRE11,RASD1,TGFBR1
ISGylation Signaling Pathway	1.81	CCND1,EP300,PRKN
Mitophagy	1.8	PRKN,TOMM40
α-Adrenergic Signaling	1.79	ADCY7,PYGM,RASD1
Ephrin Receptor Signaling	1.79	GRIN2B,JAK2,PDGFC,RASD1
DAG and IP3 signaling	1.78	ADCY7,KPNA2
MyD88:MAL(TIRAP) cascade initiated on plasma membrane	1.76	CD14,TAB1
RAR Activation	1.74	ADCY7,DLK1,EP300,JAK2,NCOR2,TGFBR1
Oncostatin M Signaling	1.74	JAK2,RASD1
Vasopressin regulates renal water homeostasis via Aquaporins	1.74	ADCY7,AVP
ESR-mediated signaling	1.72	CCND1,EP300,KPNA2
PAK Signaling	1.72	MYL4,PDGFC,RASD1
Phenylalanine Degradation I (Aerobic)	1.72	QDPR
BER (Base Excision Repair) Pathway	1.72	LIG1,TDG
SUMOylation of transcription cofactors	1.72	EP300,NCOR2
MSP-RON Signaling in Macrophages Pathway	1.7	HLA-DMB,JAK2,RASD1
Renin-Angiotensin Signaling	1.68	ADCY7,JAK2,RASD1
RHOGDI Signaling	1.67	ACTG1,ARHGEF19,EP300,MYL4
Neuroinflammation Signaling Pathway	1.67	CD40,GRIN2B,HLA-DMB,JAK2,TGFBR1
Proteasomal PSMD10 Signaling Pathway	1.67	CCND1,PDGFC,RASD1
RHOA Signaling	1.67	ACTG1,MYL4,RTKN
Synaptic Long Term Potentiation	1.66	EP300,GRIN2B,RASD1
Thrombin Signaling	1.65	ADCY7,ARHGEF19,MYL4,RASD1
Th1 Pathway	1.65	CD40,HLA-DMB,JAK2
Gap Junction Signaling	1.64	ACTG1,ADCY7,CCND1,RASD1,TGFBR1
Endocannabinoid Developing Neuron Pathway	1.63	ADCY7,CCND1,RASD1
Formation of xylulose-5-phosphate	1.63	XYLB
NFE2L2 regulating ER-stress associated genes	1.63	EP300
Meiotic recombination	1.62	MRE11,MSH4
Melanoma Signaling	1.62	CCND1,RASD1
Signaling by TGFBR3	1.62	EP300,TGFBR1
nNOS Signaling in Neurons	1.62	GRIN2B,RASD1
HER-2 Signaling in Breast Cancer	1.62	CCND1,COX5A,MTCL1,RASD1
NR1H2 and NR1H3-mediated signaling	1.6	EP300,NCOR2
Transcriptional activity of SMAD2/SMAD3:SMAD4 heterotrimer	1.6	EP300,NCOR2
Sertoli Cell-Germ Cell Junction Signaling Pathway (Enhanced)	1.57	ACTG1,RASD1,TAB1,TGFBR1
NFE2L2 regulating inflammation associated genes	1.55	EP300
Sensory processing of sound by outer hair cells of the cochlea	1.54	ACTG1,PCDH15
CNTF Signaling	1.53	JAK2,RASD1
DNA Damage/Telomere Stress Induced Senescence	1.53	H1-0,MRE11
Cytoprotection by HMOX1	1.5	COX5A,NCOR2
MSP-RON Signaling in Cancer Cells Pathway	1.5	CCND1,PDGFC,RASD1
Regulation of CDH19 Expression and Function	1.48	SOX10
Docosahexaenoic Acid (DHA) Signaling	1.48	ADCY7,CCND1,GRIN2B,NTRK2
Gαi Signaling	1.47	ADCY7,RASD1,RGS14
Endometrial Cancer Signaling	1.47	CCND1,RASD1
GADD45 Signaling	1.47	CCND1,TGFBR1
MSP-RON Signaling Pathway	1.45	ACTG1,JAK2
Transcriptional Regulation by MECP2	1.44	GRIN2B,NCOR2
Dilated Cardiomyopathy Signaling Pathway	1.44	ACTG1,ADCY7,MYL4
RAF/MAP kinase cascade	1.43	ACTG1,DAB2IP,GRIN2B,JAK2
Axonal Guidance Signaling	1.42	ADAM11,MYL4,NTN1,NTRK2,PDGFC,RASD1
Cytosolic sensors of pathogen-associated DNA	1.42	EP300,MRE11
ERB2-ERBB3 Signaling	1.42	CCND1,RASD1
Thrombopoietin Signaling	1.42	JAK2,RASD1
DNA Damage Reversal	1.42	MGMT
NFE2L2 regulates pentose phosphate pathway genes	1.42	EP300
NFE2L2 regulating MDR associated enzymes	1.42	EP300
Regulation of NFE2L2 gene expression	1.42	EP300
IL-10 Signaling	1.41	CCND1,HLA-DMB,TAB1
Circadian Rhythm Signaling	1.39	ADCY7,GRIN2B,NTRK2,RASD1
SPINK1 General Cancer Pathway	1.39	JAK2,RASD1
Epithelial Adherens Junction Signaling	1.39	RASD1,SNAI2,TGFBR1
HEY1 Signaling Pathway	1.37	NCOR2,PDGFC,TGFBR1
Preeclampsia Signaling Pathway	1.37	CCND1,JAK2,PDGFC
RHO GTPases Activate Rhotekin and Rhophilins	1.37	RTKN
Agrin Interactions at Neuromuscular Junction	1.37	ACTG1,RASD1
Role of JAK1 and JAK3 in γc Cytokine Signaling	1.36	JAK2,RASD1
Sensory processing of sound by inner hair cells of the cochlea	1.36	ACTG1,PCDH15
Transcriptional Regulatory Network in Embryonic Stem Cells	1.35	JAK2,RASD1,TGFBR1
Mitochondrial Division Signaling Pathway	1.34	BAK1,PDGFC,RASD1
CXCR4 Signaling	1.33	ADCY7,MYL4,RASD1
Glycogen Degradation II	1.33	PYGM
Ketone body metabolism	1.33	BDH2
Dopamine Receptor Signaling	1.33	ADCY7,QDPR
Huntington's Disease Signaling	1.31	EP300,GRIN2B,HDAC11,NCOR2
Germ Cell-Sertoli Cell Junction Signaling	1.31	ACTG1,RASD1,TGFBR1
Glioblastoma Multiforme Signaling	1.31	CCND1,PDGFC,RASD1
Alpha-protein kinase 1 signaling pathway	1.29	TAB1
Ketolysis	1.29	BDH2
NFE2L2 regulating tumorigenic genes	1.29	EP300
Phenylalanine and tyrosine metabolism	1.29	QDPR
G alpha (q) signalling events	1.29	AVP,EDNRB,NTS
Leptin Signaling in Obesity	1.28	ADCY7,JAK2
Pre-NOTCH Expression and Processing	1.28	CCND1,EP300
Toll-like Receptor Signaling	1.28	CD14,TAB1
Neurotrophin/TRK Signaling	1.27	NTRK2,RASD1
Renal Cell Carcinoma Signaling	1.27	EP300,RASD1
Phagosome Formation	1.27	CD14,EDNRB,GLP2R,GPR137,HRH2,MYL4,RASD1
IL-7 Signaling Pathway	1.26	BAK1,CCND1
TREM1 Signaling	1.26	CD40,JAK2
G alpha (12/13) signalling events	1.25	ABR,ARHGEF19
Erythropoietin Signaling Pathway	1.25	CCND1,JAK2,RASD1
Tight Junction Signaling	1.25	ACTG1,MYL4,TGFBR1
Histone Modification Signaling Pathway	1.25	EP300,H1-0,HDAC11,PDGFC
Glycogen Degradation III	1.25	PYGM
HDR through MMEJ (alt-NHEJ)	1.25	MRE11
Ketogenesis	1.25	BDH2
Neurotransmitter receptors and postsynaptic signal transmission	1.25	HTR3A
Signaling by Leptin	1.25	JAK2
γ-glutamyl Cycle	1.25	GGT7
Aryl Hydrocarbon Receptor Signaling	1.24	CCND1,EP300,NCOR2
IL-3 Signaling	1.24	JAK2,RASD1
NF-κB Signaling	1.24	CD40,EP300,NTRK2,RASD1,TAB1,TGFBR1
ER-Mitochondrial Communication Signaling Pathway	1.23	PRKN,TOMM40
Estrogen-Dependent Breast Cancer Signaling	1.22	CCND1,RASD1
JAK/STAT Signaling	1.22	JAK2,RASD1
Autism Signaling Pathway	1.21	EP300,GRIN2B,NTRK2,RASD1
Transcriptional regulation of white adipocyte differentiation	1.21	EP300,NCOR2
Activation of NMDA receptors and postsynaptic events	1.2	GRIN2B,KPNA2
LPS-stimulated MAPK Signaling	1.2	CD14,RASD1
IL-17 Signaling	1.2	JAK2,PDGFC,RASD1
DNA Double-Strand Break Repair by Non-Homologous End Joining	1.19	MRE11
LGI-ADAM interactions	1.19	ADAM11
Acute Phase Response Signaling	1.19	JAK2,RASD1,TAB1
ABRA Signaling Pathway	1.18	ACTG1,PDGFC
Respiratory electron transport	1.18	COX5A,UQCRC1
Endothelin-1 Signaling	1.18	ADCY7,EDNRB,RASD1
Synaptogenesis Signaling Pathway	1.18	ADCY7,GRIN2B,NTRK2,RASD1
Regulation of Cellular Mechanics by Calpain Protease	1.17	CCND1,RASD1
Telomere Extension by Telomerase	1.16	MRE11
BMP signaling pathway	1.16	RASD1,TAB1
Opioid Signalling	1.16	ADCY7,KPNA2
Tuberculosis Latent Signaling Pathway	1.16	ADCY7,PDGFC
PI3K/AKT Signaling	1.15	CCND1,JAK2,RASD1
Acute Myeloid Leukemia Signaling	1.14	CCND1,RASD1
Caspase activation via Death Receptors in the presence of ligand	1.13	CD14
FOXO-mediated transcription of cell death genes	1.13	EP300
Leukotriene Biosynthesis	1.13	GGT7
Mismatch Repair	1.13	LIG1
EPH-Ephrin signaling	1.13	ACTG1,GRIN2B
Factors involved in megakaryocyte development and platelet production	1.13	EHD3,JAK2
Serotonin Receptor Signaling	1.12	ADCY7,HTR3A,JAK2,QDPR,RASD1
Mitotic Prometaphase	1.12	EML4,HAUS6,NEK6
Class A/1 (Rhodopsin-like receptors)	1.12	AVP,EDNRB,HRH2,NTS
Xenobiotic Metabolism Signaling	1.12	EP300,MGMT,NCOR2,RASD1
Prolactin receptor signaling	1.11	JAK2
RAN Signaling	1.11	KPNA2
Zygotic genome activation (ZGA)	1.11	EP300
IL-8 Signaling	1.11	CCND1,PDGFC,RASD1
Role of Tissue Factor in Cancer	1.11	JAK2,RASD1,TGFBR1
Transcriptional regulation by RUNX3	1.11	CCND1,EP300
Crosstalk between Dendritic Cells and Natural Killer Cells	1.1	ACTG1,CD40
IL-1 Signaling	1.1	ADCY7,TAB1
HIF1α Signaling	1.1	EP300,PDGFC,RASD1
Neutrophil degranulation	1.1	CD14,PA2G4,PRG2,TMC6,TSPAN14
Role of Macrophages, Fibroblasts and Endothelial Cells in Rheumatoid Arthritis	1.1	CCND1,JAK2,PDGFC,RASD1
S100 Family Signaling Pathway	1.09	EDNRB,GLP2R,GPR137,HRH2,NTRK2,PDGFC,RTKN
mTOR Signaling	1.08	MAPKAP1,PDGFC,RASD1
RORA activates gene expression	1.08	EP300
Neuropathic Pain Signaling in Dorsal Horn Neurons	1.07	GRIN2B,NTRK2
Sumoylation Pathway	1.07	EP300,TDG
Mitochondrial Dysfunction	1.07	COX5A,PRKN,TOMM40,UQCRC1
FOXO-mediated transcription	1.06	EP300
Mismatch Repair in Eukaryotes	1.06	LIG1
Regulation of TP53 Activity through Methylation	1.06	EP300
Nuclear Cytoskeleton Signaling Pathway	1.05	ACTG1,MTCL1,SUN1
BBSome Signaling Pathway	1.05	EDNRB,GLP2R,GPR137,HRH2,NTRK2
Apoptosis Signaling	1.04	BAK1,RASD1
Paxillin Signaling	1.04	ACTG1,RASD1
Interleukin-12 family signaling	1.04	JAK2
IGF-1 Signaling	1.04	JAK2,RASD1
Glycation Signaling Pathway	1.03	JAK2,PDGFC,RASD1
Signaling by VEGF	1.03	ACTG1,MAPKAP1
Nucleotide Excision Repair	1.02	DDB2,LIG1
Phase II - Conjugation of compounds	1.02	GGT7,UGT3A1
Methionine Degradation I (to Homocysteine)	1.02	MGMT
Synaptic adhesion-like molecules	1.02	GRIN2B
Oxidative Phosphorylation	1.02	COX5A,UQCRC1
Telomerase Signaling	1.02	HDAC11,RASD1
Interleukin-4 and Interleukin-13 signaling	1	CCND1,JAK2
Formation of paraxial mesoderm	0.999	EP300
Regulation of TLR by endogenous ligand	0.999	CD14
Cachexia Signaling Pathway	0.997	ADCY7,EP300,KLF15,TGFBR1
PD-1, PD-L1 cancer immunotherapy pathway	0.984	HLA-DMB,JAK2
NFE2L2 regulating anti-oxidant/detoxification enzymes	0.981	EP300
RAF-independent MAPK1/3 activation	0.981	JAK2
Sleep NREM Signaling Pathway	0.972	ADCY7,RASD1
Amyotrophic Lateral Sclerosis Signaling	0.966	GRIN2B,PDGFC
Cysteine Biosynthesis III (mammalia)	0.963	MGMT
Interleukin-6 family signaling	0.963	JAK2
Regulation of RUNX1 Expression and Activity	0.963	CCND1
cAMP-mediated signaling	0.961	ADCY7,HRH2,RGS14
IL-12 Signaling and Production in Macrophages	0.957	CD40,EP300,JAK2
Regulation of lipid metabolism by PPARalpha	0.953	EP300,NCOR2
Sphingosine-1-phosphate Signaling	0.953	ADCY7,PDGFC
AMPK Signaling	0.949	AK5,CCND1,EP300
Complex III assembly	0.947	UQCRC1
Glycogen metabolism	0.947	PYGM
Growth hormone receptor signaling	0.947	JAK2
MyD88 cascade initiated on plasma membrane	0.947	TAB1
Virus Entry via Endocytic Pathways	0.947	ACTG1,RASD1
Sertoli Cell-Sertoli Cell Junction Signaling	0.938	ACTG1,RASD1,TGFBR1
IL-15 Production	0.936	JAK2,NTRK2
Estrogen-mediated S-phase Entry	0.931	CCND1
Interleukin-20 family signaling	0.931	JAK2
Pyrimidine Deoxyribonucleotides De Novo Biosynthesis I	0.931	AK5
Signaling by Erythropoietin	0.931	JAK2
Role of NANOG in Mammalian Embryonic Stem Cell Pluripotency	0.93	JAK2,RASD1
p38 MAPK Signaling	0.924	TAB1,TGFBR1
Pyroptosis	0.915	BAK1
Role of JAK1, JAK2 and TYK2 in Interferon Signaling	0.915	JAK2
Gαs Signaling	0.907	ADCY7,HRH2
ROBO SLIT Signaling Pathway	0.902	NTN1,PDGFC
Sulfur amino acid metabolism	0.9	ETHE1
Clathrin-mediated endocytosis	0.896	ACTG1,AVP
Insulin Receptor Signaling	0.896	JAK2,RASD1
LXR/RXR Activation	0.891	CD14,NCOR2
Warburg Effect Signaling Pathway	0.891	PDGFC,PRKN
EGR2 and SOX10-mediated initiation of Schwann cell myelination	0.886	SOX10
Interconversion of nucleotide di- and triphosphates	0.886	AK5
Paracetamol ADME	0.886	GGT7
HGF Signaling	0.885	CCND1,RASD1
Mitotic G1 phase and G1/S transition	0.88	CCND1,JAK2
Cohesin Chromatin Regulation Pathway	0.879	PCDH15,PCDHB10,PCDHGA12
Regulation of TP53 Activity through Acetylation	0.873	EP300
Signaling by CSF3 (G-CSF)	0.873	JAK2
Gα12/13 Signaling	0.869	MYL4,RASD1
IL-27 Signaling Pathway	0.869	CD40,JAK2
P2Y Purinergic Receptor Signaling Pathway	0.869	ADCY7,RASD1
Signaling by Rho Family GTPases	0.865	ACTG1,ARHGEF19,MYL4
Atherosclerosis Signaling	0.859	CD40,PDGFC
Signaling by ALK	0.859	EP300
Cerebral Malformation Signaling Pathway	0.854	PDGFC,SNAI2
Ferroptosis Signaling Pathway	0.854	AIFM2,RASD1
NRF2-mediated Oxidative Stress Response	0.851	ACTG1,EP300,RASD1
Adipogenesis pathway	0.849	DLK1,HDAC11
Reelin Signaling in Neurons	0.849	ARHGEF19,GRIN2B
SNARE Signaling Pathway	0.849	ADCY7,MYL4
RHO GTPases activate IQGAPs	0.847	ACTG1
RIPK1-mediated regulated necrosis	0.847	PRKN
Toll-like Receptor Cascades	0.847	CD14
Ephrin A Signaling	0.839	JAK2,MYL4
GABAergic Receptor Signaling Pathway (Enhanced)	0.839	ADCY7,GRIN2B
Airway Inflammation in Asthma	0.834	PRG2
Inhibition of Angiogenesis by TSP1	0.834	TGFBR1
Toll Like Receptor 3 (TLR3) Cascade	0.834	TAB1
Insulin Secretion Signaling Pathway	0.824	ADCY7,JAK2,KCNA4
DHCR24 Signaling Pathway	0.824	PDGFC,RASD1
Signaling by NOTCH2	0.822	EP300
Transcriptional Regulation by E2F6	0.822	RYBP
Role of Chondrocytes in Rheumatoid Arthritis Signaling Pathway	0.82	JAK2,PDGFC
Apelin Endothelial Signaling Pathway	0.815	ADCY7,RASD1
C-type lectin receptors (CLRs)	0.815	EP300,TAB1
PIP3 activates AKT signaling	0.815	MAPKAP1,NTRK2
Striated Muscle Contraction	0.799	MYL4
Transcriptional regulation by the AP-2 (TFAP2) family of transcription factors	0.799	EP300
Endocannabinoid Neuronal Synapse Pathway	0.792	ADCY7,GRIN2B
Superpathway of Methionine Degradation	0.788	MGMT
Factors Promoting Cardiogenesis in Vertebrates	0.787	CCND1,TGFBR1
Transcriptional regulation by RUNX1	0.783	EP300,RYBP
Cell Cycle Regulation by BTG Family Proteins	0.778	CCND1
MIF-mediated Glucocorticoid Regulation	0.778	CD14
Regulation of TP53 Expression and Degradation	0.778	MAPKAP1
RHO GTPase cycle	0.77	ABR,ACTG1,ARHGEF19,RTKN
MAP kinase activation	0.768	TAB1
NGF-stimulated transcription	0.768	EP300
Transcriptional Regulation by VENTX	0.758	CCND1
p75 NTR receptor-mediated signalling	0.757	ABR,ARHGEF19
Mechanisms of Viral Exit from Host Cells	0.748	ACTG1
eNOS Signaling	0.744	ADCY7,PDGFC
Pyrimidine Ribonucleotides Interconversion	0.738	AK5
Regulation of beta-cell development	0.738	EP300
Necroptosis Signaling Pathway	0.736	TAB1,TOMM40
Xenobiotic Metabolism General Signaling Pathway	0.732	EP300,RASD1
Antigen Presentation Pathway	0.729	HLA-DMB
RHO GTPases Activate WASPs and WAVEs	0.729	ACTG1
Signaling by SCF-KIT	0.729	JAK2
Transport of vitamins, nucleosides, and related molecules	0.729	AVP
HOTAIR Regulatory Pathway	0.728	EP300,SNAI2
Aggrephagy	0.72	PRKN
Aspirin ADME	0.72	UGT3A1
Assembly and cell surface presentation of NMDA receptors	0.72	GRIN2B
Elastic fibre formation	0.72	LOXL2
Netrin-1 signaling	0.72	NTN1
TAK1-dependent IKK and NF-kappa-B activation	0.72	TAB1
TP53 Regulates Transcription of Cell Death Genes	0.72	AIFM2
Parkinson's Signaling Pathway	0.714	ACTG1,GRIN2B,PRKN
Role of Osteoclasts in Rheumatoid Arthritis Signaling Pathway	0.711	ADAM11,CCND1,RASD1
Pyrimidine Ribonucleotides De Novo Biosynthesis	0.711	AK5
IL-23 Signaling Pathway	0.703	JAK2
M-decay: degradation of maternal mRNAs by maternally stored factors	0.703	KPNA2
MIF Regulation of Innate Immunity	0.703	CD14
Heme signaling	0.695	EP300
Interleukin-2 family signaling	0.695	JAK2
Role of RIG1-like Receptors in Antiviral Innate Immunity	0.695	EP300
Ribonucleotide Reductase Signaling Pathway	0.693	CCND1,SNAI2
Androgen Signaling	0.689	CCND1,EP300
Complex IV assembly	0.686	COX5A
G alpha (z) signalling events	0.686	ADCY7
Dopamine-DARPP32 Feedback in cAMP Signaling	0.678	ADCY7,GRIN2B
Nonhomologous End-Joining (NHEJ)	0.678	MRE11
Pyruvate metabolism	0.678	FAHD1
TP53 Regulates Transcription of Cell Cycle Genes	0.678	EP300
Signaling by NOTCH3	0.671	EP300
Protein Sorting Signaling Pathway	0.668	ADCY7,ATP8A2
Cell Cycle: G2/M DNA Damage Checkpoint Regulation	0.663	EP300
FAT10 Cancer Signaling Pathway	0.663	TGFBR1
Gap junction trafficking and regulation	0.663	ACTG1
Transcriptional regulation by RUNX2	0.663	CCND1
Transcriptional regulation of granulopoiesis	0.663	EP300
UVC-Induced MAPK Signaling	0.663	RASD1
Apoptotic execution phase	0.656	H1-0
B-WICH complex positively regulates rRNA expression	0.656	EP300
MicroRNA Biogenesis Signaling Pathway	0.647	MTCL1,RASD1
Signaling by TGF-beta Receptor Complex	0.641	TGFBR1
FAK Signaling	0.641	CCND1,EDNRB,GLP2R,GPR137,HRH2,RASD1,TGFBR1
Intrinsic Pathway for Apoptosis	0.634	BAK1
Lymphotoxin β Receptor Signaling	0.634	EP300
Meiotic synapsis	0.634	SUN1
Signaling by PTK6	0.634	CCND1
Macrophage Alternative Activation Signaling Pathway	0.63	HLA-DMB,JAK2
GNRH Signaling	0.627	ADCY7,RASD1
CSDE1 Signaling Pathway	0.627	SNAI2
Interleukin-3, Interleukin-5 and GM-CSF signaling	0.627	JAK2
NLR signaling pathways	0.627	TAB1
Cell Cycle Control of Chromosomal Replication	0.621	LIG1
Folate Signaling Pathway	0.621	JAK2
Neurexins and neuroligins	0.621	GRIN2B
TNF signaling	0.621	TAB1
Lung Ionic Balance Signaling Pathway	0.618	EDNRB,GLP2R,GPR137,HRH2
Cancer Drug Resistance by Drug Efflux	0.614	RASD1
Circadian Clock	0.614	EP300
RUNX1 regulates megakaryocyte differentiation and platelet function	0.614	EP300
Role of CHK Proteins in Cell Cycle Checkpoint Control	0.614	MRE11
Signaling by PDGF	0.614	PDGFC
CDX Gastrointestinal Cancer Signaling Pathway	0.614	CCND1,JAK2
Acetylcholine Receptor Signaling Pathway	0.611	ADCY7,JAK2
Mitotic G2-G2/M phases	0.605	EP300,HAUS6
GABA receptor activation	0.601	ADCY7
Adrenomedullin signaling pathway	0.599	ADCY7,RASD1
Natural Killer Cell Signaling	0.596	JAK2,RASD1
Assembly of collagen fibrils and other multimeric structures	0.595	LOXL2
Cilium Assembly	0.593	HAUS6,TCTN2
Primary Immunodeficiency Signaling	0.589	CD40
Thyroid Hormone Metabolism II (via Conjugation and/or Degradation)	0.589	UGT3A1
IL-2 Signaling	0.583	RASD1
Stearate Biosynthesis I (Animals)	0.583	BDH2
Clathrin-mediated Endocytosis Signaling	0.578	ACTG1,PDGFC
Zn Homeostasis Signaling Pathway	0.577	ADCY7,EDNRB,GLP2R,GPR137,GRIN2B,HLA-DMB,HRH2
Peroxisomal protein import	0.577	PEX1
Integrin Signaling	0.575	ACTG1,RASD1
Mitochondrial protein import	0.572	TOMM40
SPINK1 Pancreatic Cancer Pathway	0.572	TGFBR1
Activin Inhibin Signaling Pathway	0.569	EP300,SNAI2
Activation of IRF by Cytosolic Pattern Recognition Receptors	0.566	CD40
Induction of Apoptosis by HIV1	0.566	BAK1
Class I MHC mediated antigen processing and presentation	0.56	CD14,FBXL14,PRKN
CD40 Signaling	0.56	CD40
ERBB4 Signaling	0.56	RASD1
Pathogen Induced Cytokine Storm Signaling Pathway	0.558	HLA-DMB,JAK2,PDGFC
Glutamate Receptor Signaling	0.555	GRIN2B
IL-17A Signaling in Airway Cells	0.555	JAK2
TNFR2 non-canonical NF-kB pathway	0.555	CD40
rRNA modification in the nucleus and cytosol	0.55	WDR75
Multiple Sclerosis Signaling Pathway	0.55	GRIN2B,HLA-DMB
Xenobiotic Metabolism PXR Signaling Pathway	0.544	EP300,NCOR2
TP53 Regulates Transcription of DNA Repair Genes	0.544	DDB2
T Cell Exhaustion Signaling Pathway	0.54	HLA-DMB,JAK2,RASD1,TGFBR1
Glioma Invasiveness Signaling	0.539	RASD1
Remodeling of Epithelial Adherens Junctions	0.539	ACTG1
Agranulocyte Adhesion and Diapedesis	0.536	ACTG1,MYL4
NAFLD Signaling Pathway	0.536	BAK1,JAK2
Hepatic Cholestasis	0.534	ADCY7,CD14
Translocation of SLC2A4 (GLUT4) to the plasma membrane	0.534	ACTG1
Growth Hormone Signaling	0.529	JAK2
ERK5 Signaling	0.524	RASD1
ISG15 antiviral mechanism	0.524	KPNA2
Extra-nuclear estrogen signaling	0.519	CCND1
Granzyme A Signaling	0.519	H1-0
Nicotine Degradation III	0.519	UGT3A1
Cellular response to hypoxia	0.514	EP300
GDNF Family Ligand-Receptor Interactions	0.514	RASD1
Plasma lipoprotein assembly, remodeling, and clearance	0.514	AMN
Angiopoietin Signaling	0.51	RASD1
Antiproliferative Role of Somatostatin Receptor 2	0.51	RASD1
SUMOylation of DNA damage response and repair proteins	0.51	TDG
Hypoxia Signaling in the Cardiovascular System	0.505	EP300
Maturity Onset Diabetes of Young (MODY) Signaling	0.505	EP300
NF-κB Activation by Viruses	0.505	RASD1
Caveolar-mediated Endocytosis Signaling	0.501	ACTG1
EIF2 Signaling	0.501	CCND1,RASD1
Osteoarthritis Pathway	0.501	PDGFC,TGFBR1
IL-17A Signaling in Fibroblasts	0.496	JAK2
Role of BRCA1 in DNA Damage Response	0.496	MRE11
Role of Osteoblasts in Rheumatoid Arthritis Signaling Pathway	0.496	JAK2,PDGFC
Chemokine Signaling	0.492	RASD1
DDX58/IFIH1-mediated induction of interferon-alpha/beta	0.492	EP300
Signaling by NTRK1 (TRKA)	0.492	NTRK2
Pancreatic Secretion Signaling Pathway	0.489	ADCY7,ARHGEF19
FLT3 Signaling in Hematopoietic Progenitor Cells	0.487	RASD1
Metabolism of water-soluble vitamins and cofactors	0.487	AMN
Neddylation	0.482	DDB2,FBXL14
Dendritic Cell Maturation	0.48	CD40,HLA-DMB,JAK2,TAB1
Activation of anterior HOX genes in hindbrain during early embryogenesis	0.479	EP300
PEDF Signaling	0.479	RASD1
Role of MAPK Signaling in the Pathogenesis of Influenza	0.479	RASD1
Melatonin Degradation I	0.475	UGT3A1
Nicotine Degradation II	0.475	UGT3A1
TP53 Regulates Metabolic Genes	0.475	COX5A
Generic Transcription Pathway	0.471	HDAC11,NCOR2,ZNF256
BAG2 Signaling Pathway	0.47	PRKN
Regulation of the Epithelial Mesenchymal Transition in Development Pathway	0.47	SNAI2
VEGF Family Ligand-Receptor Interactions	0.47	RASD1
NAP1L1 Transcription Regulation Signaling Pathway	0.458	CCND1
Telomere Maintenance	0.458	LIG1
Sperm Motility	0.457	JAK2,NTRK2
G alpha (i) signalling events	0.455	ADCY7,RGS14
Actin Nucleation by ARP-WASP Complex	0.451	RASD1
Ceramide Signaling	0.451	RASD1
Superpathway of Melatonin Degradation	0.451	UGT3A1
Cell junction organization	0.447	ACTG1
ERBB Signaling	0.443	RASD1
Fcγ Receptor-mediated Phagocytosis in Macrophages and Monocytes	0.443	ACTG1
Post-translational modification: synthesis of GPI-anchored proteins	0.443	NRN1
Regulation of TP53 Activity through Phosphorylation	0.443	MRE11
Apelin Adipocyte Signaling Pathway	0.44	ADCY7
Chaperone Mediated Autophagy Signaling Pathway	0.439	CCND1,EP300,MAPKAP1,NCOR2
Immunogenic Cell Death Signaling Pathway	0.436	BAK1
Serotonin Degradation	0.436	UGT3A1
Death Receptor Signaling	0.429	ACTG1
Mitochondrial translation	0.429	MRPS26
DNA Methylation and Transcriptional Repression Signaling	0.425	TDG
Interferon gamma signaling	0.425	JAK2
Mitochondrial protein degradation	0.425	COX5A
UVA-Induced MAPK Signaling	0.425	RASD1
ATM Signaling	0.418	MRE11
Apelin Cardiomyocyte Signaling Pathway	0.418	MYL4
S Phase	0.418	CCND1
Salvage Pathways of Pyrimidine Ribonucleotides	0.418	AK5
Cellular response to heat stress	0.415	EP300
GPER1 signaling	0.408	ADCY7
Potassium Channels	0.408	KCNA4
Mitotic Prophase	0.405	NEK6
Oxytocin Signaling Pathway	0.402	MYL4,RASD1
T Helper Cell Differentiation	0.402	CD40,HLA-DMB,TGFBR1
Cargo recognition for clathrin-mediated endocytosis	0.402	AVP
Irritable Bowel Syndrome Signaling Pathway	0.394	MYL4,TAB1
Integration of energy metabolism	0.393	ADCY7
WNK Renal Signaling Pathway	0.393	PRKN
Xenobiotic Metabolism AHR Signaling Pathway	0.389	EP300
Regulation of Actin-based Motility by Rho	0.383	MYL4
Sirtuin Signaling Pathway	0.38	H1-0,TOMM40
O-linked glycosylation	0.378	GALNT5
LPS/IL-1 Mediated Inhibition of RXR Function	0.378	CD14,MGMT
HDR through Homologous Recombination (HRR) or Single Strand Annealing (SSA)	0.375	MRE11
Hedgehog 'off' state	0.375	ADCY7
Role of MAPK Signaling in Promoting the Pathogenesis of Influenza	0.375	RASD1
Antioxidant Action of Vitamin C	0.366	JAK2
Cholecystokinin/Gastrin-mediated Signaling	0.366	RASD1
Neuregulin Signaling	0.364	RASD1
GPCR-Mediated Nutrient Sensing in Enteroendocrine Cells	0.361	ADCY7
Fc Epsilon RI Signaling	0.358	RASD1
Nitric Oxide Signaling in the Cardiovascular System	0.358	PDGFC
NGF Signaling	0.355	RASD1
Synthesis of DNA	0.353	LIG1
IL-13 Signaling Pathway	0.35	JAK2
L1CAM interactions	0.348	ACTG1
Phospholipase C Signaling	0.345	ADCY7,ARHGEF19,EP300,HDAC11,MYL4,RASD1
Asparagine N-linked glycosylation	0.345	UGGT2
MHC class II antigen presentation	0.338	HLA-DMB
Systemic Lupus Erythematosus in B Cell Signaling Pathway	0.336	CCND1,CD40,JAK2,RASD1
Interleukin-1 family signaling	0.335	TAB1
Glutaminergic Receptor Signaling Pathway (Enhanced)	0.334	ADCY7,GRIN2B
G Beta Gamma Signaling	0.333	RASD1
Neuroprotective Role of THOP1 in Alzheimer's Disease	0.333	NTS
Costimulation by the CD28 family	0.33	MAPKAP1
14-3-3-mediated Signaling	0.328	RASD1
GABA Receptor Signaling	0.326	ADCY7
fMLP Signaling in Neutrophils	0.326	RASD1
CCR3 Signaling in Eosinophils	0.319	RASD1
RAC Signaling	0.316	RASD1
Role of PKR in Interferon Induction and Antiviral Response	0.314	PDGFC
White Adipose Tissue Browning Pathway	0.312	ADCY7
RHO GTPases Activate Formins	0.31	ACTG1
Signaling by NOTCH4	0.305	EP300
Iron homeostasis signaling pathway	0.299	JAK2
Semaphorin Neuronal Repulsive Signaling Pathway	0.295	MYL4
PTEN Regulation	0.289	SNAI2
RNA Polymerase II Transcription	0.289	MLLT3
NAD Signaling Pathway	0.287	H1-0
WNT/SHH Axonal Guidance Signaling Pathway	0.287	ADCY7
KEAP1-NFE2L2 pathway	0.285	EP300
IL-4 Signaling	0.283	HLA-DMB,MAPKAP1,RASD1
Corticotropin Releasing Hormone Signaling	0.279	ADCY7
Relaxin Signaling	0.277	ADCY7
HMGB1 Signaling	0.27	RASD1
Fcgamma receptor (FCGR) dependent phagocytosis	0.263	ACTG1
Cardiac β-adrenergic Signaling	0.253	ADCY7
Netrin Signaling	0.245	NTN1
Neutrophil Extracellular Trap Signaling Pathway	0.233	CD14,TOMM40
Ion channel transport	0.232	ATP8A2
Major pathway of rRNA processing in the nucleolus and cytosol	0.228	WDR75
Hepatitis B Chronic Liver Pathogenesis Signaling Pathway	0.225	RASD1
Regulation of eIF4 and p70S6K Signaling	0.225	RASD1
D-myo-inositol (1,4,5,6)-Tetrakisphosphate Biosynthesis	0.224	EYA4
D-myo-inositol (3,4,5,6)-tetrakisphosphate Biosynthesis	0.224	EYA4
Production of Nitric Oxide and Reactive Oxygen Species in Macrophages	0.22	JAK2
Leukocyte Extravasation Signaling	0.217	ACTG1
FXR/RXR Activation	0.215	AIFM2
IL-33 Signaling Pathway	0.215	JAK2
Adrenergic Receptor Signaling Pathway (Enhanced)	0.211	ADCY7
Synaptic Long Term Depression	0.211	RASD1
TCF dependent signaling in response to WNT	0.211	EP300
3-phosphoinositide Degradation	0.209	EYA4
Oxytocin in Brain Signaling Pathway	0.208	RASD1
D-myo-inositol-5-phosphate Metabolism	0.204	EYA4
Granulocyte Adhesion and Diapedesis	0.204	HRH2
Fc epsilon receptor (FCERI) signaling	0.201	TAB1
3-phosphoinositide Biosynthesis	0	EYA4
Allograft Rejection Signaling	0	CD40,HLA-DMB
Altered T Cell and B Cell Signaling in Rheumatoid Arthritis	0	CD40,HLA-DMB
Antiproliferative Role of TOB in T Cell Signaling	0	TGFBR1
Autoimmune Thyroid Disease Signaling	0	CD40,HLA-DMB
B Cell Development	0	CD40,HLA-DMB
B Cell Receptor Signaling	0	RASD1
CD28 Signaling in T Helper Cells	0	HLA-DMB
CDC42 Signaling	0	HLA-DMB,MYL4
CTLA4 Signaling in Cytotoxic T Lymphocytes	0	HLA-DMB,RASD1
Calcium-induced T Lymphocyte Apoptosis	0	EP300,HLA-DMB
Cell Cycle Checkpoints	0	MRE11
Communication between Innate and Adaptive Immune Cells	0	CD40
ERK/MAPK Signaling	0	RASD1
FcγRIIB Signaling in B Lymphocytes	0	RASD1
G Protein Signaling Mediated by Tubby	0	JAK2
Graft-versus-Host Disease Signaling	0	HLA-DMB
Gustation Pathway	0	ADCY7
Hematoma Resolution Signaling Pathway	0	GRIN2B
ICOS-ICOSL Signaling in T Helper Cells	0	CD40,HLA-DMB
ID3 Signaling Pathway	0	RASD1,TGFBR1
IL-15 Signaling	0	JAK2,RASD1
Immunoregulatory interactions between a Lymphoid and a non-Lymphoid cell	0	CD40
Keratinization	0	KRT82
NFKBIE Signaling Pathway	0	CD40
NUR77 Signaling in T Lymphocytes	0	EP300,HLA-DMB
Neurovascular Coupling Signaling Pathway	0	GRIN2B
OX40 Signaling Pathway	0	HLA-DMB
Orexin Signaling Pathway	0	ADCY7
PI3K Signaling in B Lymphocytes	0	CD40,RASD1
PKCθ Signaling in T Lymphocytes	0	HLA-DMB,RASD1
Protein Ubiquitination Pathway	0	PRKN
Regulation of IL-2 Expression in Activated and Anergic T Lymphocytes	0	RASD1,TGFBR1
Role of NFAT in Regulation of the Immune Response	0	HLA-DMB,KPNA2,RASD1
SAPK/JNK Signaling	0	RASD1,TAB1
Signaling by ROBO receptors	0	NTN1
Superpathway of Inositol Phosphate Compounds	0	EYA4
Systemic Lupus Erythematosus Signaling	0	CD40,RASD1
Systemic Lupus Erythematosus in T Cell Signaling Pathway	0	HLA-DMB,RASD1
T Cell Receptor Signaling	0	HLA-DMB,RASD1
TEC Kinase Signaling	0	ACTG1,JAK2
TRIM21 Intracellular Antibody Signaling Pathway	0	JAK2,TAB1
Th17 Activation Pathway	0	JAK2
Tuberculosis Active Signaling Pathway	0	HLA-DMB
Type I Diabetes Mellitus Signaling	0	HLA-DMB,JAK2
Xenobiotic Metabolism CAR Signaling Pathway	0	EP300
p70S6K Signaling	0	RASD1
