## Supplementary Table 9 for "Immune pathways and perinatal environmental exposures contribute to epigenetic gestational age prediction and acceleration"

### Sheet: Sheet1
Ingenuity Canonical Pathways	-log(p-value)	Molecules
RHO GTPase cycle	5.91	ARHGAP25,ARHGAP45,CDC42BPB,CDC42EP4,DOCK9,FAM13A,HGS,KALRN,MSI2,PLXNA1,RAPGEF1,SRC,TIAM2
Synaptogenesis Signaling Pathway	3.45	ARPC1A,KALRN,LRP1,PRKACA,RAPGEF1,SRC,STXBP4,VTI1A
MSP-RON Signaling in Macrophages Pathway	3.28	HLA-DMB,HLA-DPA1,ITGB2,KLK8,KLK9
Sonic Hedgehog Signaling	3.19	GLIS1,GRK2,PRKACA
ROBO SLIT Signaling Pathway	3.16	ARPC1A,PLXNA1,PRKACA,SLIT3,SRC
Ephrin Receptor Signaling	3.06	ARPC1A,DOK1,ITGB2,KALRN,RAPGEF1,SRC
RET signaling	2.84	DOK1,PRKACA,SRC
WNT/SHH Axonal Guidance Signaling Pathway	2.83	GLIS1,PLXNA1,PRKACA,SRC,TCF4
Epithelial Adherens Junction Signaling	2.75	ARPC1A,MAGI1,RAPGEF1,SRC,TCF4
Axonal Guidance Signaling	2.66	ADAMTS17,ARPC1A,BMP7,GLIS1,ITGB2,KALRN,PLXNA1,PRKACA,SLIT3
Myelination Signaling Pathway	2.65	BMP7,GLIS1,ITGB2,PRKACA,RAPGEF3,SRC,TCF4
NR1H2 and NR1H3-mediated signaling	2.56	ABCG1,CETP,NCOR2
Rap1 signalling	2.47	PRKACA,RAPGEF3
TNF signaling	2.42	MIB2,OPTN,USP2
Opioid Signaling Pathway	2.34	CDKN1B,FOSB,GRK2,PRKACA,SRC,TCF4
MSP-RON Signaling Pathway	2.32	ITGB2,KLK8,KLK9
Transcriptional Regulation by MECP2	2.3	HIPK2,NCOR2,PRKACA
Insulin Receptor Signaling	2.26	PRKACA,PTPRF,RAPGEF1,STXBP4
Clathrin-mediated Endocytosis Signaling	2.23	ARPC1A,HGS,HIP1R,ITGB2,SRC
Basal Cell Carcinoma Signaling	2.16	BMP7,GLIS1,TCF4
Remodeling of Epithelial Adherens Junctions	2.16	ARPC1A,HGS,SRC
Reelin Signaling in Neurons	2.15	ARPC1A,DNAH10,RAPGEF1,SRC
ERK/MAPK Signaling	2.14	ITGB2,PRKACA,RAPGEF1,RAPGEF3,SRC
MSP-RON Signaling in Cancer Cells Pathway	2.1	KLK8,KLK9,SRC,TCF4
Plasma lipoprotein assembly, remodeling, and clearance	2.08	ABCG1,CETP,PRKACA
Endocannabinoid Cancer Inhibition Pathway	2.06	CDKN1B,PRKACA,SRC,TCF4
Signaling by MET	2.03	HGS,RAPGEF1,SRC
Integrin signaling	2.02	RAPGEF3,SRC
Pancreatic Secretion Signaling Pathway	1.96	PRKACA,RAPGEF3,SRC,STXBP4,VTI1A
Alanine Biosynthesis II	1.96	GPT
Alanine Degradation III	1.96	GPT
Alanine metabolism	1.96	GPT
Regulation of Cellular Mechanics by Calpain Protease	1.89	CDKN1B,ITGB2,SRC
MAPK6/MAPK4 signaling	1.85	IGF2BP1,KALRN,PRKACA
EPH-Ephrin signaling	1.84	ARPC1A,KALRN,SRC
Serine Biosynthesis	1.79	PHGDH
Colorectal Cancer Metastasis Signaling	1.78	GRK2,LRP1,PRKACA,SRC,TCF4
Aryl Hydrocarbon Receptor Signaling	1.74	CDKN1B,NCOR2,NFIA,SRC
Eicosanoid Signaling	1.71	PLAAT4,PRKACA,RAPGEF3,SRC,TCF4
Mitophagy	1.7	OPTN,SRC
DAG and IP3 signaling	1.68	GRK2,PRKACA
RNA Polymerase III Transcription	1.68	NFIA,SSB
Catecholamine Biosynthesis	1.66	DDC
Antigen Presentation Pathway	1.64	HLA-DMB,HLA-DPA1
Intrinsic Prothrombin Activation Pathway	1.64	KLK8,KLK9
RHO GTPases Activate WASPs and WAVEs	1.64	ARPC1A,SRC
Elastic fibre formation	1.62	BMP7,LOXL3
Netrin-1 signaling	1.62	SLIT3,SRC
SUMOylation of transcription cofactors	1.62	HIPK2,NCOR2
PD-1, PD-L1 cancer immunotherapy pathway	1.61	CDKN1B,HLA-DMB,HLA-DPA1
Signaling by Insulin receptor	1.6	ATP6V0A4,PTPRF
Cilium Assembly	1.59	CC2D2A,LZTFL1,PRKACA,TMEM216
Serotonin and Melatonin Biosynthesis	1.57	DDC
Superpathway of Serine and Glycine Biosynthesis I	1.57	PHGDH
Neuregulin Signaling	1.57	CDKN1B,ITGB2,SRC
Hepatic Fibrosis Signaling Pathway	1.57	CDKN1B,GLIS1,ITGB2,LRP1,PRKACA,TCF4
Integrin Signaling	1.55	ARPC1A,ITGB2,RAPGEF1,SRC
RHOA Signaling	1.52	ARPC1A,CDC42EP4,PLXNA1
Th1 Pathway	1.51	HLA-DMB,HLA-DPA1,ITGB2
Gαs Signaling	1.49	PRKACA,RAPGEF3,SRC
Endocannabinoid Developing Neuron Pathway	1.48	CDKN1B,PRKACA,SRC
Signaling by FGFR1	1.48	SPRED2,SRC
Signaling by EGFR	1.47	HGS,SRC
Clathrin-mediated endocytosis	1.47	ARPC1A,HGS,HIP1R
Cardiac conduction	1.46	HIPK2,KCNK15,PRKACA
LXR/RXR Activation	1.46	ABCG1,CETP,NCOR2
Signaling by PTK6	1.44	CDKN1B,DOK1
HER-2 Signaling in Breast Cancer	1.44	CDKN1B,COX11,ITGB2,SRC
Role of Osteoblasts, Osteoclasts and Chondrocytes in Rheumatoid Arthritis	1.43	BMP7,LRP1,SRC,TCF4
DNA Damage/Telomere Stress Induced Senescence	1.42	CDKN1B,HMGA1
Interleukin-3, Interleukin-5 and GM-CSF signaling	1.42	PRKACA,RAPGEF1
Folate Signaling Pathway	1.41	CDKN1B,SRC
Signaling by PDGF	1.4	RAPGEF1,SRC
SNARE Signaling Pathway	1.4	PRKACA,STXBP4,VTI1A
Sertoli Cell-Germ Cell Junction Signaling Pathway (Enhanced)	1.39	ARPC1A,FOSB,PRKACA,SRC
Osteoarthritis Pathway	1.38	GLIS1,ITGB2,LRP1,TCF4
Role of Osteoblasts in Rheumatoid Arthritis Signaling Pathway	1.37	BMP7,LRP1,SRC,TCF4
Th2 Pathway	1.37	HLA-DMB,HLA-DPA1,ITGB2
cAMP-mediated signaling	1.36	GRK2,PRKACA,RAPGEF3,SRC
Serotonin Receptor Signaling	1.35	DDC,KALRN,PLAAT4,PRKACA,RAPGEF3,SRC
Signaling by ROBO receptors	1.34	PRKACA,RPL39L,SLIT3,SRC
Tuberculosis Active Signaling Pathway	1.34	ATP6V0A4,HLA-DMB,HLA-DPA1,ITGB2
Iron homeostasis signaling pathway	1.34	ATP6V0A4,BMP7,LRP1
Molecular Mechanisms of Cancer	1.33	BMP7,HIPK2,ITGB2,LRP1,PRKACA,RAPGEF1,RAPGEF3,SRC,TCF4
Glucocorticoid Receptor Signaling	1.33	DNAH10,HLA-DMB,HLA-DPA1,NCOR2,NDUFV2,PRKACA,SRC
Semaphorin Neuronal Repulsive Signaling Pathway	1.33	ITGB2,PLXNA1,PRKACA
Serine biosynthesis	1.32	PHGDH
SPINK1 Pancreatic Cancer Pathway	1.31	KLK8,KLK9
Factors Promoting Cardiogenesis in Vertebrates	1.3	BMP7,LRP1,TCF4
PTEN Signaling	1.3	CDKN1B,ITGB2,MAGI1
Sperm Motility	1.28	PLAAT4,PRKACA,SLC16A10,SRC
Embryonic Stem Cell Differentiation into Cardiac Lineages	1.27	HOXB5
Neurotransmitter clearance	1.27	BCHE
RHOBTB3 ATPase cycle	1.27	HGS
Ovarian Cancer Signaling	1.25	PRKACA,SRC,TCF4
Dopamine Receptor Signaling	1.23	DDC,PRKACA
NAD Phosphorylation and Dephosphorylation	1.23	NADK
GP1b-IX-V activation signalling	1.2	SRC
Extra-nuclear estrogen signaling	1.2	CDKN1B,SRC
trans-Golgi Network Vesicle Budding	1.2	HGS,HIP1R
Macropinocytosis Signaling	1.19	ITGB2,SRC
Protein Kinase A Signaling	1.18	DUSP16,EYA2,PRKACA,PTPRF,TCF4
Antiproliferative Role of Somatostatin Receptor 2	1.18	CDKN1B,SRC
Epithelial Membrane Protein Signaling Pathway	1.17	ITGB2,NEAT1,SRC
Signaling by NOTCH1	1.17	MIB2,NCOR2
VDR/RXR Activation	1.17	CDKN1B,NCOR2
Insulin Secretion Signaling Pathway	1.17	PRKACA,SRC,SSR3,VTI1A
Caveolar-mediated Endocytosis Signaling	1.16	ITGB2,SRC
WNT/β-catenin Signaling	1.16	LRP1,SRC,TCF4
Chronic Myeloid Leukemia Signaling	1.16	CDKN1B,GLIS1,MSI2,TCF4
Netrin Signaling	1.15	ARPC1A,PRKACA,VTI1A
G alpha (12/13) signalling events	1.15	KALRN,TIAM2
Signaling by NTRK1 (TRKA)	1.14	RAPGEF1,SRC
Th1 and Th2 Activation Pathway	1.14	HLA-DMB,HLA-DPA1,ITGB2
YAP1- and WWTR1 (TAZ)-stimulated gene expression	1.1	HIPK2
Activation of NMDA receptors and postsynaptic events	1.1	PRKACA,SRC
Regulation of the Epithelial Mesenchymal Transition in Development Pathway	1.09	GLIS1,TCF4
Signal regulatory protein family interactions	1.08	SRC
Respiratory electron transport	1.08	ETFB,NDUFV2
D-myo-inositol (1,4,5,6)-Tetrakisphosphate Biosynthesis	1.07	DUSP16,PPP1R16B,PTPRF
D-myo-inositol (3,4,5,6)-tetrakisphosphate Biosynthesis	1.07	DUSP16,PPP1R16B,PTPRF
BMP signaling pathway	1.06	BMP7,PRKACA
Opioid Signalling	1.06	GRK2,PRKACA
RAR Activation	1.05	CDKN1B,HOXB5,NCOR2,PRKACA,SRC
FOXO-mediated transcription of cell cycle genes	1.05	CDKN1B
Protein methylation	1.05	ETFB
Specification of the neural plate border	1.05	TFAP2B
Actin Nucleation by ARP-WASP Complex	1.05	ARPC1A,ITGB2
Factors involved in megakaryocyte development and platelet production	1.04	DOCK9,PRKACA
Fcγ Receptor-mediated Phagocytosis in Macrophages and Monocytes	1.04	ARPC1A,SRC
Leukocyte Extravasation Signaling	1.04	ITGB2,RAPGEF3,SRC
Metabolism of amine-derived hormones	1.03	DDC
Adrenergic Receptor Signaling Pathway (Enhanced)	1.02	ATP6V0A4,DDC,PRKACA
RHO GTPases activate CIT	1.01	CDKN1B
3-phosphoinositide Degradation	1.01	DUSP16,PPP1R16B,PTPRF
D-myo-inositol-5-phosphate Metabolism	0.995	DUSP16,PPP1R16B,PTPRF
Intra-Golgi and retrograde Golgi-to-ER traffic	0.995	KIF21A,MAN1A1,VTI1A
Melanocyte Development and Pigmentation Signaling	0.991	PRKACA,SRC
Glutaminergic Receptor Signaling Pathway (Enhanced)	0.984	PLAAT4,PRKACA,SRC,VTI1A
Receptor-type tyrosine-protein phosphatases	0.984	PTPRF
SUMOylation of transcription factors	0.984	TFAP2B
Synthesis, secretion, and deacylation of Ghrelin	0.984	BCHE
Neuropathic Pain Signaling in Dorsal Horn Neurons	0.977	PRKACA,SRC
Synaptic adhesion-like molecules	0.964	PTPRF
GPER1 signaling	0.963	PRKACA,SRC
Response of EIF2AK4 (GCN2) to amino acid deficiency	0.963	IMPACT,RPL39L
Activin Inhibin Signaling Pathway	0.958	CDKN1B,FOSB,TCF4
Gap Junction Signaling	0.952	CDKN1B,PRKACA,SRC,TCF4
Cargo recognition for clathrin-mediated endocytosis	0.949	GRK2,HGS
3-phosphoinositide Biosynthesis	0.944	DUSP16,PPP1R16B,PTPRF
CDK5 Signaling	0.942	FOSB,PRKACA
Paxillin Signaling	0.942	ITGB2,SRC
Signaling by VEGF	0.935	PRKACA,SRC
Integration of energy metabolism	0.929	PRKACA,RAPGEF3
Oxidative Phosphorylation	0.929	COX11,NDUFV2
Autophagy	0.927	CDKN1B,OPTN,PRKACA
RAF-independent MAPK1/3 activation	0.927	DUSP16
RHOGDI Signaling	0.923	ARPC1A,ITGB2,SRC
Nuclear Cytoskeleton Signaling Pathway	0.918	ITGB2,KIF21A,SRC
Mitochondrial Dysfunction	0.918	COX11,NDUFV2,PRKACA,RAPGEF3
Regulation of RUNX1 Expression and Activity	0.91	SRC
Regulation of Actin-based Motility by Rho	0.909	ARPC1A,ITGB2
O-linked glycosylation	0.897	ADAMTS17,ST3GAL1
Signaling by NTRK2 (TRKB)	0.893	SRC
Role of MAPK Signaling in Promoting the Pathogenesis of Influenza	0.89	ATP6V0A4,PLAAT4
Cardiomyocyte Differentiation via BMP Receptors	0.877	BMP7
Estrogen-mediated S-phase Entry	0.877	CDKN1B
Signaling by Erythropoietin	0.877	RAPGEF1
Regulation of lipid metabolism by PPARalpha	0.86	NCOR2,TIAM2
Virus Entry via Endocytic Pathways	0.855	ITGB2,SRC
Superpathway of Inositol Phosphate Compounds	0.838	DUSP16,PPP1R16B,PTPRF
Actin Cytoskeleton Signaling	0.834	ARPC1A,ITGB2,TIAM2
Orexin Signaling Pathway	0.834	ATP6V0A4,PRKACA,SRC
Myogenesis	0.833	TCF4
Synaptic Long Term Potentiation	0.832	PRKACA,RAPGEF3
Signaling by NTRK3 (TRKC)	0.82	SRC
Tryptophan Degradation X (Mammalian, via Tryptamine)	0.82	DDC
Glycerophospholipid biosynthesis	0.81	BCHE,PLAAT4
MHC class II antigen presentation	0.81	HLA-DMB,HLA-DPA1
Cyclophilin Signaling Pathway	0.808	CDC5L,LRP1,TCF4
Endosomal Sorting Complex Required For Transport (ESCRT)	0.806	HGS
Nicotinate metabolism	0.806	NADK
Signaling by ALK	0.806	SRC
Signaling by CSF1 (M-CSF) in myeloid cells	0.806	SRC
Transcriptional regulation of brown and beige adipocyte differentiation	0.806	BMP7
Docosahexaenoic Acid (DHA) Signaling	0.801	PLAAT4,PRKACA,STXBP4
G Beta Gamma Signaling	0.8	PRKACA,SRC
Neuroprotective Role of THOP1 in Alzheimer's Disease	0.8	KLK8,PRKACA
Thrombin signalling through proteinase activated receptors (PARs)	0.794	SRC
Toll-like Receptor Cascades	0.794	ITGB2
Costimulation by the CD28 family	0.794	HLA-DPA1,SRC
HGF Signaling	0.794	ITGB2,RAPGEF1
TR/RXR Activation	0.794	NCOR2,SRC
14-3-3-mediated Signaling	0.789	CDKN1B,SRC
Mitotic G1 phase and G1/S transition	0.789	CDKN1B,SRC
Sialic acid metabolism	0.782	ST3GAL1
Signal amplification	0.782	SRC
Toll Like Receptor 3 (TLR3) Cascade	0.782	OPTN
Hematoma Resolution Signaling Pathway	0.773	LRP1,NDUFV2,SRC
Signaling by NOTCH2	0.77	MIB2
Atherosclerosis Signaling	0.769	ITGB2,PLAAT4
RAC Signaling	0.764	ARPC1A,ITGB2
RAF/MAP kinase cascade	0.762	DUSP16,SPRED2,SRC
White Adipose Tissue Browning Pathway	0.754	BMP7,PRKACA
Ephrin A Signaling	0.75	PRKACA,SRC
Transcriptional regulation by the AP-2 (TFAP2) family of transcription factors	0.747	TFAP2B
Signaling by Rho Family GTPases	0.746	ARPC1A,CDC42EP4,ITGB2
SRP-dependent cotranslational protein targeting to membrane	0.74	RPL39L,SSR3
Circadian Rhythm Signaling	0.736	NR1D2,PRKACA,SRC
Fatty acyl-CoA biosynthesis	0.736	ELOVL7
Neutrophil Extracellular Trap Signaling Pathway	0.732	ITGB2,NDUFV2,PLAAT4,SRC
Bone Mineralization Signaling Pathway	0.731	ENPP3,TCF4
Estrogen Receptor Signaling	0.727	NCOR2,NDUFV2,PRKACA,SRC
Inhibition of Matrix Metalloproteases	0.726	LRP1
MyD88-independent TLR4 cascade	0.726	OPTN
Regulation of TP53 Expression and Degradation	0.726	USP2
Triglyceride metabolism	0.726	PRKACA
C-type lectin receptors (CLRs)	0.726	PRKACA,SRC
G alpha (s) signalling events	0.726	GRK2,SRC
PIP3 activates AKT signaling	0.726	CDKN1B,SRC
Phagosome Formation	0.722	ARPC1A,ITGB2,PLAAT4,RAPGEF1,RAPGEF3,SRC
Gαi Signaling	0.717	PRKACA,SRC
Complement System	0.716	ITGB2
FLT3 Signaling	0.716	CDKN1B
NGF-stimulated transcription	0.716	FOSB
G-Protein Coupled Receptor Signaling	0.709	EYA2,GRK2,PRKACA,RAPGEF1,RAPGEF3,SRC
Signaling by FGFR3	0.706	SRC
Endocannabinoid Neuronal Synapse Pathway	0.704	DNAH10,PRKACA
Signaling by FGFR4	0.696	SRC
IL-10 Signaling	0.683	HLA-DMB,HLA-DPA1
CDC42 Signaling	0.679	ARPC1A,HLA-DMB,HLA-DPA1,ITGB2,SRC
Signaling by SCF-KIT	0.678	SRC
Vasopressin regulates renal water homeostasis via Aquaporins	0.678	PRKACA
p75 NTR receptor-mediated signalling	0.67	KALRN,TIAM2
Aspirin ADME	0.669	BCHE
Retinoid metabolism and transport	0.669	LRP1
TBC/RABGAPs	0.669	OPTN
HEY1 Signaling Pathway	0.658	BMP7,NCOR2
Apelin Pancreas Signaling Pathway	0.652	PRKACA
DNA damage-induced 14-3-3σ Signaling	0.652	CDKN1B
Role of OCT4 in Mammalian Embryonic Stem Cell Pluripotency	0.652	IGF2BP1
Fcgamma receptor (FCGR) dependent phagocytosis	0.647	ARPC1A,SRC
Senescence Pathway	0.644	CDKN1B,HIPK2,YPEL3
HOTAIR Regulatory Pathway	0.643	ATXN1,TCF4
Complex IV assembly	0.636	COX11
PFKFB4 Signaling Pathway	0.628	PRKACA
Pyruvate metabolism	0.628	GPT
TP53 Regulates Transcription of Cell Cycle Genes	0.628	CDKN1B
iNOS Signaling	0.628	HMGA1
Cardiac β-adrenergic Signaling	0.624	GRK2,PRKACA
Glioblastoma Multiforme Signaling	0.62	CDKN1B,SRC
Phagosome Maturation	0.62	ATP6V0A4,VTI1A
MYC Mediated Apoptosis Signaling	0.62	PRKACA
Signaling by ERBB2	0.62	SRC
Signaling by NOTCH3	0.62	MIB2
Signaling by TGFBR3	0.62	TCF4
Cell Cycle: G2/M DNA Damage Checkpoint Regulation	0.613	HIPK2
Gap junction trafficking and regulation	0.613	SRC
Transcriptional activity of SMAD2/SMAD3:SMAD4 heterotrimer	0.613	NCOR2
Transcriptional regulation by RUNX2	0.613	SRC
Transcriptional regulation of granulopoiesis	0.613	FLI1
UVC-Induced MAPK Signaling	0.613	SRC
G alpha (q) signalling events	0.61	GRK2,KALRN
Amyloid Processing	0.606	PRKACA
Androgen Signaling	0.606	PRKACA,SRC
Parkinson's Signaling Pathway	0.604	ATP6V0A4,DDC,NDUFV2
Spliceosomal Cycle	0.599	CDC5L
T Cell Receptor Signaling	0.596	CDKN1B,HLA-DMB,HLA-DPA1,ITGB2,TCF4
Sensory processing of sound by outer hair cells of the cochlea	0.585	WHRN
Protein Sorting Signaling Pathway	0.585	PRKACA,SRC
Tight Junction Signaling	0.585	PRKACA,VTI1A
EGF Signaling	0.578	SRC
Phototransduction Pathway	0.578	PRKACA
Cytoprotection by HMOX1	0.565	NCOR2
Macrophage Classical Activation Signaling Pathway	0.562	HLA-DMB,HLA-DPA1
DNA Double Strand Break Response	0.559	EYA2
Polyamine Regulation in Colon Cancer	0.559	TCF4
Semaphorin Signaling in Neurons	0.559	PLXNA1
Signaling by ERBB4	0.559	SRC
Role of Macrophages, Fibroblasts and Endothelial Cells in Rheumatoid Arthritis	0.553	LRP1,SRC,TCF4
Iron uptake and transport	0.552	ATP6V0A4
Macrophage Alternative Activation Signaling Pathway	0.55	HLA-DMB,HLA-DPA1
GNRH Signaling	0.547	PRKACA,SRC
Assembly of collagen fibrils and other multimeric structures	0.546	LOXL3
Endothelin-1 Signaling	0.543	PLAAT4,SRC
Kinesins	0.54	KIF21A
NCAM signaling for neurite out-growth	0.535	SRC
CDX Gastrointestinal Cancer Signaling Pathway	0.534	BMP7,TCF4
PPARα/RXRα Activation	0.531	NCOR2,PRKACA
ERB2-ERBB3 Signaling	0.529	CDKN1B
Semaphorin interactions	0.529	PLXNA1
UFMylation Signaling Pathway	0.529	ABCG1
Mitotic G2-G2/M phases	0.526	OPTN,PRKACA
PI3K/AKT Signaling	0.526	CDKN1B,ITGB2
Pulmonary Healing Signaling Pathway	0.523	SRC,TCF4
Adrenomedullin signaling pathway	0.52	PRKACA,TFAP2B
ID1 Signaling Pathway	0.52	CDKN1B,SRC
Sheddase Signaling Pathway	0.514	ITGB2,SRC
PXR/RXR Activation	0.512	PRKACA
Mitotic Prometaphase	0.511	NEK6,PRKACA
Agrin Interactions at Neuromuscular Junction	0.507	SRC
Complex I biogenesis	0.507	NDUFV2
Phospholipases	0.507	PLAAT4
IL-8 Signaling	0.503	ITGB2,SRC
Cell Cycle: G1/S Checkpoint Regulation	0.502	CDKN1B
Sensory processing of sound by inner hair cells of the cochlea	0.502	WHRN
Cell surface interactions at the vascular wall	0.486	ITGB2,SRC
Ephrin B Signaling	0.482	KALRN
Signaling by FGFR2	0.482	SRC
ERK5 Signaling	0.477	SRC
Melatonin Signaling	0.477	PRKACA
Senescence-Associated Secretory Phenotype (SASP)	0.477	CDKN1B
Multiple Sclerosis Signaling Pathway	0.473	HLA-DMB,HLA-DPA1
Granzyme A Signaling	0.472	NDUFV2
GDNF Family Ligand-Receptor Interactions	0.468	DOK1
GPCR-Mediated Integration of Enteroendocrine Signaling Exemplified by an L Cell	0.468	PRKACA
Xenobiotic Metabolism PXR Signaling Pathway	0.468	NCOR2,PRKACA
Leptin Signaling in Obesity	0.463	PRKACA
Renal Cell Carcinoma Signaling	0.459	RAPGEF1
Role of WNT/GSK-3β Signaling in the Pathogenesis of Influenza	0.459	TCF4
Thyroid Cancer Signaling	0.459	TCF4
Hepatic Cholestasis	0.458	CETP,PRKACA
IL-7 Signaling Pathway	0.454	CDKN1B
Role of MAPK Signaling in Inhibiting the Pathogenesis of Influenza	0.454	PLAAT4
Role of NFAT in Cardiac Hypertrophy	0.449	PRKACA,SRC
Chemokine Signaling	0.445	SRC
IL-3 Signaling	0.445	RAPGEF1
BEX2 Signaling Pathway	0.441	TCF4
Metabolism of water-soluble vitamins and cofactors	0.441	ENPP3
Neurovascular Coupling Signaling Pathway	0.441	PLAAT4,PRKACA
Estrogen-Dependent Breast Cancer Signaling	0.437	SRC
PEDF Signaling	0.433	TCF4
Role of MAPK Signaling in the Pathogenesis of Influenza	0.433	PLAAT4
Transcriptional regulation of white adipocyte differentiation	0.433	NCOR2
Integrin cell surface interactions	0.429	ITGB2
Cyclins and Cell Cycle Regulation	0.425	CDKN1B
Glucose metabolism	0.425	PRKACA
PDGF Signaling	0.421	SRC
ABRA Signaling Pathway	0.417	FOSB
Tuberculosis Latent Signaling Pathway	0.409	PRKACA
Degradation of beta-catenin by the destruction complex	0.406	TCF4
Acute Myeloid Leukemia Signaling	0.402	TCF4
Unfolded protein response	0.402	CD82
RANK Signaling in Osteoclasts	0.398	SRC
Regulation of TP53 Activity through Phosphorylation	0.398	HIPK2
Apelin Adipocyte Signaling Pathway	0.395	PRKACA
Chromatin organization	0.391	H3C6,NCOR2
Class B/2 (Secretin family receptors)	0.391	CRHBP
Immunogenic Cell Death Signaling Pathway	0.391	LRP1
Transcriptional regulation by RUNX3	0.388	SRC
TGF-β Signaling	0.385	BMP7
VEGF Signaling	0.385	SRC
Generic Transcription Pathway	0.381	ESRRG,NCOR2,NR1D2
DNA Methylation and Transcriptional Repression Signaling	0.381	TCF4
IL-1 Signaling	0.381	PRKACA
Interferon gamma signaling	0.381	HLA-DPA1
Mitochondrial protein degradation	0.381	PRKACA
Small Cell Lung Cancer Signaling	0.381	CDKN1B
p53 Signaling	0.381	HIPK2
S Phase	0.375	CDKN1B
Deubiquitination	0.371	HGS,USP2
Cellular response to heat stress	0.371	DEDD2
CTLA4 Signaling in Cytotoxic T Lymphocytes	0.369	HLA-DMB,HLA-DPA1,ITGB2,SRC
Pyroptosis Signaling Pathway	0.368	PRKACA
mRNA 3 Prime End Processing Signaling Pathway	0.368	MBNL1
ABC-family proteins mediated transport	0.365	ABCG1
Kinetochore Metaphase Signaling Pathway	0.365	DNAH10
Mouse Embryonic Stem Cell Pluripotency	0.365	TCF4
Mitotic Prophase	0.362	NEK6
IGF-1 Signaling	0.359	PRKACA
Sleep REM Signaling Pathway	0.356	PRKACA
Extracellular matrix organization	0.353	TNXB
PPAR Signaling	0.35	NCOR2
Transport of inorganic cations/anions and amino acids/oligopeptides	0.35	SLC16A10
ISGylation Signaling Pathway	0.347	ITGB2
Interleukin-4 and Interleukin-13 signaling	0.341	ITGB2
α-Adrenergic Signaling	0.341	PRKACA
Binding and Uptake of Ligands by Scavenger Receptors	0.333	LRP1
Hedgehog 'off' state	0.333	PRKACA
Huntington's Disease Signaling	0.332	NCOR2,VTI1A
Prostate Cancer Signaling	0.327	CDKN1B
Sleep NREM Signaling Pathway	0.327	PRKACA
Antioxidant Action of Vitamin C	0.325	PLAAT4
Cholecystokinin/Gastrin-mediated Signaling	0.325	SRC
Nonsense-Mediated Decay (NMD)	0.325	RPL39L
ESR-mediated signaling	0.322	FOSB
PAK Signaling	0.322	ITGB2
GPCR-Mediated Nutrient Sensing in Enteroendocrine Cells	0.319	PRKACA
Nitric Oxide Signaling in the Cardiovascular System	0.317	PRKACA
Neutrophil degranulation	0.315	ARHGAP45,ITGB2,SYNGR1
LPS/IL-1 Mediated Inhibition of RXR Function	0.314	ABCG1,CETP
Eukaryotic Translation Elongation	0.312	RPL39L
Eukaryotic Translation Termination	0.312	RPL39L
IL-15 Production	0.312	SRC
Renin-Angiotensin Signaling	0.312	PRKACA
IL-13 Signaling Pathway	0.309	SRC
Proteasomal PSMD10 Signaling Pathway	0.309	TCF4
Role of NANOG in Mammalian Embryonic Stem Cell Pluripotency	0.309	BMP7
L1CAM interactions	0.307	SRC
Asparagine N-linked glycosylation	0.304	MAN1A1
Pancreatic Adenocarcinoma Signaling	0.304	CDKN1B
TCR signaling	0.302	HLA-DPA1
Glycosaminoglycan metabolism	0.297	ST3GAL1
Autism Signaling Pathway	0.297	PRKACA,TCF4
BBSome Signaling Pathway	0.296	GLIS1,LZTFL1,PRKACA
Warburg Effect Signaling Pathway	0.292	PHGDH
Centrosomal KIAA0586 Signaling Pathway	0.288	PRKACA
fMLP Signaling in Neutrophils	0.286	ARPC1A
Gα12/13 Signaling	0.283	SRC
P2Y Purinergic Receptor Signaling Pathway	0.283	PRKACA
Complement cascade	0.279	CPN2
Adipogenesis pathway	0.275	BMP7
CGAS-STING Signaling Pathway	0.275	ATP6V0A4
STAT3 Pathway	0.273	SRC
GABAergic Receptor Signaling Pathway (Enhanced)	0.271	PRKACA
RHO GTPases Activate Formins	0.271	SRC
Neuroinflammation Signaling Pathway	0.268	HLA-DMB,HLA-DPA1
DHCR24 Signaling Pathway	0.265	CETP
CD28 Signaling in T Helper Cells	0.264	ARPC1A,HLA-DMB,HLA-DPA1
Hedgehog 'on' state	0.263	GRK2
Role of Chondrocytes in Rheumatoid Arthritis Signaling Pathway	0.263	LRP1
Selenoamino acid metabolism	0.259	RPL39L
Eukaryotic Translation Initiation	0.251	RPL39L
Dilated Cardiomyopathy Signaling Pathway	0.249	PRKACA
NAD Signaling Pathway	0.249	NADK
Transcriptional regulation by RUNX1	0.247	HIPK2
Corticotropin Releasing Hormone Signaling	0.242	PRKACA
Relaxin Signaling	0.24	PRKACA
Microautophagy Signaling Pathway	0.235	HGS
eNOS Signaling	0.231	PRKACA
Inhibition of ARE-Mediated mRNA Degradation Pathway	0.23	PRKACA
Coronavirus Replication Pathway	0.223	RPL39L
Mitochondrial Division Signaling Pathway	0.223	PRKACA
CXCR4 Signaling	0.22	SRC
Gαq Signaling	0.218	GRK2
Germ Cell-Sertoli Cell Junction Signaling	0.215	SRC
Ribonucleotide Reductase Signaling Pathway	0.211	SRC
Dopamine-DARPP32 Feedback in cAMP Signaling	0.205	PRKACA
Erythropoietin Signaling Pathway	0.201	SRC
Ion channel transport	0.198	ATP6V0A4
AMPK Signaling	0	PRKACA
Acetylcholine Receptor Signaling Pathway	0	PRKACA
Acute Phase Response Signaling	0	TCF4
Agranulocyte Adhesion and Diapedesis	0	ITGB2
Allograft Rejection Signaling	0	HLA-DMB,HLA-DPA1
Altered T Cell and B Cell Signaling in Rheumatoid Arthritis	0	HLA-DMB,HLA-DPA1
Antiproliferative Role of TOB in T Cell Signaling	0	CDKN1B
Autoimmune Thyroid Disease Signaling	0	HLA-DMB,HLA-DPA1
B Cell Development	0	HLA-DMB,HLA-DPA1
Breast Cancer Regulation by Stathmin1	0	CDKN1B,PRKACA
CLEAR Signaling Pathway	0	ATP6V0A4
CREB Signaling in Neurons	0	PRKACA
Cachexia Signaling Pathway	0	PHGDH,PRKACA
Calcium Signaling	0	PRKACA
Calcium-induced T Lymphocyte Apoptosis	0	HLA-DMB,HLA-DPA1
Cardiac Hypertrophy Signaling	0	PRKACA
Cardiac Hypertrophy Signaling (Enhanced)	0	ITGB2,PRKACA
Cell Cycle Checkpoints	0	CDKN1B
Cellular Effects of Sildenafil (Viagra)	0	PRKACA
Chaperone Mediated Autophagy Signaling Pathway	0	ATP6V0A4,NCOR2
Cilia Biogenesis Signaling Pathway	0	DNAH10
Class A/1 (Rhodopsin-like receptors)	0	XK
Class I MHC mediated antigen processing and presentation	0	LMO7,MIB2
Dendritic Cell Maturation	0	HLA-DMB,HLA-DPA1
EIF2 Signaling	0	RPL39L
FAK Signaling	0	ARPC1A,ITGB2,SRC,TCF4
FXR/RXR Activation	0	SRC
FcγRIIB Signaling in B Lymphocytes	0	DOK1
G alpha (i) signalling events	0	SRC
Glycation Signaling Pathway	0	SRC
Graft-versus-Host Disease Signaling	0	HLA-DMB,HLA-DPA1
Granulocyte Adhesion and Diapedesis	0	ITGB2
Gustation Pathway	0	PRKACA
Histone Modification Signaling Pathway	0	NEAT1
Human Embryonic Stem Cell Pluripotency	0	BMP7
ICOS-ICOSL Signaling in T Helper Cells	0	HLA-DMB,HLA-DPA1
ID3 Signaling Pathway	0	BMP7,CDKN1B,TCF4
IL-33 Signaling Pathway	0	PRKACA
IL-4 Signaling	0	HLA-DMB,HLA-DPA1
ILK Signaling	0	ITGB2
Immunoregulatory interactions between a Lymphoid and a non-Lymphoid cell	0	ITGB2
Irritable Bowel Syndrome Signaling Pathway	0	TCF4
Keratinization	0	KLK8
Lung Ionic Balance Signaling Pathway	0	PRKACA,SRC
Major pathway of rRNA processing in the nucleolus and cytosol	0	RPL39L
NF-κB Signaling	0	PRKACA
NUR77 Signaling in T Lymphocytes	0	HLA-DMB,HLA-DPA1
Neddylation	0	LMO7
OX40 Signaling Pathway	0	HLA-DMB,HLA-DPA1
Oxytocin Signaling Pathway	0	PRKACA
Oxytocin in Brain Signaling Pathway	0	PLAAT4
PKCθ Signaling in T Lymphocytes	0	HLA-DMB,HLA-DPA1
Pathogen Induced Cytokine Storm Signaling Pathway	0	HLA-DMB,HLA-DPA1
Phospholipase C Signaling	0	ITGB2,RAPGEF3,SRC
Processing of Capped Intron-Containing Pre-mRNA	0	CDC5L
Protein Ubiquitination Pathway	0	USP2
Pulmonary Fibrosis Idiopathic Signaling Pathway	0	TCF4
Regulation of eIF4 and p70S6K Signaling	0	ITGB2
Regulation of the Epithelial-Mesenchymal Transition Pathway	0	TCF4
Ribosomal Quality Control Signaling Pathway	0	RPL39L
Role of NFAT in Regulation of the Immune Response	0	HLA-DMB,HLA-DPA1
Role of Osteoclasts in Rheumatoid Arthritis Signaling Pathway	0	SRC
Role of Tissue Factor in Cancer	0	SRC
S100 Family Signaling Pathway	0	PRKACA,SRC,TCF4
Sertoli Cell-Sertoli Cell Junction Signaling	0	SRC
Sirtuin Signaling Pathway	0	NDUFV2
Synaptic Long Term Depression	0	PLAAT4
Systemic Lupus Erythematosus in B Cell Signaling Pathway	0	PLAAT4,SRC
Systemic Lupus Erythematosus in T Cell Signaling Pathway	0	HLA-DMB,HLA-DPA1
T Cell Exhaustion Signaling Pathway	0	HLA-DMB,HLA-DPA1
T Helper Cell Differentiation	0	HLA-DMB,HLA-DPA1
TCF dependent signaling in response to WNT	0	TCF4
TEC Kinase Signaling	0	ITGB2,SRC
Thrombin Signaling	0	SRC
Type I Diabetes Mellitus Signaling	0	HLA-DMB,HLA-DPA1
Xenobiotic Metabolism CAR Signaling Pathway	0	SRC
Xenobiotic Metabolism Signaling	0	NCOR2
Zn Homeostasis Signaling Pathway	0	BMP7,HLA-DMB,HLA-DPA1,PRKACA
p70S6K Signaling	0	SRC
